# Life history and infection susceptibility parameters of *Drosophila* species reared on a common diet

**DOI:** 10.1101/2025.11.25.690557

**Authors:** Hongbo Sun, Millie Cole, Eduardo Gomes-Ragnoni, Jodi Johnson, Alexander Jarvis, Léna Hédelin, Hannah E. Westlake, Ben Longdon, Mark A. Hanson

## Abstract

The fruit fly *Drosophila* is a powerful model organism for many biological questions. While *Drosophila melanogaster* has been the most widely used species owing to its versatile genetic tools, comparative studies also take advantage of the rich evolutionary, ecological, and behavioural diversity of Drosophilidae. This model system has only benefitted from the sequencing of hundreds of genomes assembled to chromosome level, and rich array of publicly-available datasets. However, labs that typically use just *D. melanogaster* can have difficulties adopting other species into their experiments due to unique dietary needs and care regimens. While dedicated research groups can rear dozens of fly species, this often requires preparing a variety of food media, which can be logistically taxing. In this study, we report an agar food recipe that we have used to rear >70 species of Drosophilidae (Prop recipe). This list includes ecological specialists such as *D. sechellia*, major pest species including *D. suzukii*, cactophiles, slime flux feeders, detritivores, and even mushroom-feeding species of the Quinaria and Testacea groups. This food recipe uses only standard powdered ingredients and molasses, and is already in use by one commercial transgenic injection provider. We provide life history parameters for dozens of species reared on this recipe, including comparisons in a subset of species across a variety of diets, finding fly fitness to be comparable or better on the Prop recipe among tested species. We further provide comparative data for 42 species after systemic infection by *Acetobacter* bacteria. However, unexpectedly, we found a striking interaction of diet and the microbiota that impacts susceptibility to infection in species-specific fashion. Our results suggest certain experiment types may be impacted by diet due to the microbiome that the diet itself supports. By providing rearing advice, life history parameters, and this infection dataset and experience, we hope to enable researchers to take advantage of the diversity of *Drosophila* as a model system for evolutionary research.
