## Supplementary material for "Life history and infection susceptibility parameters of *Drosophila* species reared on a common diet": File S2: E2A_CornPropPENSTRAS.csv

	SpeciesNumber	SpeciesName	Block	Egg2Adult	Food
1	1	D. affinis	2024-04-06	15	PENSTRAS
2	4	D. ananassae	2024-04-06	15	PENSTRAS
3	10	D. erecta	2024-04-06	15	PENSTRAS
4	11	D. euronotus	2024-04-06	15	PENSTRAS
5	19	D. melanogaster	2024-04-06	15	PENSTRAS
6	24	D. nasuta	2024-04-06	15	PENSTRAS
7	29	D. paramelanica	2024-04-06	15	PENSTRAS
8	35	D. santomea	2024-04-06	15	PENSTRAS
9	37	D. simulans	2024-04-06	15	PENSTRAS
10	40	D. sucinea	2024-04-06	15	PENSTRAS
11	41	D. takahashii	2024-04-06	15	PENSTRAS
12	42	D. teisseri	2024-04-06	15	PENSTRAS
13	46	D. yakuba	2024-04-06	15	PENSTRAS
14	61	D. nebulosa	2024-04-06	15	PENSTRAS
15	63	D. tropicalis	2024-04-06	15	PENSTRAS
16	64	D. suzukii	2024-04-06	16	PENSTRAS
17	1	D. affinis	2024-04-06	17	CORN
18	4	D. ananassae	2024-04-06	15	CORN
19	10	D. erecta	2024-04-06	15	CORN
20	11	D. euronotus	2024-04-06	15	CORN
21	19	D. melanogaster	2024-04-06	15	CORN
22	24	D. nasuta	2024-04-06	15	CORN
23	29	D. paramelanica	2024-04-06	15	CORN
24	35	D. santomea	2024-04-06	15	CORN
25	37	D. simulans	2024-04-06	15	CORN
26	40	D. sucinea	2024-04-06	17	CORN
27	41	D. takahashii	2024-04-06	15	CORN
28	42	D. teisseri	2024-04-06	15	CORN
29	46	D. yakuba	2024-04-06	15	CORN
30	61	D. nebulosa	2024-04-06	15	CORN
31	63	D. tropicalis	2024-04-06	15	CORN
32	64	D. suzukii	2024-04-06	16	CORN
33	1	D. affinis	2024-04-12	15	PENSTRAS
34	4	D. ananassae	2024-04-12	15	PENSTRAS
35	10	D. erecta	2024-04-12	15	PENSTRAS
36	11	D. euronotus	2024-04-12	17	PENSTRAS
37	19	D. melanogaster	2024-04-12	15	PENSTRAS
38	24	D. nasuta	2024-04-12	15	PENSTRAS
39	29	D. paramelanica	2024-04-12	15	PENSTRAS
40	35	D. santomea	2024-04-12	15	PENSTRAS
41	37	D. simulans	2024-04-12	15	PENSTRAS
42	39	D. subobscura	2024-04-12	18	PENSTRAS
43	40	D. sucinea	2024-04-12	15	PENSTRAS
44	41	D. takahashii	2024-04-12	15	PENSTRAS
45	42	D. teisseri	2024-04-12	15	PENSTRAS
46	46	D. yakuba	2024-04-12	15	PENSTRAS
47	61	D. nebulosa	2024-04-12	15	PENSTRAS
48	63	D. tropicalis	2024-04-12	15	PENSTRAS
49	64	D. suzukii	2024-04-12	15	PENSTRAS
50	1	D. affinis	2024-04-12	15	CORN
51	4	D. ananassae	2024-04-12	16	CORN
52	10	D. erecta	2024-04-12	18	CORN
53	11	D. euronotus	2024-04-12	19	CORN
54	19	D. melanogaster	2024-04-12	15	CORN
55	24	D. nasuta	2024-04-12	15	CORN
56	29	D. paramelanica	2024-04-12	16	CORN
57	35	D. santomea	2024-04-12	15	CORN
58	37	D. simulans	2024-04-12	15	CORN
59	39	D. subobscura	2024-04-12	19	CORN
60	40	D. sucinea	2024-04-12	16	CORN
61	41	D. takahashii	2024-04-12	15	CORN
62	42	D. teisseri	2024-04-12	15	CORN
63	46	D. yakuba	2024-04-12	15	CORN
64	61	D. nebulosa	2024-04-12	15	CORN
65	63	D. tropicalis	2024-04-12	16	CORN
66	64	D. suzukii	2024-04-12	16	CORN
67	1	D. affinis	2024-04-19	15	PENSTRAS
68	4	D. ananassae	2024-04-19	15	PENSTRAS
69	10	D. erecta	2024-04-19	16	PENSTRAS
70	13	D. hydei	2024-04-19	21	PENSTRAS
71	19	D. melanogaster	2024-04-19	15	PENSTRAS
72	20	D. micromelanica	2024-04-19	19	PENSTRAS
73	24	D. nasuta	2024-04-19	15	PENSTRAS
74	29	D. paramelanica	2024-04-19	15	PENSTRAS
75	35	D. santomea	2024-04-19	14	PENSTRAS
76	37	D. simulans	2024-04-19	15	PENSTRAS
77	39	D. subobscura	2024-04-19	17	PENSTRAS
78	40	D. sucinea	2024-04-19	16	PENSTRAS
79	41	D. takahashii	2024-04-19	14	PENSTRAS
80	42	D. teisseri	2024-04-19	14	PENSTRAS
81	46	D. yakuba	2024-04-19	15	PENSTRAS
82	59	D. baimaii	2024-04-19	20	PENSTRAS
83	61	D. nebulosa	2024-04-19	15	PENSTRAS
84	63	D. tropicalis	2024-04-19	16	PENSTRAS
85	64	D. suzukii	2024-04-19	15	PENSTRAS
86	1	D. affinis	2024-04-19	17	CORN
87	4	D. ananassae	2024-04-19	17	CORN
88	10	D. erecta	2024-04-19	17	CORN
89	13	D. hydei	2024-04-19	21	CORN
90	19	D. melanogaster	2024-04-19	15	CORN
91	20	D. micromelanica	2024-04-19	20	CORN
92	24	D. nasuta	2024-04-19	16	CORN
93	29	D. paramelanica	2024-04-19	15	CORN
94	35	D. santomea	2024-04-19	15	CORN
95	37	D. simulans	2024-04-19	15	CORN
96	39	D. subobscura	2024-04-19	17	CORN
97	40	D. sucinea	2024-04-19	18	CORN
98	41	D. takahashii	2024-04-19	15	CORN
99	42	D. teisseri	2024-04-19	14	CORN
100	46	D. yakuba	2024-04-19	15	CORN
101	59	D. baimaii	2024-04-19	21	CORN
102	61	D. nebulosa	2024-04-19	16	CORN
103	63	D. tropicalis	2024-04-19	17	CORN
104	64	D. suzukii	2024-04-19	16	CORN
105	1	D. affinis	2024-04-26	17	PENSTRAS
106	4	D. ananassae	2024-04-26	15	PENSTRAS
107	10	D. erecta	2024-04-26	15	PENSTRAS
108	11	D. euronotus	2024-04-26	19	PENSTRAS
109	13	D. hydei	2024-04-26	20	PENSTRAS
110	19	D. melanogaster	2024-04-26	15	PENSTRAS
111	20	D. micromelanica	2024-04-26	21	PENSTRAS
112	24	D. nasuta	2024-04-26	16	PENSTRAS
113	29	D. paramelanica	2024-04-26	18	PENSTRAS
114	35	D. santomea	2024-04-26	13	PENSTRAS
115	37	D. simulans	2024-04-26	18	PENSTRAS
116	40	D. sucinea	2024-04-26	19	PENSTRAS
117	41	D. takahashii	2024-04-26	13	PENSTRAS
118	42	D. teisseri	2024-04-26	13	PENSTRAS
119	46	D. yakuba	2024-04-26	15	PENSTRAS
120	59	D. baimaii	2024-04-26	19	PENSTRAS
121	61	D. nebulosa	2024-04-26	18	PENSTRAS
122	63	D. tropicalis	2024-04-26	15	PENSTRAS
123	64	D. suzukii	2024-04-26	15	PENSTRAS
124	1	D. affinis	2024-04-26	18	CORN
125	4	D. ananassae	2024-04-26	16	CORN
126	10	D. erecta	2024-04-26	16	CORN
127	11	D. euronotus	2024-04-26	19	CORN
128	19	D. melanogaster	2024-04-26	16	CORN
129	20	D. micromelanica	2024-04-26	22	CORN
130	24	D. nasuta	2024-04-26	17	CORN
131	29	D. paramelanica	2024-04-26	18	CORN
132	35	D. santomea	2024-04-26	14	CORN
133	37	D. simulans	2024-04-26	18	CORN
134	40	D. sucinea	2024-04-26	20	CORN
135	41	D. takahashii	2024-04-26	14	CORN
136	42	D. teisseri	2024-04-26	14	CORN
137	46	D. yakuba	2024-04-26	16	CORN
138	59	D. baimaii	2024-04-26	19	CORN
139	61	D. nebulosa	2024-04-26	19	CORN
140	63	D. tropicalis	2024-04-26	16	CORN
141	64	D. suzukii	2024-04-26	16	CORN
142	1	D. affinis	03/06/2025	15	PROPIONIC
143	4	D. ananassae	03/06/2025	14	PROPIONIC
144	10	D. erecta	03/06/2025	14	PROPIONIC
145	11	D. euronotus	03/06/2025	20	PROPIONIC
146	19	D. melanogaster	03/06/2025	14	PROPIONIC
147	20	D. micromelanica	03/06/2025	17	PROPIONIC
148	24	D. nasuta	03/06/2025	14	PROPIONIC
149	35	D. santomea	03/06/2025	14	PROPIONIC
150	37	D. simulans	03/06/2025	15	PROPIONIC
151	39	D. subobscura	03/06/2025	17	PROPIONIC
152	40	D. sucinea	03/06/2025	15	PROPIONIC
153	41	D. takahashii	03/06/2025	13	PROPIONIC
154	42	D. teisseri	03/06/2025	13	PROPIONIC
155	46	D. yakuba	03/06/2025	13	PROPIONIC
156	59	D. baimaii	03/06/2025	20	PROPIONIC
157	61	D. nebulosa	03/06/2025	15	PROPIONIC
158	63	D. tropicalis	03/06/2025	16	PROPIONIC
159	64	D. suzukii	03/06/2025	20	PROPIONIC
160	MH110	D. suzukii	03/06/2025	20	PROPIONIC
161	1	D. affinis	06/06/2025	17	PROPIONIC
162	4	D. ananassae	06/06/2025	13	PROPIONIC
163	10	D. erecta	06/06/2025	17	PROPIONIC
164	11	D. euronotus	06/06/2025	17	PROPIONIC
165	13	D. hydei	06/06/2025	19	PROPIONIC
166	19	D. melanogaster	06/06/2025	13	PROPIONIC
167	20	D. micromelanica	06/06/2025	17	PROPIONIC
168	24	D. nasuta	06/06/2025	14	PROPIONIC
169	35	D. santomea	06/06/2025	12	PROPIONIC
170	37	D. simulans	06/06/2025	13	PROPIONIC
171	39	D. subobscura	06/06/2025	18	PROPIONIC
172	40	D. sucinea	06/06/2025	17	PROPIONIC
173	41	D. takahashii	06/06/2025	12	PROPIONIC
174	42	D. teisseri	06/06/2025	11	PROPIONIC
175	46	D. yakuba	06/06/2025	13	PROPIONIC
176	59	D. baimaii	06/06/2025	18	PROPIONIC
177	61	D. nebulosa	06/06/2025	13	PROPIONIC
178	63	D. tropicalis	06/06/2025	17	PROPIONIC
179	64	D. suzukii	06/06/2025	18	PROPIONIC
180	MH110	D. suzukii	06/06/2025	17	PROPIONIC
181	1	D. affinis	09/06/2025	17	PROPIONIC
182	4	D. ananassae	09/06/2025	15	PROPIONIC
183	10	D. erecta	09/06/2025	15	PROPIONIC
184	11	D. euronotus	09/06/2025	20	PROPIONIC
185	13	D. hydei	09/06/2025	20	PROPIONIC
186	19	D. melanogaster	09/06/2025	14	PROPIONIC
187	20	D. micromelanica	09/06/2025	17	PROPIONIC
188	24	D. nasuta	09/06/2025	14	PROPIONIC
189	29	D. paramelanica	09/06/2025	15	PROPIONIC
190	35	D. santomea	09/06/2025	14	PROPIONIC
191	37	D. simulans	09/06/2025	15	PROPIONIC
192	39	D. subobscura	09/06/2025	19	PROPIONIC
193	40	D. sucinea	09/06/2025	15	PROPIONIC
194	41	D. takahashii	09/06/2025	14	PROPIONIC
195	42	D. teisseri	09/06/2025	14	PROPIONIC
196	46	D. yakuba	09/06/2025	14	PROPIONIC
197	59	D. baimaii	09/06/2025	18	PROPIONIC
198	61	D. nebulosa	09/06/2025	15	PROPIONIC
199	63	D. tropicalis	09/06/2025	16	PROPIONIC
200	64	D. suzukii	09/06/2025	16	PROPIONIC
201	MH110	D. suzukii	09/06/2025	17	PROPIONIC
202	1	D. affinis	13/06/2025	15	PROPIONIC
203	4	D. ananassae	13/06/2025	13	PROPIONIC
204	10	D. erecta	13/06/2025	15	PROPIONIC
205	11	D. euronotus	13/06/2025	14	PROPIONIC
206	13	D. hydei	13/06/2025	19	PROPIONIC
207	19	D. melanogaster	13/06/2025	11	PROPIONIC
208	20	D. micromelanica	13/06/2025	17	PROPIONIC
209	24	D. nasuta	13/06/2025	13	PROPIONIC
210	29	D. paramelanica	13/06/2025	15	PROPIONIC
211	35	D. santomea	13/06/2025	12	PROPIONIC
212	39	D. subobscura	13/06/2025	15	PROPIONIC
213	40	D. sucinea	13/06/2025	15	PROPIONIC
214	41	D. takahashii	13/06/2025	10	PROPIONIC
215	42	D. teisseri	13/06/2025	10	PROPIONIC
216	46	D. yakuba	13/06/2025	10	PROPIONIC
217	59	D. baimaii	13/06/2025	16	PROPIONIC
218	61	D. nebulosa	13/06/2025	13	PROPIONIC
219	63	D. tropicalis	13/06/2025	14	PROPIONIC
220	64	D. suzukii	13/06/2025	14	PROPIONIC
221	MH110	D. suzukii	13/06/2025	13	PROPIONIC
222	19	D. melanogaster	04/07/2025	13	PROPIONIC
