## Supplementary material for "Life history and infection susceptibility parameters of *Drosophila* species reared on a common diet": File S2: Egg2Adult_merged_df.csv

SpeciesNumber	SpeciesName	SpeciesNameShort	SpeciesGroup	Block	EggToAdult	Person
1	D. affinis	D. aff	obscura	2025-06-06	17	JJ
3	D. americana	D. ame	virilis	2025-06-06	19	JJ
4	D. ananassae	D. ana	ananassae	2025-06-06	13	JJ
5	D. arizonae	D. ari	repleta	2025-06-06	18	JJ
7	D. bifasciata	D. bif	obscura	2025-06-06	19	JJ
8	D. buzzatii	D. buz	mulleri	2025-06-06	24	JJ
10	D. erecta	D. ere	melanogaster	2025-06-06	17	JJ
11	D. euronotus	D. eur	melanica	2025-06-06	NA	JJ
12	D. flavomontana	D. fla	virilis	2025-06-06	22	JJ
13	D. hydei	D. hyd	hydei	2025-06-06	19	JJ
14	D. immigrans	D. imm	immigrans	2025-06-06	17	JJ
15	D. lacicola	D. lac	virilis	2025-06-06	22	JJ
16	D. littoralis	D. lit	virilis	2025-06-06	22	JJ
17	D. lummei	D. lum	virilis	2025-06-06	19	JJ
18	D. mauritiana	D. mau	melanogaster	2025-06-06	14	JJ
19	D. melanogaster	D. mel	melanogaster	2025-06-06	12	JJ
20	D. micromelanica	D. mic	melanica	2025-06-06	17	JJ
22	D. mojavensis	D. moj	repleta/mulleri	2025-06-06	20	JJ
23	D. montana	D. mon	virilis	2025-06-06	NA	JJ
24	D. nasuta	D. nas	immigrans	2025-06-06	14	JJ
26	D. novamexicana	D. nov	virilis	2025-06-06	20	JJ
29	D. paramelanica	D. par	melanica	2025-06-06	NA	JJ
30	D. persimilis	D. per	obscura	2025-06-06	18	JJ
31	D. prosaltans	D. pro	saltans	2025-06-06	25	JJ
33	D. pseudoobscura	D. pse	obscura	2025-06-06	19	JJ
35	D. santomea	D. san	melanogaster	2025-06-06	12	JJ
36	D. sechellia	D. sec	melanogaster	2025-06-06	17	JJ
37	D. simulans	D. sim	melanogaster	2025-06-06	13	JJ
38	D. sturtevanti	S. stu	saltans	2025-06-06	26	JJ
39	D. subobscura	D. sub	obscura	2025-06-06	18	JJ
40	D. sucinea	D. suc	willistoni	2025-06-06	17	JJ
41	D. takahashii	D. tak	takahashii	2025-06-06	12	JJ
42	D. teisseri	D. tei	melanogaster	2025-06-06	11	JJ
45	D. virilis	D. vir	virilis	2025-06-06	19	JJ
46	D. yakuba	D. yak	melanogaster	2025-06-06	13	JJ
47	H. duncani	H. dun	hitrodrosophila	2025-06-06	19	JJ
52	S. lebanonensis	S. leb	victoria	2025-06-06	NA	JJ
53	S. pattersoni	S. pat	victoria	2025-06-06	NA	JJ
55	Z. inermis	Z. ine	inermis	2025-06-06	18	JJ
56	Z. taronus	Z. tar	armatus	2025-06-06	18	JJ
57	Z. tuberculatus	Z. tub	armatus	2025-06-06	18	JJ
58	D. saltans	D. sal	saltans	2025-06-06	21	JJ
59	D. baimaii	D. bai	melanogaster	2025-06-06	18	JJ
60	D. miranda	D. mir	obscura	2025-06-06	20	JJ
61	D. nebulosa	D. neb	willistoni	2025-06-06	13	JJ
62	D. putrida	D. put	testacea	2025-06-06	20	JJ
63	D. tropicalis	D. tro	willistoni	2025-06-06	17	JJ
64	D. suzukii	D. suz	melanogaster	2025-06-06	18	JJ
KY02	D. nigromaculata	D. nig	quinaria	2025-06-06	18	JJ
KY03	D. deflecta	D. def	quinaria	2025-06-06	17	JJ
KY04	D. angularis	D. ang	quinaria	2025-06-06	NA	JJ
KY05	D. bizonata	D. biz	bizonata	2025-06-06	21	JJ
KY06	D. brachynephros	D. bra	quinaria	2025-06-06	NA	JJ
KY08	D. multispina	D. mult	funebris	2025-06-06	NA	JJ
KY09	D. sulfurigaster	D. sulf	immigrans	2025-06-06	14	JJ
MH106	D. testacea	D. tes	testacea	2025-06-06	NA	JJ
MH107	D. phalerata	D. pha	quinaria	2025-06-06	NA	JJ
MH108	D. guttifera	D. gut	quinaria	2025-06-06	19	JJ
MH109	D. funebris	D. fun	funebris	2025-06-06	24	JJ
MH110	D. suzukii	D. suz k-awa	melanogaster	2025-06-06	17	JJ
MH111	D. willistoni	D. wil	willistoni	2025-06-06	17	JJ
SP02	D. munda	D. mun	quinaria	2025-06-06	NA	JJ
1	D. affinis	D. aff	obscura	2025-06-09	17	JJ
3	D. americana	D. ame	virilis	2025-06-09	19	JJ
4	D. ananassae	D. ana	ananassae	2025-06-09	15	JJ
5	D. arizonae	D. ari	repleta	2025-06-09	19	JJ
7	D. bifasciata	D. bif	obscura	2025-06-09	16	JJ
8	D. buzzatii	D. buz	mulleri	2025-06-09	23	JJ
10	D. erecta	D. ere	melanogaster	2025-06-09	15	JJ
11	D. euronotus	D. eur	melanica	2025-06-09	20	JJ
12	D. flavomontana	D. fla	virilis	2025-06-09	23	JJ
13	D. hydei	D. hyd	hydei	2025-06-09	20	JJ
14	D. immigrans	D. imm	immigrans	2025-06-09	16	JJ
15	D. lacicola	D. lac	virilis	2025-06-09	24	JJ
16	D. littoralis	D. lit	virilis	2025-06-09	23	JJ
17	D. lummei	D. lum	virilis	2025-06-09	20	JJ
18	D. mauritiana	D. mau	melanogaster	2025-06-09	16	JJ
19	D. melanogaster	D. mel	melanogaster	2025-06-09	NA	JJ
20	D. micromelanica	D. mic	melanica	2025-06-09	17	JJ
22	D. mojavensis	D. moj	repleta/mulleri	2025-06-09	21	JJ
23	D. montana	D. mon	virilis	2025-06-09	23	JJ
24	D. nasuta	D. nas	immigrans	2025-06-09	14	JJ
26	D. novamexicana	D. nov	virilis	2025-06-09	21	JJ
29	D. paramelanica	D. par	melanica	2025-06-09	NA	JJ
30	D. persimilis	D. per	obscura	2025-06-09	17	JJ
31	D. prosaltans	D. pro	saltans	2025-06-09	19	JJ
33	D. pseudoobscura	D. pse	obscura	2025-06-09	19	JJ
35	D. santomea	D. san	melanogaster	2025-06-09	14	JJ
36	D. sechellia	D. sec	melanogaster	2025-06-09	16	JJ
37	D. simulans	D. sim	melanogaster	2025-06-09	15	JJ
38	D. sturtevanti	S. stu	saltans	2025-06-09	NA	JJ
39	D. subobscura	D. sub	obscura	2025-06-09	19	JJ
40	D. sucinea	D. suc	willistoni	2025-06-09	15	JJ
41	D. takahashii	D. tak	takahashii	2025-06-09	14	JJ
42	D. teisseri	D. tei	melanogaster	2025-06-09	14	JJ
45	D. virilis	D. vir	virilis	2025-06-09	19	JJ
46	D. yakuba	D. yak	melanogaster	2025-06-09	14	JJ
47	H. duncani	H. dun	hitrodrosophila	2025-06-09	19	JJ
52	S. lebanonensis	S. leb	victoria	2025-06-09	NA	JJ
53	S. pattersoni	S. pat	victoria	2025-06-09	NA	JJ
55	Z. inermis	Z. ine	inermis	2025-06-09	NA	JJ
56	Z. taronus	Z. tar	armatus	2025-06-09	18	JJ
57	Z. tuberculatus	Z. tub	armatus	2025-06-09	16	JJ
58	D. saltans	D. sal	saltans	2025-06-09	23	JJ
59	D. baimaii	D. bai	melanogaster	2025-06-09	18	JJ
60	D. miranda	D. mir	obscura	2025-06-09	21	JJ
61	D. nebulosa	D. neb	willistoni	2025-06-09	15	JJ
62	D. putrida	D. put	testacea	2025-06-09	20	JJ
63	D. tropicalis	D. tro	willistoni	2025-06-09	16	JJ
64	D. suzukii	D. suz	melanogaster	2025-06-09	16	JJ
KY02	D. nigromaculata	D. nig	quinaria	2025-06-09	17	JJ
KY03	D. deflecta	D. def	quinaria	2025-06-09	16	JJ
KY04	D. angularis	D. ang	quinaria	2025-06-09	NA	JJ
KY05	D. bizonata	D. biz	bizonata	2025-06-09	20	JJ
KY06	D. brachynephros	D. bra	quinaria	2025-06-09	NA	JJ
KY08	D. multispina	D. mult	funebris	2025-06-09	NA	JJ
KY09	D. sulfurigaster	D. sulf	immigrans	2025-06-09	14	JJ
MH106	D. testacea	D. tes	testacea	2025-06-09	NA	JJ
MH107	D. phalerata	D. pha	quinaria	2025-06-09	NA	JJ
MH108	D. guttifera	D. gut	quinaria	2025-06-09	NA	JJ
MH109	D. funebris	D. fun	funebris	2025-06-09	23	JJ
MH110	D. suzukii	D. suz k-awa	melanogaster	2025-06-09	17	JJ
MH111	D. willistoni	D. wil	willistoni	2025-06-09	16	JJ
SP02	D. munda	D. mun	quinaria	2025-06-09	NA	JJ
1	D. affinis	D. aff	obscura	2025-06-13	15	JJ
3	D. americana	D. ame	virilis	2025-06-13	16	JJ
4	D. ananassae	D. ana	ananassae	2025-06-13	13	JJ
5	D. arizonae	D. ari	repleta	2025-06-13	19	JJ
7	D. bifasciata	D. bif	obscura	2025-06-13	17	JJ
8	D. buzzatii	D. buz	mulleri	2025-06-13	24	JJ
10	D. erecta	D. ere	melanogaster	2025-06-13	15	JJ
11	D. euronotus	D. eur	melanica	2025-06-13	NA	JJ
12	D. flavomontana	D. fla	virilis	2025-06-13	19	JJ
13	D. hydei	D. hyd	hydei	2025-06-13	19	JJ
14	D. immigrans	D. imm	immigrans	2025-06-13	15	JJ
15	D. lacicola	D. lac	virilis	2025-06-13	17	JJ
16	D. littoralis	D. lit	virilis	2025-06-13	21	JJ
17	D. lummei	D. lum	virilis	2025-06-13	20	JJ
18	D. mauritiana	D. mau	melanogaster	2025-06-13	12	JJ
19	D. melanogaster	D. mel	melanogaster	2025-06-13	11	JJ
20	D. micromelanica	D. mic	melanica	2025-06-13	17	JJ
22	D. mojavensis	D. moj	repleta/mulleri	2025-06-13	19	JJ
23	D. montana	D. mon	virilis	2025-06-13	22	JJ
24	D. nasuta	D. nas	immigrans	2025-06-13	13	JJ
26	D. novamexicana	D. nov	virilis	2025-06-13	20	JJ
29	D. paramelanica	D. par	melanica	2025-06-13	NA	JJ
30	D. persimilis	D. per	obscura	2025-06-13	17	JJ
31	D. prosaltans	D. pro	saltans	2025-06-13	19	JJ
33	D. pseudoobscura	D. pse	obscura	2025-06-13	18	JJ
35	D. santomea	D. san	melanogaster	2025-06-13	12	JJ
36	D. sechellia	D. sec	melanogaster	2025-06-13	NA	JJ
37	D. simulans	D. sim	melanogaster	2025-06-13	NA	JJ
38	D. sturtevanti	S. stu	saltans	2025-06-13	25	JJ
39	D. subobscura	D. sub	obscura	2025-06-13	15	JJ
40	D. sucinea	D. suc	willistoni	2025-06-13	15	JJ
41	D. takahashii	D. tak	takahashii	2025-06-13	10	JJ
42	D. teisseri	D. tei	melanogaster	2025-06-13	10	JJ
45	D. virilis	D. vir	virilis	2025-06-13	NA	JJ
46	D. yakuba	D. yak	melanogaster	2025-06-13	10	JJ
47	H. duncani	H. dun	hitrodrosophila	2025-06-13	NA	JJ
52	S. lebanonensis	S. leb	victoria	2025-06-13	NA	JJ
53	S. pattersoni	S. pat	victoria	2025-06-13	NA	JJ
55	Z. inermis	Z. ine	inermis	2025-06-13	NA	JJ
56	Z. taronus	Z. tar	armatus	2025-06-13	18	JJ
57	Z. tuberculatus	Z. tub	armatus	2025-06-13	17	JJ
58	D. saltans	D. sal	saltans	2025-06-13	23	JJ
59	D. baimaii	D. bai	melanogaster	2025-06-13	16	JJ
60	D. miranda	D. mir	obscura	2025-06-13	18	JJ
61	D. nebulosa	D. neb	willistoni	2025-06-13	13	JJ
62	D. putrida	D. put	testacea	2025-06-13	16	JJ
63	D. tropicalis	D. tro	willistoni	2025-06-13	14	JJ
64	D. suzukii	D. suz	melanogaster	2025-06-13	14	JJ
KY02	D. nigromaculata	D. nig	quinaria	2025-06-13	20	JJ
KY03	D. deflecta	D. def	quinaria	2025-06-13	13	JJ
KY04	D. angularis	D. ang	quinaria	2025-06-13	NA	JJ
KY05	D. bizonata	D. biz	bizonata	2025-06-13	20	JJ
KY06	D. brachynephros	D. bra	quinaria	2025-06-13	20	JJ
KY08	D. multispina	D. mult	funebris	2025-06-13	NA	JJ
KY09	D. sulfurigaster	D. sulf	immigrans	2025-06-13	NA	JJ
MH106	D. testacea	D. tes	testacea	2025-06-13	18	JJ
MH107	D. phalerata	D. pha	quinaria	2025-06-13	16	JJ
MH108	D. guttifera	D. gut	quinaria	2025-06-13	18	JJ
MH109	D. funebris	D. fun	funebris	2025-06-13	20	JJ
MH110	D. suzukii	D. suz k-awa	melanogaster	2025-06-13	13	JJ
MH111	D. willistoni	D. wil	willistoni	2025-06-13	13	JJ
SP02	D. munda	D. mun	quinaria	2025-06-13	18	JJ
11	D. euronotus	D. eur	melanica	2025-08-08	20	MAH
19	D. melanogaster	D. mel	melanogaster	2025-07-04	13	MAH
29	D. paramelanica	D. par	melanica	2025-07-25	23	MAH
52	S. lebanonensis	S. leb	victoria	2025-07-25	29	MAH
52	S. lebanonensis	S. leb	victoria	2025-08-15	29	MAH
53	S. pattersoni	S. pat	victoria	2025-07-25	29	MAH
53	S. pattersoni	S. pat	victoria	2025-07-25	29	MAH
55	Z. inermis	Z. ine	inermis	2025-07-25	20	MAH
56	Z. taronus	Z. tar	armatus	2025-08-08	23	MAH
57	Z. tuberculatus	Z. tub	armatus	2025-08-01	19	MAH
KY04	D. angularis	D. ang	quinaria	2025-08-15	20	MAH
KY04	D. angularis	D. ang	quinaria	2025-08-22	21	MAH
KY05	D. bizonata	D. biz	bizonata	2025-07-29	16	MAH
KY05	D. bizonata	D. biz	bizonata	2025-07-29	18	MAH
KY06	D. brachynephros	D. bra	quinaria	2025-08-01	19	MAH
KY07	D. orientacea	D. ori	testacea	2025-08-04	16	MAH
KY07	D. orientacea	D. ori	testacea	2025-08-04	18	MAH
KY07	D. orientacea	D. ori	testacea	2025-08-12	19	MAH
KY07	D. orientacea	D. ori	testacea	2025-08-12	19	MAH
Ky08	D. multispina	D. mult	funebris	2025-07-29	20	MAH
Ky08	D. multispina	D. mult	funebris	2025-07-29	20	MAH
Ky08	D. multispina	D. mult	funebris	2025-07-15	23	MAH
Ky08	D. multispina	D. mult	funebris	2025-06-27	22	MAH
Ky08	D. multispina	D. mult	funebris	2025-07-25	23	MAH
KY10	D. busckii	D. bus	dorsilopha	2025-07-19	28	MAH
KY10	D. busckii	D. bus	dorsilopha	2025-07-15	30	MAH
KY10	D. busckii	D. bus	dorsilopha	2025-07-15	30	MAH
KY11	D. busckii	D. bus	dorsilopha	2025-07-18	33	MAH
KY11	D. busckii	D. bus	dorsilopha	2025-07-25	29	MAH
KY12	D. busckii	D. bus	dorsilopha	2025-07-25	29	MAH
MH106	D. testacea	D. tes	testacea	2025-08-04	16	MAH
MH106	D. testacea	D. tes	testacea	2025-08-05	15	MAH
MH107	D. phalerata	D. pha	quinaria	2025-07-04	15	MAH
MH107	D. phalerata	D. pha	quinaria	2025-07-01	16	MAH
MH107	D. phalerata	D. pha	quinaria	2025-07-04	15	MAH
MH108	D. guttifera	D. gut	quinaria	2025-07-04	14	MAH
MH108	D. guttifera	D. gut	quinaria	2025-07-04	15	MAH
MH108	D. guttifera	D. gut	quinaria	2025-08-22	17	MAH
MH109	D. funebris	D. fun	funebris	2025-08-01	27	MAH
MH109	D. funebris	D. fun	funebris	2025-07-25	26	MAH
MH109	D. funebris	D. fun	funebris	2025-08-08	24	MAH
MH109	D. funebris	D. fun	funebris	2025-08-01	26	MAH
SP02	D. munda	D. mun	quinaria	2025-07-04	15	MAH
SP02	D. munda	D. mun	quinaria	2025-07-04	13	MAH
SP02	D. munda	D. mun	quinaria	2025-07-04	14	MAH
SP02	D. munda	D. mun	quinaria	2025-08-01	15	MAH
SP02	D. munda	D. mun	quinaria	2025-08-05	15	MAH
SP04	D. falleni	D. fal	quinaria	2025-08-12	13	MAH
SP04	D. falleni	D. fal	quinaria	2025-08-12	14	MAH
SP12	D. subquinaria	D. subq	quinaria	2025-08-04	14	MAH
SP12	D. subquinaria	D. subq	quinaria	2025-08-04	14	MAH
SP12	D. subquinaria	D. subq	quinaria	2025-08-18	14	MAH
SP12	D. subquinaria	D. subq	quinaria	2025-08-18	14	MAH
SP13	D. falleni	D. fal	quinaria	2025-08-04	13	MAH
SP13	D. falleni	D. fal	quinaria	2025-08-04	14	MAH
SP13	D. falleni	D. fal	quinaria	2025-08-12	14	MAH
SP14	D. neotestacea	D. neo	testacea	2025-08-12	16	MAH
SP14	D. neotestacea	D. neo	testacea	2025-08-12	16	MAH
SP14	D. neotestacea	D. neo	testacea	2025-08-18	14	MAH
SP14	D. neotestacea	D. neo	testacea	2025-08-18	15	MAH
29	D. paramelanica	D. par	melanica	2025-08-08	23	MAH
11	D. euronotus	D. eur	melanica	2025-08-15	18	MAH
MH110	D. suzukii	D. suz k-awa	melanogaster	2025-08-22	15	MAH
KY09	D. sulfurigaster	D. sulf	immigrans	2025-08-22	16	MAH
23	D. montana	D. mon	virilis	2025-08-15	24	MAH
36	D. sechellia	D. sec	melanogaster	2025-08-22	19	MAH
45	D. virilis	D. vir	virilis	2025-08-22	21	MAH
29	D. paramelanica	D. par	melanica	2025-08-15	23	MAH
3	D. americana	D. ame	virilis	2025-08-22	21	MAH
56	Z. taronus	Z. tar	armatus	2025-08-22	21	MAH
15	D. lacicola	D. lac	virilis	2025-08-22	22	MAH
62	D. putrida	D. put	testacea	2025-08-22	22	MAH
KY05	D. bizonata	D. biz	bizonata	2025-08-22	22	MAH
31	D. prosaltans	D. pro	saltans	2025-08-15	29	MAH
38	D. sturtevanti	S. stu	saltans	2025-08-22	22	MAH
MH109	D. funebris	D. fun	funebris	2025-08-22	26	MAH
47	H. duncani	H. dun	hitrodrosophila	2025-08-22	25	MAH
