## Supplementary material for "Life history and infection susceptibility parameters of *Drosophila* species reared on a common diet": File S2: FigC_line30_summary_df.csv

SpeciesName	n_vials	MeanEggToAdult	SDEggToAdult	Diet	n_m_emerg_perF	n_m_emerg_perF_SD	n_f_emerg_perF	n_f_emerg_perF_SD	n_emerg_perF	n_emerg_perF_SD	PerFlyWM_mean	PerFlyWM_SD	Block	DateVialStart	Sex
D. immigrans	5	15.8	0.421637021355784	Cam. corn	0.362222222222222	0.151372323252679	0.426666666666667	0.187847528867188	0.8	1.88580139823372	0.00247751851851852	0.000411557639446112	2025-08-01	2025-08-04	M
D. immigrans	5	15.8	0.421637021355784	Cam. corn	0.362222222222222	0.151372323252679	0.426666666666667	0.187847528867188	0.7	1.88580139823372	0.00247751851851852	0.000411557639446112	2025-08-01	2025-08-04	F
D. immigrans	5	15.8	0.421637021355784	Cam. corn	0.362222222222222	0.151372323252679	0.426666666666667	0.187847528867188	0.3	1.88580139823372	0.00247751851851852	0.000411557639446112	2025-08-01	2025-08-05	M
D. immigrans	5	15.8	0.421637021355784	Cam. corn	0.362222222222222	0.151372323252679	0.426666666666667	0.187847528867188	1.2	1.88580139823372	0.00247751851851852	0.000411557639446112	2025-08-01	2025-08-05	F
D. immigrans	5	15.8	0.421637021355784	Cam. corn	0.362222222222222	0.151372323252679	0.426666666666667	0.187847528867188	0.777777777777778	1.88580139823372	0.00247751851851852	0.000411557639446112	2025-08-08	2025-08-11	M
D. immigrans	5	15.8	0.421637021355784	Cam. corn	0.362222222222222	0.151372323252679	0.426666666666667	0.187847528867188	0.888888888888889	1.88580139823372	0.00247751851851852	0.000411557639446112	2025-08-08	2025-08-11	F
D. immigrans	5	15.8	0.421637021355784	Cam. corn	0.362222222222222	0.151372323252679	0.426666666666667	0.187847528867188	0.777777777777778	1.88580139823372	0.00247751851851852	0.000411557639446112	2025-08-08	2025-08-12	M
D. immigrans	5	15.8	0.421637021355784	Cam. corn	0.362222222222222	0.151372323252679	0.426666666666667	0.187847528867188	0.333333333333333	1.88580139823372	0.00247751851851852	0.000411557639446112	2025-08-08	2025-08-12	F
D. immigrans	5	15.8	0.421637021355784	Cam. corn	0.362222222222222	0.151372323252679	0.426666666666667	0.187847528867188	1.33333333333333	1.88580139823372	0.00247751851851852	0.000411557639446112	2025-08-08	2025-08-13	M
D. immigrans	5	15.8	0.421637021355784	Cam. corn	0.362222222222222	0.151372323252679	0.426666666666667	0.187847528867188	0.777777777777778	1.88580139823372	0.00247751851851852	0.000411557639446112	2025-08-08	2025-08-13	F
D. immigrans	2	13	0	EPFL corn	0.45	0.0577350269189626	1	0.577350269189626	2	5.83123771881522	0.0031107142857143	0.000686519616379199	2025-08-01	2025-08-04	M
D. immigrans	2	13	0	EPFL corn	0.45	0.0577350269189626	1	0.577350269189626	0.9	5.83123771881522	0.0031107142857143	0.000686519616379199	2025-08-01	2025-08-04	F
D. immigrans	2	13	0	EPFL corn	0.45	0.0577350269189626	1	0.577350269189626	2	5.83123771881522	0.0031107142857143	0.000686519616379199	2025-08-01	2025-08-05	M
D. immigrans	2	13	0	EPFL corn	0.45	0.0577350269189626	1	0.577350269189626	0.9	5.83123771881522	0.0031107142857143	0.000686519616379199	2025-08-01	2025-08-05	F
D. immigrans	5	14.2	1.03279555898864	Pen. corn	1.28	0.630343821523883	1.62	0.571158666416104	2.2	5.88459382153471	0.0023286134920635	0.000391425882004671	2025-08-01	2025-08-04	M
D. immigrans	5	14.2	1.03279555898864	Pen. corn	1.28	0.630343821523883	1.62	0.571158666416104	1.5	5.88459382153471	0.0023286134920635	0.000391425882004671	2025-08-01	2025-08-04	F
D. immigrans	5	14.2	1.03279555898864	Pen. corn	1.28	0.630343821523883	1.62	0.571158666416104	3.7	5.88459382153471	0.0023286134920635	0.000391425882004671	2025-08-01	2025-08-05	M
D. immigrans	5	14.2	1.03279555898864	Pen. corn	1.28	0.630343821523883	1.62	0.571158666416104	3.4	5.88459382153471	0.0023286134920635	0.000391425882004671	2025-08-01	2025-08-05	F
D. immigrans	5	14.2	1.03279555898864	Pen. corn	1.28	0.630343821523883	1.62	0.571158666416104	3.7	5.88459382153471	0.0023286134920635	0.000391425882004671	2025-08-08	2025-08-11	M
D. immigrans	5	14.2	1.03279555898864	Pen. corn	1.28	0.630343821523883	1.62	0.571158666416104	2.2	5.88459382153471	0.0023286134920635	0.000391425882004671	2025-08-08	2025-08-11	F
D. immigrans	5	14.2	1.03279555898864	Pen. corn	1.28	0.630343821523883	1.62	0.571158666416104	1.5	5.88459382153471	0.0023286134920635	0.000391425882004671	2025-08-08	2025-08-12	M
D. immigrans	5	14.2	1.03279555898864	Pen. corn	1.28	0.630343821523883	1.62	0.571158666416104	3.7	5.88459382153471	0.0023286134920635	0.000391425882004671	2025-08-08	2025-08-12	F
D. immigrans	5	14.2	1.03279555898864	Pen. corn	1.28	0.630343821523883	1.62	0.571158666416104	3.4	5.88459382153471	0.0023286134920635	0.000391425882004671	2025-08-08	2025-08-13	M
D. immigrans	5	14.2	1.03279555898864	Pen. corn	1.28	0.630343821523883	1.62	0.571158666416104	3.7	5.88459382153471	0.0023286134920635	0.000391425882004671	2025-08-08	2025-08-13	F
D. immigrans	5	13.6	0.516397779494322	Prop recipe	2.38	0.836394378003317	2.5	1.38082101181387	8.9	14.5659267546635	0.00266750617642162	0.000553472234086519	2025-08-01	2025-08-04	M
D. immigrans	5	13.6	0.516397779494322	Prop recipe	2.38	0.836394378003317	2.5	1.38082101181387	3.7	14.5659267546635	0.00266750617642162	0.000553472234086519	2025-08-01	2025-08-04	F
D. immigrans	5	13.6	0.516397779494322	Prop recipe	2.38	0.836394378003317	2.5	1.38082101181387	3.9	14.5659267546635	0.00266750617642162	0.000553472234086519	2025-08-01	2025-08-05	M
D. immigrans	5	13.6	0.516397779494322	Prop recipe	2.38	0.836394378003317	2.5	1.38082101181387	4.6	14.5659267546635	0.00266750617642162	0.000553472234086519	2025-08-01	2025-08-05	F
D. immigrans	5	13.6	0.516397779494322	Prop recipe	2.38	0.836394378003317	2.5	1.38082101181387	3.3	14.5659267546635	0.00266750617642162	0.000553472234086519	2025-08-08	2025-08-11	M
D. immigrans	5	13.6	0.516397779494322	Prop recipe	2.38	0.836394378003317	2.5	1.38082101181387	8.9	14.5659267546635	0.00266750617642162	0.000553472234086519	2025-08-08	2025-08-11	F
D. immigrans	5	13.6	0.516397779494322	Prop recipe	2.38	0.836394378003317	2.5	1.38082101181387	3.7	14.5659267546635	0.00266750617642162	0.000553472234086519	2025-08-08	2025-08-12	M
D. immigrans	5	13.6	0.516397779494322	Prop recipe	2.38	0.836394378003317	2.5	1.38082101181387	3.9	14.5659267546635	0.00266750617642162	0.000553472234086519	2025-08-08	2025-08-12	F
D. immigrans	5	13.6	0.516397779494322	Prop recipe	2.38	0.836394378003317	2.5	1.38082101181387	4.6	14.5659267546635	0.00266750617642162	0.000553472234086519	2025-08-08	2025-08-13	M
D. immigrans	5	13.6	0.516397779494322	Prop recipe	2.38	0.836394378003317	2.5	1.38082101181387	3.3	14.5659267546635	0.00266750617642162	0.000553472234086519	2025-08-08	2025-08-13	F
D. melanogaster	5	11.6	0.516397779494322	Cam. corn	3.68	1.50465942990432	4.02	1.70411267233126	12.5	18.4994174082441	0.00103384	0.000249569029541273	2025-08-01	2025-08-04	M
D. melanogaster	5	11.6	0.516397779494322	Cam. corn	3.68	1.50465942990432	4.02	1.70411267233126	10	18.4994174082441	0.00103384	0.000249569029541273	2025-08-01	2025-08-04	F
D. melanogaster	5	11.6	0.516397779494322	Cam. corn	3.68	1.50465942990432	4.02	1.70411267233126	5.6	18.4994174082441	0.00103384	0.000249569029541273	2025-08-01	2025-08-05	M
D. melanogaster	5	11.6	0.516397779494322	Cam. corn	3.68	1.50465942990432	4.02	1.70411267233126	5.6	18.4994174082441	0.00103384	0.000249569029541273	2025-08-01	2025-08-05	F
D. melanogaster	5	11.6	0.516397779494322	Cam. corn	3.68	1.50465942990432	4.02	1.70411267233126	4.8	18.4994174082441	0.00103384	0.000249569029541273	2025-08-08	2025-08-11	M
D. melanogaster	5	11.6	0.516397779494322	Cam. corn	3.68	1.50465942990432	4.02	1.70411267233126	12.5	18.4994174082441	0.00103384	0.000249569029541273	2025-08-08	2025-08-11	F
D. melanogaster	5	11.6	0.516397779494322	Cam. corn	3.68	1.50465942990432	4.02	1.70411267233126	10	18.4994174082441	0.00103384	0.000249569029541273	2025-08-08	2025-08-12	M
D. melanogaster	5	11.6	0.516397779494322	Cam. corn	3.68	1.50465942990432	4.02	1.70411267233126	5.6	18.4994174082441	0.00103384	0.000249569029541273	2025-08-08	2025-08-12	F
D. melanogaster	5	11.6	0.516397779494322	Cam. corn	3.68	1.50465942990432	4.02	1.70411267233126	5.6	18.4994174082441	0.00103384	0.000249569029541273	2025-08-08	2025-08-13	M
D. melanogaster	5	11.6	0.516397779494322	Cam. corn	3.68	1.50465942990432	4.02	1.70411267233126	4.8	18.4994174082441	0.00103384	0.000249569029541273	2025-08-08	2025-08-13	F
D. melanogaster	5	11.6	0.516397779494322	EPFL corn	9.7	0.942809041582063	10.68	1.07165500252854	20.4	10.9706679630529	0.00113188347826087	0.000339814723780173	2025-08-01	2025-08-04	M
D. melanogaster	5	11.6	0.516397779494322	EPFL corn	9.7	0.942809041582063	10.68	1.07165500252854	18.8	10.9706679630529	0.00113188347826087	0.000339814723780173	2025-08-01	2025-08-04	F
D. melanogaster	5	11.6	0.516397779494322	EPFL corn	9.7	0.942809041582063	10.68	1.07165500252854	18.6	10.9706679630529	0.00113188347826087	0.000339814723780173	2025-08-01	2025-08-05	M
D. melanogaster	5	11.6	0.516397779494322	EPFL corn	9.7	0.942809041582063	10.68	1.07165500252854	22.1	10.9706679630529	0.00113188347826087	0.000339814723780173	2025-08-01	2025-08-05	F
D. melanogaster	5	11.6	0.516397779494322	EPFL corn	9.7	0.942809041582063	10.68	1.07165500252854	22	10.9706679630529	0.00113188347826087	0.000339814723780173	2025-08-08	2025-08-11	M
D. melanogaster	5	11.6	0.516397779494322	EPFL corn	9.7	0.942809041582063	10.68	1.07165500252854	20.4	10.9706679630529	0.00113188347826087	0.000339814723780173	2025-08-08	2025-08-11	F
D. melanogaster	5	11.6	0.516397779494322	EPFL corn	9.7	0.942809041582063	10.68	1.07165500252854	18.8	10.9706679630529	0.00113188347826087	0.000339814723780173	2025-08-08	2025-08-12	M
D. melanogaster	5	11.6	0.516397779494322	EPFL corn	9.7	0.942809041582063	10.68	1.07165500252854	18.6	10.9706679630529	0.00113188347826087	0.000339814723780173	2025-08-08	2025-08-12	F
D. melanogaster	5	11.6	0.516397779494322	EPFL corn	9.7	0.942809041582063	10.68	1.07165500252854	22.1	10.9706679630529	0.00113188347826087	0.000339814723780173	2025-08-08	2025-08-13	M
D. melanogaster	5	11.6	0.516397779494322	EPFL corn	9.7	0.942809041582063	10.68	1.07165500252854	22	10.9706679630529	0.00113188347826087	0.000339814723780173	2025-08-08	2025-08-13	F
D. melanogaster	5	11.2	0.421637021355784	Pen. corn	5.32	1.19703336999805	5.74	1.50937809120916	8.6	16.2095170947331	0.000981340000000001	0.000253245389121127	2025-08-01	2025-08-04	M
D. melanogaster	5	11.2	0.421637021355784	Pen. corn	5.32	1.19703336999805	5.74	1.50937809120916	9.8	16.2095170947331	0.000981340000000001	0.000253245389121127	2025-08-01	2025-08-04	F
D. melanogaster	5	11.2	0.421637021355784	Pen. corn	5.32	1.19703336999805	5.74	1.50937809120916	14.3	16.2095170947331	0.000981340000000001	0.000253245389121127	2025-08-01	2025-08-05	M
D. melanogaster	5	11.2	0.421637021355784	Pen. corn	5.32	1.19703336999805	5.74	1.50937809120916	13.9	16.2095170947331	0.000981340000000001	0.000253245389121127	2025-08-01	2025-08-05	F
D. melanogaster	5	11.2	0.421637021355784	Pen. corn	5.32	1.19703336999805	5.74	1.50937809120916	8.7	16.2095170947331	0.000981340000000001	0.000253245389121127	2025-08-08	2025-08-11	M
D. melanogaster	5	11.2	0.421637021355784	Pen. corn	5.32	1.19703336999805	5.74	1.50937809120916	8.6	16.2095170947331	0.000981340000000001	0.000253245389121127	2025-08-08	2025-08-11	F
D. melanogaster	5	11.2	0.421637021355784	Pen. corn	5.32	1.19703336999805	5.74	1.50937809120916	9.8	16.2095170947331	0.000981340000000001	0.000253245389121127	2025-08-08	2025-08-12	M
D. melanogaster	5	11.2	0.421637021355784	Pen. corn	5.32	1.19703336999805	5.74	1.50937809120916	14.3	16.2095170947331	0.000981340000000001	0.000253245389121127	2025-08-08	2025-08-12	F
D. melanogaster	5	11.2	0.421637021355784	Pen. corn	5.32	1.19703336999805	5.74	1.50937809120916	13.9	16.2095170947331	0.000981340000000001	0.000253245389121127	2025-08-08	2025-08-13	M
D. melanogaster	5	11.2	0.421637021355784	Pen. corn	5.32	1.19703336999805	5.74	1.50937809120916	8.7	16.2095170947331	0.000981340000000001	0.000253245389121127	2025-08-08	2025-08-13	F
D. melanogaster	5	11	0	Prop recipe	5.48	1.04647556641859	5.24	1.04902070734778	11.6	11.4115730729817	0.0010444	0.000253431910645311	2025-08-01	2025-08-04	M
D. melanogaster	5	11	0	Prop recipe	5.48	1.04647556641859	5.24	1.04902070734778	7.1	11.4115730729817	0.0010444	0.000253431910645311	2025-08-01	2025-08-04	F
D. melanogaster	5	11	0	Prop recipe	5.48	1.04647556641859	5.24	1.04902070734778	11.2	11.4115730729817	0.0010444	0.000253431910645311	2025-08-01	2025-08-05	M
D. melanogaster	5	11	0	Prop recipe	5.48	1.04647556641859	5.24	1.04902070734778	12.8	11.4115730729817	0.0010444	0.000253431910645311	2025-08-01	2025-08-05	F
D. melanogaster	5	11	0	Prop recipe	5.48	1.04647556641859	5.24	1.04902070734778	10.9	11.4115730729817	0.0010444	0.000253431910645311	2025-08-08	2025-08-11	M
D. melanogaster	5	11	0	Prop recipe	5.48	1.04647556641859	5.24	1.04902070734778	11.6	11.4115730729817	0.0010444	0.000253431910645311	2025-08-08	2025-08-11	F
D. melanogaster	5	11	0	Prop recipe	5.48	1.04647556641859	5.24	1.04902070734778	7.1	11.4115730729817	0.0010444	0.000253431910645311	2025-08-08	2025-08-12	M
D. melanogaster	5	11	0	Prop recipe	5.48	1.04647556641859	5.24	1.04902070734778	11.2	11.4115730729817	0.0010444	0.000253431910645311	2025-08-08	2025-08-12	F
D. melanogaster	5	11	0	Prop recipe	5.48	1.04647556641859	5.24	1.04902070734778	12.8	11.4115730729817	0.0010444	0.000253431910645311	2025-08-08	2025-08-13	M
D. melanogaster	5	11	0	Prop recipe	5.48	1.04647556641859	5.24	1.04902070734778	10.9	11.4115730729817	0.0010444	0.000253431910645311	2025-08-08	2025-08-13	F
D. miranda	3	20.6666666666667	1.86189867250253	Cam. corn	0.3	0.309838667696593	0.466666666666667	0.568037557443755	0.2	5.99021424213414	0.00171724999999995	0.000412595064803254	2025-08-01	2025-08-04	M
D. miranda	3	20.6666666666667	1.86189867250253	Cam. corn	0.3	0.309838667696593	0.466666666666667	0.568037557443755	0.2	5.99021424213414	0.00171724999999995	0.000412595064803254	2025-08-01	2025-08-04	F
D. miranda	3	20.6666666666667	1.86189867250253	Cam. corn	0.3	0.309838667696593	0.466666666666667	0.568037557443755	1.9	5.99021424213414	0.00171724999999995	0.000412595064803254	2025-08-01	2025-08-05	M
D. miranda	3	20.6666666666667	1.86189867250253	Cam. corn	0.3	0.309838667696593	0.466666666666667	0.568037557443755	0.2	5.99021424213414	0.00171724999999995	0.000412595064803254	2025-08-01	2025-08-05	F
D. miranda	3	20.6666666666667	1.86189867250253	Cam. corn	0.3	0.309838667696593	0.466666666666667	0.568037557443755	0.2	5.99021424213414	0.00171724999999995	0.000412595064803254	2025-08-08	2025-08-13	M
D. miranda	3	20.6666666666667	1.86189867250253	Cam. corn	0.3	0.309838667696593	0.466666666666667	0.568037557443755	1.9	5.99021424213414	0.00171724999999995	0.000412595064803254	2025-08-08	2025-08-13	F
D. miranda	5	18.2	0.421637021355784	EPFL corn	0.25	0.0534522483824849	0.26	0.171269767715535	0.8	1.70796453626615	0.00186100000000001	0.000384463633799476	2025-08-01	2025-08-04	M
D. miranda	5	18.2	0.421637021355784	EPFL corn	0.25	0.0534522483824849	0.26	0.171269767715535	NA	1.70796453626615	0.00186100000000001	0.000384463633799476	2025-08-01	2025-08-04	F
D. miranda	5	18.2	0.421637021355784	EPFL corn	0.25	0.0534522483824849	0.26	0.171269767715535	0.3	1.70796453626615	0.00186100000000001	0.000384463633799476	2025-08-01	2025-08-05	M
D. miranda	5	18.2	0.421637021355784	EPFL corn	0.25	0.0534522483824849	0.26	0.171269767715535	0.5	1.70796453626615	0.00186100000000001	0.000384463633799476	2025-08-01	2025-08-05	F
D. miranda	5	18.2	0.421637021355784	EPFL corn	0.25	0.0534522483824849	0.26	0.171269767715535	0.6	1.70796453626615	0.00186100000000001	0.000384463633799476	2025-08-08	2025-08-11	M
D. miranda	5	18.2	0.421637021355784	EPFL corn	0.25	0.0534522483824849	0.26	0.171269767715535	0.8	1.70796453626615	0.00186100000000001	0.000384463633799476	2025-08-08	2025-08-11	F
D. miranda	5	18.2	0.421637021355784	EPFL corn	0.25	0.0534522483824849	0.26	0.171269767715535	NA	1.70796453626615	0.00186100000000001	0.000384463633799476	2025-08-08	2025-08-12	M
D. miranda	5	18.2	0.421637021355784	EPFL corn	0.25	0.0534522483824849	0.26	0.171269767715535	0.3	1.70796453626615	0.00186100000000001	0.000384463633799476	2025-08-08	2025-08-12	F
D. miranda	5	18.2	0.421637021355784	EPFL corn	0.25	0.0534522483824849	0.26	0.171269767715535	0.5	1.70796453626615	0.00186100000000001	0.000384463633799476	2025-08-08	2025-08-13	M
D. miranda	5	18.2	0.421637021355784	EPFL corn	0.25	0.0534522483824849	0.26	0.171269767715535	0.6	1.70796453626615	0.00186100000000001	0.000384463633799476	2025-08-08	2025-08-13	F
D. miranda	5	18.8	0.788810637746616	Pen. corn	1.2	1.14114951790825	0.66	0.634560215162176	0.4	7.46934475781585	0.00176563912087913	0.000427432386169861	2025-08-01	2025-08-04	M
D. miranda	5	18.8	0.788810637746616	Pen. corn	1.2	1.14114951790825	0.66	0.634560215162176	1.4	7.46934475781585	0.00176563912087913	0.000427432386169861	2025-08-01	2025-08-04	F
D. miranda	5	18.8	0.788810637746616	Pen. corn	1.2	1.14114951790825	0.66	0.634560215162176	0.5	7.46934475781585	0.00176563912087913	0.000427432386169861	2025-08-01	2025-08-05	M
D. miranda	5	18.8	0.788810637746616	Pen. corn	1.2	1.14114951790825	0.66	0.634560215162176	2	7.46934475781585	0.00176563912087913	0.000427432386169861	2025-08-01	2025-08-05	F
D. miranda	5	18.8	0.788810637746616	Pen. corn	1.2	1.14114951790825	0.66	0.634560215162176	5	7.46934475781585	0.00176563912087913	0.000427432386169861	2025-08-08	2025-08-11	M
D. miranda	5	18.8	0.788810637746616	Pen. corn	1.2	1.14114951790825	0.66	0.634560215162176	0.4	7.46934475781585	0.00176563912087913	0.000427432386169861	2025-08-08	2025-08-11	F
D. miranda	5	18.8	0.788810637746616	Pen. corn	1.2	1.14114951790825	0.66	0.634560215162176	1.4	7.46934475781585	0.00176563912087913	0.000427432386169861	2025-08-08	2025-08-12	M
D. miranda	5	18.8	0.788810637746616	Pen. corn	1.2	1.14114951790825	0.66	0.634560215162176	0.5	7.46934475781585	0.00176563912087913	0.000427432386169861	2025-08-08	2025-08-12	F
D. miranda	5	18.8	0.788810637746616	Pen. corn	1.2	1.14114951790825	0.66	0.634560215162176	2	7.46934475781585	0.00176563912087913	0.000427432386169861	2025-08-08	2025-08-13	M
D. miranda	5	18.8	0.788810637746616	Pen. corn	1.2	1.14114951790825	0.66	0.634560215162176	5	7.46934475781585	0.00176563912087913	0.000427432386169861	2025-08-08	2025-08-13	F
D. miranda	5	18	0.666666666666667	Prop recipe	0.56	0.414192655120242	0.7	0.60736223860962	0.8	6.41130945196759	0.00182043099647264	0.000375147088366177	2025-08-01	2025-08-04	M
D. miranda	5	18	0.666666666666667	Prop recipe	0.56	0.414192655120242	0.7	0.60736223860962	1.3	6.41130945196759	0.00182043099647264	0.000375147088366177	2025-08-01	2025-08-04	F
D. miranda	5	18	0.666666666666667	Prop recipe	0.56	0.414192655120242	0.7	0.60736223860962	0.1	6.41130945196759	0.00182043099647264	0.000375147088366177	2025-08-01	2025-08-05	M
D. miranda	5	18	0.666666666666667	Prop recipe	0.56	0.414192655120242	0.7	0.60736223860962	2.9	6.41130945196759	0.00182043099647264	0.000375147088366177	2025-08-01	2025-08-05	F
D. miranda	5	18	0.666666666666667	Prop recipe	0.56	0.414192655120242	0.7	0.60736223860962	1.2	6.41130945196759	0.00182043099647264	0.000375147088366177	2025-08-08	2025-08-11	M
D. miranda	5	18	0.666666666666667	Prop recipe	0.56	0.414192655120242	0.7	0.60736223860962	0.8	6.41130945196759	0.00182043099647264	0.000375147088366177	2025-08-08	2025-08-11	F
D. miranda	5	18	0.666666666666667	Prop recipe	0.56	0.414192655120242	0.7	0.60736223860962	1.3	6.41130945196759	0.00182043099647264	0.000375147088366177	2025-08-08	2025-08-12	M
D. miranda	5	18	0.666666666666667	Prop recipe	0.56	0.414192655120242	0.7	0.60736223860962	0.1	6.41130945196759	0.00182043099647264	0.000375147088366177	2025-08-08	2025-08-12	F
D. miranda	5	18	0.666666666666667	Prop recipe	0.56	0.414192655120242	0.7	0.60736223860962	2.9	6.41130945196759	0.00182043099647264	0.000375147088366177	2025-08-08	2025-08-13	M
D. miranda	5	18	0.666666666666667	Prop recipe	0.56	0.414192655120242	0.7	0.60736223860962	1.2	6.41130945196759	0.00182043099647264	0.000375147088366177	2025-08-08	2025-08-13	F
D. suzukii	5	14.4	1.07496769977314	Cam. corn	1.06	0.337309617084627	1.18	0.181352940116473	2.4	2.00177698835587	0.0014802322011322	0.000306350103834872	2025-08-01	2025-08-04	M
D. suzukii	5	14.4	1.07496769977314	Cam. corn	1.06	0.337309617084627	1.18	0.181352940116473	2.5	2.00177698835587	0.0014802322011322	0.000306350103834872	2025-08-01	2025-08-04	F
D. suzukii	5	14.4	1.07496769977314	Cam. corn	1.06	0.337309617084627	1.18	0.181352940116473	1.4	2.00177698835587	0.0014802322011322	0.000306350103834872	2025-08-01	2025-08-05	M
D. suzukii	5	14.4	1.07496769977314	Cam. corn	1.06	0.337309617084627	1.18	0.181352940116473	2.6	2.00177698835587	0.0014802322011322	0.000306350103834872	2025-08-01	2025-08-05	F
D. suzukii	5	14.4	1.07496769977314	Cam. corn	1.06	0.337309617084627	1.18	0.181352940116473	2.3	2.00177698835587	0.0014802322011322	0.000306350103834872	2025-08-08	2025-08-11	M
D. suzukii	5	14.4	1.07496769977314	Cam. corn	1.06	0.337309617084627	1.18	0.181352940116473	2.4	2.00177698835587	0.0014802322011322	0.000306350103834872	2025-08-08	2025-08-11	F
D. suzukii	5	14.4	1.07496769977314	Cam. corn	1.06	0.337309617084627	1.18	0.181352940116473	2.5	2.00177698835587	0.0014802322011322	0.000306350103834872	2025-08-08	2025-08-12	M
D. suzukii	5	14.4	1.07496769977314	Cam. corn	1.06	0.337309617084627	1.18	0.181352940116473	1.4	2.00177698835587	0.0014802322011322	0.000306350103834872	2025-08-08	2025-08-12	F
D. suzukii	5	14.4	1.07496769977314	Cam. corn	1.06	0.337309617084627	1.18	0.181352940116473	2.6	2.00177698835587	0.0014802322011322	0.000306350103834872	2025-08-08	2025-08-13	M
D. suzukii	5	14.4	1.07496769977314	Cam. corn	1.06	0.337309617084627	1.18	0.181352940116473	2.3	2.00177698835587	0.0014802322011322	0.000306350103834872	2025-08-08	2025-08-13	F
D. suzukii	5	12.4	0.516397779494322	EPFL corn	0.465555555555556	0.367038718836077	0.605555555555556	0.542924307653358	1.5	5.80156653079565	0.00174844444444445	0.000423216289594051	2025-08-01	2025-08-04	M
D. suzukii	5	12.4	0.516397779494322	EPFL corn	0.465555555555556	0.367038718836077	0.605555555555556	0.542924307653358	2.5	5.80156653079565	0.00174844444444445	0.000423216289594051	2025-08-01	2025-08-04	F
D. suzukii	5	12.4	0.516397779494322	EPFL corn	0.465555555555556	0.367038718836077	0.605555555555556	0.542924307653358	0.3	5.80156653079565	0.00174844444444445	0.000423216289594051	2025-08-01	2025-08-05	M
D. suzukii	5	12.4	0.516397779494322	EPFL corn	0.465555555555556	0.367038718836077	0.605555555555556	0.542924307653358	0.2	5.80156653079565	0.00174844444444445	0.000423216289594051	2025-08-01	2025-08-05	F
D. suzukii	5	12.4	0.516397779494322	EPFL corn	0.465555555555556	0.367038718836077	0.605555555555556	0.542924307653358	0.8	5.80156653079565	0.00174844444444445	0.000423216289594051	2025-08-08	2025-08-11	M
D. suzukii	5	12.4	0.516397779494322	EPFL corn	0.465555555555556	0.367038718836077	0.605555555555556	0.542924307653358	1.5	5.80156653079565	0.00174844444444445	0.000423216289594051	2025-08-08	2025-08-11	F
D. suzukii	5	12.4	0.516397779494322	EPFL corn	0.465555555555556	0.367038718836077	0.605555555555556	0.542924307653358	2.5	5.80156653079565	0.00174844444444445	0.000423216289594051	2025-08-08	2025-08-12	M
D. suzukii	5	12.4	0.516397779494322	EPFL corn	0.465555555555556	0.367038718836077	0.605555555555556	0.542924307653358	0.3	5.80156653079565	0.00174844444444445	0.000423216289594051	2025-08-08	2025-08-12	F
D. suzukii	5	12.4	0.516397779494322	EPFL corn	0.465555555555556	0.367038718836077	0.605555555555556	0.542924307653358	0.222222222222222	5.80156653079565	0.00174844444444445	0.000423216289594051	2025-08-08	2025-08-13	M
D. suzukii	5	12.4	0.516397779494322	EPFL corn	0.465555555555556	0.367038718836077	0.605555555555556	0.542924307653358	0.888888888888889	5.80156653079565	0.00174844444444445	0.000423216289594051	2025-08-08	2025-08-13	F
D. suzukii	5	12.8	0.788810637746616	Pen. corn	1.52	0.846955331368387	1.58	0.601479656994131	3.6	6.82589839426935	0.00172838567608862	0.000459805702032402	2025-08-01	2025-08-04	M
D. suzukii	5	12.8	0.788810637746616	Pen. corn	1.52	0.846955331368387	1.58	0.601479656994131	4.2	6.82589839426935	0.00172838567608862	0.000459805702032402	2025-08-01	2025-08-04	F
D. suzukii	5	12.8	0.788810637746616	Pen. corn	1.52	0.846955331368387	1.58	0.601479656994131	1.7	6.82589839426935	0.00172838567608862	0.000459805702032402	2025-08-01	2025-08-05	M
D. suzukii	5	12.8	0.788810637746616	Pen. corn	1.52	0.846955331368387	1.58	0.601479656994131	1.3	6.82589839426935	0.00172838567608862	0.000459805702032402	2025-08-01	2025-08-05	F
D. suzukii	5	12.8	0.788810637746616	Pen. corn	1.52	0.846955331368387	1.58	0.601479656994131	4.7	6.82589839426935	0.00172838567608862	0.000459805702032402	2025-08-08	2025-08-11	M
D. suzukii	5	12.8	0.788810637746616	Pen. corn	1.52	0.846955331368387	1.58	0.601479656994131	3.6	6.82589839426935	0.00172838567608862	0.000459805702032402	2025-08-08	2025-08-11	F
D. suzukii	5	12.8	0.788810637746616	Pen. corn	1.52	0.846955331368387	1.58	0.601479656994131	4.2	6.82589839426935	0.00172838567608862	0.000459805702032402	2025-08-08	2025-08-12	M
D. suzukii	5	12.8	0.788810637746616	Pen. corn	1.52	0.846955331368387	1.58	0.601479656994131	1.7	6.82589839426935	0.00172838567608862	0.000459805702032402	2025-08-08	2025-08-12	F
D. suzukii	5	12.8	0.788810637746616	Pen. corn	1.52	0.846955331368387	1.58	0.601479656994131	1.3	6.82589839426935	0.00172838567608862	0.000459805702032402	2025-08-08	2025-08-13	M
D. suzukii	5	12.8	0.788810637746616	Pen. corn	1.52	0.846955331368387	1.58	0.601479656994131	4.7	6.82589839426935	0.00172838567608862	0.000459805702032402	2025-08-08	2025-08-13	F
D. suzukii	5	12.8	0.788810637746616	Prop recipe	2.02	0.539135109844153	2.64	1.33599733865337	8	13.842189935925	0.00169018177495019	0.000444253862551775	2025-08-01	2025-08-04	M
D. suzukii	5	12.8	0.788810637746616	Prop recipe	2.02	0.539135109844153	2.64	1.33599733865337	4.5	13.842189935925	0.00169018177495019	0.000444253862551775	2025-08-01	2025-08-04	F
D. suzukii	5	12.8	0.788810637746616	Prop recipe	2.02	0.539135109844153	2.64	1.33599733865337	3.4	13.842189935925	0.00169018177495019	0.000444253862551775	2025-08-01	2025-08-05	M
D. suzukii	5	12.8	0.788810637746616	Prop recipe	2.02	0.539135109844153	2.64	1.33599733865337	3.2	13.842189935925	0.00169018177495019	0.000444253862551775	2025-08-01	2025-08-05	F
D. suzukii	5	12.8	0.788810637746616	Prop recipe	2.02	0.539135109844153	2.64	1.33599733865337	4.2	13.842189935925	0.00169018177495019	0.000444253862551775	2025-08-08	2025-08-11	M
D. suzukii	5	12.8	0.788810637746616	Prop recipe	2.02	0.539135109844153	2.64	1.33599733865337	8	13.842189935925	0.00169018177495019	0.000444253862551775	2025-08-08	2025-08-11	F
D. suzukii	5	12.8	0.788810637746616	Prop recipe	2.02	0.539135109844153	2.64	1.33599733865337	4.5	13.842189935925	0.00169018177495019	0.000444253862551775	2025-08-08	2025-08-12	M
D. suzukii	5	12.8	0.788810637746616	Prop recipe	2.02	0.539135109844153	2.64	1.33599733865337	3.4	13.842189935925	0.00169018177495019	0.000444253862551775	2025-08-08	2025-08-12	F
D. suzukii	5	12.8	0.788810637746616	Prop recipe	2.02	0.539135109844153	2.64	1.33599733865337	3.2	13.842189935925	0.00169018177495019	0.000444253862551775	2025-08-08	2025-08-13	M
D. suzukii	5	12.8	0.788810637746616	Prop recipe	2.02	0.539135109844153	2.64	1.33599733865337	4.2	13.842189935925	0.00169018177495019	0.000444253862551775	2025-08-08	2025-08-13	F
D. testacea	3	18.6666666666667	1.36626010212795	Pen. corn	0.333333333333333	0.287518115371304	0.2	0.154919333848297	0.2	1.83375752668303	0.000766904761904735	0.000162920309387404	2025-08-08	2025-08-11	M
D. testacea	3	18.6666666666667	1.36626010212795	Pen. corn	0.333333333333333	0.287518115371304	0.2	0.154919333848297	0.3	1.83375752668303	0.000766904761904735	0.000162920309387404	2025-08-08	2025-08-11	F
D. testacea	3	18.6666666666667	1.36626010212795	Pen. corn	0.333333333333333	0.287518115371304	0.2	0.154919333848297	1.1	1.83375752668303	0.000766904761904735	0.000162920309387404	2025-08-08	2025-08-12	M
D. testacea	3	18.6666666666667	1.36626010212795	Pen. corn	0.333333333333333	0.287518115371304	0.2	0.154919333848297	0.2	1.83375752668303	0.000766904761904735	0.000162920309387404	2025-08-08	2025-08-12	F
D. testacea	3	18.6666666666667	1.36626010212795	Pen. corn	0.333333333333333	0.287518115371304	0.2	0.154919333848297	0.3	1.83375752668303	0.000766904761904735	0.000162920309387404	2025-08-08	2025-08-13	M
D. testacea	3	18.6666666666667	1.36626010212795	Pen. corn	0.333333333333333	0.287518115371304	0.2	0.154919333848297	1.1	1.83375752668303	0.000766904761904735	0.000162920309387404	2025-08-08	2025-08-13	F
D. testacea	5	16	0.666666666666667	Prop recipe	0.32	0.373571352696584	0.46	0.271620650499512	0.6	2.97799335869717	0.00126361904761899	0.000361335172071574	2025-08-01	2025-08-04	M
D. testacea	5	16	0.666666666666667	Prop recipe	0.32	0.373571352696584	0.46	0.271620650499512	1.8	2.97799335869717	0.00126361904761899	0.000361335172071574	2025-08-01	2025-08-04	F
D. testacea	5	16	0.666666666666667	Prop recipe	0.32	0.373571352696584	0.46	0.271620650499512	0.1	2.97799335869717	0.00126361904761899	0.000361335172071574	2025-08-01	2025-08-05	M
D. testacea	5	16	0.666666666666667	Prop recipe	0.32	0.373571352696584	0.46	0.271620650499512	0.8	2.97799335869717	0.00126361904761899	0.000361335172071574	2025-08-01	2025-08-05	F
D. testacea	5	16	0.666666666666667	Prop recipe	0.32	0.373571352696584	0.46	0.271620650499512	0.6	2.97799335869717	0.00126361904761899	0.000361335172071574	2025-08-08	2025-08-11	M
D. testacea	5	16	0.666666666666667	Prop recipe	0.32	0.373571352696584	0.46	0.271620650499512	0.6	2.97799335869717	0.00126361904761899	0.000361335172071574	2025-08-08	2025-08-11	F
D. testacea	5	16	0.666666666666667	Prop recipe	0.32	0.373571352696584	0.46	0.271620650499512	1.8	2.97799335869717	0.00126361904761899	0.000361335172071574	2025-08-08	2025-08-12	M
D. testacea	5	16	0.666666666666667	Prop recipe	0.32	0.373571352696584	0.46	0.271620650499512	0.1	2.97799335869717	0.00126361904761899	0.000361335172071574	2025-08-08	2025-08-12	F
D. testacea	5	16	0.666666666666667	Prop recipe	0.32	0.373571352696584	0.46	0.271620650499512	0.8	2.97799335869717	0.00126361904761899	0.000361335172071574	2025-08-08	2025-08-13	M
D. testacea	5	16	0.666666666666667	Prop recipe	0.32	0.373571352696584	0.46	0.271620650499512	0.6	2.97799335869717	0.00126361904761899	0.000361335172071574	2025-08-08	2025-08-13	F
D. virilis	5	18.6	1.83787316694536	Cam. corn	1.28	0.651152823843988	1.38	1.54976700757816	5.9	15.9336680578509	0.00163314583333333	0.000275117830997076	2025-08-01	2025-08-04	M
D. virilis	5	18.6	1.83787316694536	Cam. corn	1.28	0.651152823843988	1.38	1.54976700757816	3.7	15.9336680578509	0.00163314583333333	0.000275117830997076	2025-08-01	2025-08-04	F
D. virilis	5	18.6	1.83787316694536	Cam. corn	1.28	0.651152823843988	1.38	1.54976700757816	0.6	15.9336680578509	0.00163314583333333	0.000275117830997076	2025-08-01	2025-08-05	M
D. virilis	5	18.6	1.83787316694536	Cam. corn	1.28	0.651152823843988	1.38	1.54976700757816	2	15.9336680578509	0.00163314583333333	0.000275117830997076	2025-08-01	2025-08-05	F
D. virilis	5	18.6	1.83787316694536	Cam. corn	1.28	0.651152823843988	1.38	1.54976700757816	1.1	15.9336680578509	0.00163314583333333	0.000275117830997076	2025-08-08	2025-08-11	M
D. virilis	5	18.6	1.83787316694536	Cam. corn	1.28	0.651152823843988	1.38	1.54976700757816	5.9	15.9336680578509	0.00163314583333333	0.000275117830997076	2025-08-08	2025-08-11	F
D. virilis	5	18.6	1.83787316694536	Cam. corn	1.28	0.651152823843988	1.38	1.54976700757816	3.7	15.9336680578509	0.00163314583333333	0.000275117830997076	2025-08-08	2025-08-12	M
D. virilis	5	18.6	1.83787316694536	Cam. corn	1.28	0.651152823843988	1.38	1.54976700757816	0.6	15.9336680578509	0.00163314583333333	0.000275117830997076	2025-08-08	2025-08-12	F
D. virilis	5	18.6	1.83787316694536	Cam. corn	1.28	0.651152823843988	1.38	1.54976700757816	2	15.9336680578509	0.00163314583333333	0.000275117830997076	2025-08-08	2025-08-13	M
D. virilis	5	18.6	1.83787316694536	Cam. corn	1.28	0.651152823843988	1.38	1.54976700757816	1.1	15.9336680578509	0.00163314583333333	0.000275117830997076	2025-08-08	2025-08-13	F
D. virilis	5	15.8	0.421637021355784	EPFL corn	10.125	2.69112297324794	9.525	2.46851603773835	23.2	26.2202075833561	0.00209995	0.000246490005592811	2025-08-01	2025-08-04	M
D. virilis	5	15.8	0.421637021355784	EPFL corn	10.125	2.69112297324794	9.525	2.46851603773835	22.9	26.2202075833561	0.00209995	0.000246490005592811	2025-08-01	2025-08-04	F
D. virilis	5	15.8	0.421637021355784	EPFL corn	10.125	2.69112297324794	9.525	2.46851603773835	NA	26.2202075833561	0.00209995	0.000246490005592811	2025-08-01	2025-08-05	M
D. virilis	5	15.8	0.421637021355784	EPFL corn	10.125	2.69112297324794	9.525	2.46851603773835	19.8	26.2202075833561	0.00209995	0.000246490005592811	2025-08-01	2025-08-05	F
D. virilis	5	15.8	0.421637021355784	EPFL corn	10.125	2.69112297324794	9.525	2.46851603773835	12.7	26.2202075833561	0.00209995	0.000246490005592811	2025-08-08	2025-08-11	M
D. virilis	5	15.8	0.421637021355784	EPFL corn	10.125	2.69112297324794	9.525	2.46851603773835	23.2	26.2202075833561	0.00209995	0.000246490005592811	2025-08-08	2025-08-11	F
D. virilis	5	15.8	0.421637021355784	EPFL corn	10.125	2.69112297324794	9.525	2.46851603773835	22.9	26.2202075833561	0.00209995	0.000246490005592811	2025-08-08	2025-08-12	M
D. virilis	5	15.8	0.421637021355784	EPFL corn	10.125	2.69112297324794	9.525	2.46851603773835	NA	26.2202075833561	0.00209995	0.000246490005592811	2025-08-08	2025-08-12	F
D. virilis	5	15.8	0.421637021355784	EPFL corn	10.125	2.69112297324794	9.525	2.46851603773835	19.8	26.2202075833561	0.00209995	0.000246490005592811	2025-08-08	2025-08-13	M
D. virilis	5	15.8	0.421637021355784	EPFL corn	10.125	2.69112297324794	9.525	2.46851603773835	12.7	26.2202075833561	0.00209995	0.000246490005592811	2025-08-08	2025-08-13	F
D. virilis	5	16	0	Pen. corn	5.425	0.547070118253332	5.225	0.634147346555087	11.7	6.26435494341938	0.0019243	0.000173790382768602	2025-08-01	2025-08-04	M
D. virilis	5	16	0	Pen. corn	5.425	0.547070118253332	5.225	0.634147346555087	10.6	6.26435494341938	0.0019243	0.000173790382768602	2025-08-01	2025-08-04	F
D. virilis	5	16	0	Pen. corn	5.425	0.547070118253332	5.225	0.634147346555087	NA	6.26435494341938	0.0019243	0.000173790382768602	2025-08-01	2025-08-05	M
D. virilis	5	16	0	Pen. corn	5.425	0.547070118253332	5.225	0.634147346555087	10.6	6.26435494341938	0.0019243	0.000173790382768602	2025-08-01	2025-08-05	F
D. virilis	5	16	0	Pen. corn	5.425	0.547070118253332	5.225	0.634147346555087	9.7	6.26435494341938	0.0019243	0.000173790382768602	2025-08-08	2025-08-11	M
D. virilis	5	16	0	Pen. corn	5.425	0.547070118253332	5.225	0.634147346555087	11.7	6.26435494341938	0.0019243	0.000173790382768602	2025-08-08	2025-08-11	F
D. virilis	5	16	0	Pen. corn	5.425	0.547070118253332	5.225	0.634147346555087	10.6	6.26435494341938	0.0019243	0.000173790382768602	2025-08-08	2025-08-12	M
D. virilis	5	16	0	Pen. corn	5.425	0.547070118253332	5.225	0.634147346555087	NA	6.26435494341938	0.0019243	0.000173790382768602	2025-08-08	2025-08-12	F
D. virilis	5	16	0	Pen. corn	5.425	0.547070118253332	5.225	0.634147346555087	10.6	6.26435494341938	0.0019243	0.000173790382768602	2025-08-08	2025-08-13	M
D. virilis	5	16	0	Pen. corn	5.425	0.547070118253332	5.225	0.634147346555087	9.7	6.26435494341938	0.0019243	0.000173790382768602	2025-08-08	2025-08-13	F
D. virilis	5	15.8	0.421637021355784	Prop recipe	3.34	0.501553143301441	3.14	0.53582750126427	6.8	5.52915504897046	0.00228297958041958	0.000327503128126446	2025-08-01	2025-08-04	M
D. virilis	5	15.8	0.421637021355784	Prop recipe	3.34	0.501553143301441	3.14	0.53582750126427	6.8	5.52915504897046	0.00228297958041958	0.000327503128126446	2025-08-01	2025-08-04	F
D. virilis	5	15.8	0.421637021355784	Prop recipe	3.34	0.501553143301441	3.14	0.53582750126427	6.9	5.52915504897046	0.00228297958041958	0.000327503128126446	2025-08-01	2025-08-05	M
D. virilis	5	15.8	0.421637021355784	Prop recipe	3.34	0.501553143301441	3.14	0.53582750126427	7	5.52915504897046	0.00228297958041958	0.000327503128126446	2025-08-01	2025-08-05	F
D. virilis	5	15.8	0.421637021355784	Prop recipe	3.34	0.501553143301441	3.14	0.53582750126427	4.9	5.52915504897046	0.00228297958041958	0.000327503128126446	2025-08-08	2025-08-11	M
D. virilis	5	15.8	0.421637021355784	Prop recipe	3.34	0.501553143301441	3.14	0.53582750126427	6.8	5.52915504897046	0.00228297958041958	0.000327503128126446	2025-08-08	2025-08-11	F
D. virilis	5	15.8	0.421637021355784	Prop recipe	3.34	0.501553143301441	3.14	0.53582750126427	6.8	5.52915504897046	0.00228297958041958	0.000327503128126446	2025-08-08	2025-08-12	M
D. virilis	5	15.8	0.421637021355784	Prop recipe	3.34	0.501553143301441	3.14	0.53582750126427	6.9	5.52915504897046	0.00228297958041958	0.000327503128126446	2025-08-08	2025-08-12	F
D. virilis	5	15.8	0.421637021355784	Prop recipe	3.34	0.501553143301441	3.14	0.53582750126427	7	5.52915504897046	0.00228297958041958	0.000327503128126446	2025-08-08	2025-08-13	M
D. virilis	5	15.8	0.421637021355784	Prop recipe	3.34	0.501553143301441	3.14	0.53582750126427	4.9	5.52915504897046	0.00228297958041958	0.000327503128126446	2025-08-08	2025-08-13	F
