## Supplementary material for "Life history and infection susceptibility parameters of *Drosophila* species reared on a common diet": File S2: FigC_wick_df.csv

SpeciesName	Block	Diet	n_m_emerg_perF	n_m_emerg_perF_SD	n_f_emerg_perF	n_f_emerg_perF_SD	n_emerg_perF	n_emerg_perF_SD
D. miranda	1a	Prop + wick	NA	NA	NA	NA	NA	NA
D. miranda	1a	Prop + wick	NA	NA	NA	NA	NA	NA
D. miranda	1b	Prop + wick	1.3	0	2.4	0	3.7	0
D. miranda	1b	Prop + wick	1.3	0	2.4	0	3.7	0
D. miranda	1c	Prop + wick	0.2	0	0	0	0.2	0
D. miranda	1c	Prop + wick	0.2	0	0	0	0.2	0
D. miranda	2a	Prop + wick	0.333333333333333	0	0.111111111111111	0	0.444444444444444	0
D. miranda	2a	Prop + wick	0.333333333333333	0	0.111111111111111	0	0.444444444444444	0
D. miranda	2b	Prop + wick	0.444444444444444	0	2	0	2.44444444444444	0
D. miranda	2b	Prop + wick	0.444444444444444	0	2	0	2.44444444444444	0
D. miranda	2c	Prop + wick	0.111111111111111	0	0.333333333333333	0	0.444444444444444	0
D. miranda	2c	Prop + wick	0.111111111111111	0	0.333333333333333	0	0.444444444444444	0
D. miranda	3a	Prop + wick	0.9	0	1.7	0	2.6	0
D. miranda	3a	Prop + wick	0.9	0	1.7	0	2.6	0
D. miranda	3b	Prop + wick	0.6	0	1.3	0	1.9	0
D. miranda	3b	Prop + wick	0.6	0	1.3	0	1.9	0
D. miranda	3c	Prop + wick	0.1	0	1.5	0	1.6	0
D. miranda	3c	Prop + wick	0.1	0	1.5	0	1.6	0
D. miranda	4a	Prop recipe	0.1	0	0.4	0	0.5	0
D. miranda	4a	Prop recipe	0.1	0	0.4	0	0.5	0
D. miranda	4b	Prop recipe	0.4	0	0.7	0	1.1	0
D. miranda	4b	Prop recipe	0.4	0	0.7	0	1.1	0
D. miranda	4c	Prop recipe	0.1	0	1.5	0	1.6	0
D. miranda	4c	Prop recipe	0.1	0	1.5	0	1.6	0
D. miranda	5a	Prop recipe	0.8	0	1.9	0	2.7	0
D. miranda	5a	Prop recipe	0.8	0	1.9	0	2.7	0
D. miranda	5b	Prop recipe	0.3	0	1.8	0	2.1	0
D. miranda	5b	Prop recipe	0.3	0	1.8	0	2.1	0
D. miranda	5c	Prop recipe	0	0	0.4	0	0.4	0
D. miranda	5c	Prop recipe	0	0	0.4	0	0.4	0
D. miranda	6a	Prop recipe	0	0	0.4	0	0.4	0
D. miranda	6a	Prop recipe	0	0	0.4	0	0.4	0
D. miranda	6b	Prop recipe	0.3	0	0.5	0	0.8	0
D. miranda	6b	Prop recipe	0.3	0	0.5	0	0.8	0
D. miranda	6c	Prop recipe	0	0	0.4	0	0.4	0
D. miranda	6c	Prop recipe	0	0	0.4	0	0.4	0
