## Supplementary material for "Life history and infection susceptibility parameters of *Drosophila* species reared on a common diet": File S2: FigC_yeast_df.csv

SpeciesName	Block	Diet	n_m_emerg_perF	n_m_emerg_perF_SD	n_f_emerg_perF	n_f_emerg_perF_SD	n_emerg_perF	n_emerg_perF_SD
D. melanogaster	4a	Prop + yeast	13.7	0	16.6	0	30.3	0
D. melanogaster	4a	Prop + yeast	13.7	0	16.6	0	30.3	0
D. melanogaster	4b	Prop + yeast	8.6	0	11.3	0	19.9	0
D. melanogaster	4b	Prop + yeast	8.6	0	11.3	0	19.9	0
D. melanogaster	5a	Prop + yeast	14.8	0	18.4	0	33.2	0
D. melanogaster	5a	Prop + yeast	14.8	0	18.4	0	33.2	0
D. melanogaster	5b	Prop + yeast	13.9	0	15.6	0	29.5	0
D. melanogaster	5b	Prop + yeast	13.9	0	15.6	0	29.5	0
D. melanogaster	6a	Prop + yeast	14.4	0	15.8	0	30.2	0
D. melanogaster	6a	Prop + yeast	14.4	0	15.8	0	30.2	0
D. melanogaster	6b	Prop + yeast	10.8	0	11.7	0	22.5	0
D. melanogaster	6b	Prop + yeast	10.8	0	11.7	0	22.5	0
D. melanogaster	1a	Prop recipe	7.1	0	6.3	0	13.4	0
D. melanogaster	1a	Prop recipe	7.1	0	6.3	0	13.4	0
D. melanogaster	1b	Prop recipe	3.9	0	3.3	0	7.2	0
D. melanogaster	1b	Prop recipe	3.9	0	3.3	0	7.2	0
D. melanogaster	2a	Prop recipe	3.3	0	3.1	0	6.4	0
D. melanogaster	2a	Prop recipe	3.3	0	3.1	0	6.4	0
D. melanogaster	2b	Prop recipe	4.8	0	3.4	0	8.2	0
D. melanogaster	2b	Prop recipe	4.8	0	3.4	0	8.2	0
D. melanogaster	3a	Prop recipe	3.5	0	5.8	0	9.3	0
D. melanogaster	3a	Prop recipe	3.5	0	5.8	0	9.3	0
D. melanogaster	3b	Prop recipe	3.4	0	4.6	0	8	0
D. melanogaster	3b	Prop recipe	3.4	0	4.6	0	8	0
D. virilis	4a	Prop + yeast	7.1	0	8.5	0	15.6	0
D. virilis	4a	Prop + yeast	7.1	0	8.5	0	15.6	0
D. virilis	4b	Prop + yeast	6	0	6.5	0	12.5	0
D. virilis	4b	Prop + yeast	6	0	6.5	0	12.5	0
D. virilis	5a	Prop + yeast	7.7	0	10	0	17.7	0
D. virilis	5a	Prop + yeast	7.7	0	10	0	17.7	0
D. virilis	5b	Prop + yeast	9.71111111111111	0.722820265212915	10.1333333333333	0.754247233265651	18.8	0.722820265212918
D. virilis	5b	Prop + yeast	9.71111111111111	0.722820265212915	10.1333333333333	0.754247233265651	20.8888888888889	0.722820265212918
D. virilis	6a	Prop + yeast	10.7777777777778	0	11.5555555555556	0	22.3333333333333	0
D. virilis	6a	Prop + yeast	10.7777777777778	0	11.5555555555556	0	22.3333333333333	0
D. virilis	6b	Prop + yeast	8.97222222222222	0.667823071120628	9.71111111111111	0.722820265212915	19.6666666666667	0.667823071120627
D. virilis	6b	Prop + yeast	8.97222222222222	0.667823071120628	9.71111111111111	0.722820265212915	17.7	0.667823071120627
D. virilis	1b	Prop recipe	2	0	1.9	0	3.9	0
D. virilis	1b	Prop recipe	2	0	1.9	0	3.9	0
D. virilis	2a	Prop recipe	0.777777777777778	0	1.11111111111111	0	1.88888888888889	0
D. virilis	2a	Prop recipe	0.777777777777778	0	1.11111111111111	0	1.88888888888889	0
D. virilis	2b	Prop recipe	0.777777777777778	0	1.55555555555556	0	2.33333333333333	0
D. virilis	2b	Prop recipe	0.777777777777778	0	1.55555555555556	0	2.33333333333333	0
D. virilis	3b	Prop recipe	1.11111111111111	0	1.55555555555556	0	2.66666666666667	0
D. virilis	3b	Prop recipe	1.11111111111111	0	1.55555555555556	0	2.66666666666667	0
NA	NA	NA	NA	NA	NA	NA	NA	NA
NA	NA	NA	NA	NA	NA	NA	NA	NA
NA	NA	NA	NA	NA	NA	NA	NA	NA
NA	NA	NA	NA	NA	NA	NA	NA	NA
