## Supplementary material for "Life history and infection susceptibility parameters of *Drosophila* species reared on a common diet": File S2: Egg2Adult_JJ_Bk1Pg80.xlsx

### Sheet: 03-06
SpeciesNumber	SpeciesName	SpeciesNameShort	SpeciesGroup	Block	Day6	Day7	Day13	Day14	Day15	Day16	Day17	Day20	Day21	Day21	Day22	Day23	Day26	EmergentsStart	StrongEmergents	Egg2Adult	Notes	PupaStart
1	D. affinis	D. aff	obscura	2025-06-03	2	2	3	3	4	4	4	4	\	\	\	\	\	2025-06-18		15	1 = larvae, 2 = wandering larvae, 3 = pupae, 4 = adults
3	D. americana	D. ame	virilis	2025-06-03	2	2	2<3	2<3	3	3	3	3	3	4	4	\	\	2025-06-25	2025-06-25	22		13
4	D. ananassae	D. ana	ananassae	2025-06-03	2	2	3	4	4	4	4	4	4	\	\	\	\	2025-06-17	2025-06-18	14
5	D. arizonae	D. ari	repleta	2025-06-03	1<2	2	2	3	3	3	3	4	4	\	\	\	\	2025-06-22	2025-06-24	19	21-23 weekend	14
7	D. bifasciata	D. bif	obscura	2025-06-03	1<2	2	3	3	3	3	3	4	4	\	\	\	\	2025-06-22	2025-06-24	19	21-23 weekend
8	D. buzzatii	D. buz	mulleri	2025-06-03	0	0	0	0	0	0	0	0	0	\	\	\	\
10	D. erecta	D. ere	melanogaster	2025-06-03	2	2	2<3	4	4	4	4	4	4	\	\	\	\	2025-06-17	2025-06-18	14
11	D. euronotus	D. eur	melanica	2025-06-03	1	1	3	3	3	3	3	4	4	\	\	\	\	2025-06-23		20
12	D. flavomontana	D. fla	virilis	2025-06-03	0	0	0	0	0	0	0	0	0	\	\	\	\
13	D. hydei	D. hyd	hydei	2025-06-03	0	0	0	0	0	0	0	0	0	\	\	\	\
14	D. immigrans	D. imm	immigrans	2025-06-03	2	2	3	3	3	4	4	4	4	\	\	\	\	2025-06-19	2025-06-20	16
15	D. lacicola	D. lac	virilis	2025-06-03	2	2	2	2	3	3	3	3	3	3	4	4	\	2025-06-26	2025-06-27	23		15
16	D. littoralis	D. lit	virilis	2025-06-03	1	1	2	2	2	3	3	3	3	3	3	4	4	2025-06-27	2025-06-30	24		16
17	D. lummei	D. lum	virilis	2025-06-03	1	1	3	3	3	3	3	4	4	\	\	\	\	2025-06-22	2025-06-24	19	21-23 weekend
18	D. mauritiana	D. mau	melanogaster	2025-06-03	2	2	3<4	4	4	4	4	4	4	\	\	\	\	2025-06-16	2025-06-17	13
19	D. melanogaster	D. mel	melanogaster	2025-06-03	2	2<3	2<3	4	4	4	4	4	4	\	\	\	\	2025-06-17	2025-06-17		Mark censored this, strange timeframe given pupastart at 7 days consistent with 10-12 day emergence	7
20	D. micromelanica	D. mic	melanica	2025-06-03	2	2	3	3	3	3	4	4	4	\	\	\	\	2025-06-20	2025-06-23	17
22	D. mojavensis	D. moj	repleta/mulleri	2025-06-03	1<2	1<2	2	2	3	3	3	3	4	4	\	\	\	2025-06-24		21		15
23	D. montana	D. mon	virilis	2025-06-03	0	0	0	0	0	0	0	0	0	\	\	\	\
24	D. nasuta	D. nas	immigrans	2025-06-03	2	2	3	4	4	4	4	4	4	\	\	\	\	2025-06-17	2025-06-18	14
26	D. novamexicana	D. nov	virilis	2025-06-03	2	2	3	3	3	3	3	3	4	4	\	\	\	2025-06-24		21
29	D. paramelanica	D. par	melanica	2025-06-03	0	0	0	0	0	0	0	0	0	\	\	\	\
30	D. persimilis	D. per	obscura	2025-06-03	2	2	3	3	3	3	3	4	4	\	\	\	\	2025-06-22	2025-06-24	19	21-23 weekend
31	D. prosaltans	D. pro	saltans	2025-06-03	1<2	2	3	3	3	3	3	4	4	\	\	\	\	2025-06-23		20
33	D. pseudoobscura	D. pse	obscura	2025-06-03	2	2	3	3	3	3	3	4	4	\	\	\	\	2025-06-22	2025-06-24	19	21-23 weekend
35	D. santomea	D. san	melanogaster	2025-06-03	2	2<3	4	4	4	4	4	4	4	\	\	\	\	2025-06-17	2025-06-17	14
36	D. sechellia	D. sec	melanogaster	2025-06-03	2	2	3	3	3	3	3	4	4	\	\	\	\	2025-06-22	2025-06-24	19	21-23 weekend
37	D. simulans	D. sim	melanogaster	2025-06-03	2	2	3	3	4	4	4	4	4	\	\	\	\	2025-06-18		15
38	D. sturtevanti	S. stu	saltans	2025-06-03	0	0	0	0	0	0	0	0	0	\	\	\	\
39	D. subobscura	D. sub	obscura	2025-06-03	2	2	3	3	3	3	4	4	4	\	\	\	\	2025-06-20	2025-06-23	17
40	D. sucinea	D. suc	willistoni	2025-06-03	2	2	3	3	4	4	4	4	4	\	\	\	\	2025-06-18	2025-06-19	15
41	D. takahashii	D. tak	takahashii	2025-06-03	2	2<3	3	4	4	4	4	4	4	\	\	\	\	2025-06-16	2025-06-17	13		7
42	D. teisseri	D. tei	melanogaster	2025-06-03	2	3	3	4	4	4	4	4	4	\	\	\	\	2025-06-16	2025-06-17	13		7
45	D. virilis	D. vir	virilis	2025-06-03	1	2	3	3	3	3	3	4	4	\	\	\	\	2025-06-22	2025-06-24	19	21-23 weekend
46	D. yakuba	D. yak	melanogaster	2025-06-03	1<2	2	3<4	4	4	4	4	4		\	\	\	\	2025-06-16	2025-06-17	13
47	H. duncani	H. dun	hitrodrosophila	2025-06-03	1	1	2	2	2	3	3	3	3	4	4	\	\	2025-06-25	2025-06-26	22		16
52	S. lebanonensis	S. leb	victoria	2025-06-03	1	2	3	3	3	3	3	3	3	3	4	4		2025-06-26			censored, this is wrong
53	S. pattersoni	S. pat	victoria	2025-06-03	0	0	0	0	0	0	0	0	0	\	\	\
55	Z. inermis	Z. ine	inermis	2025-06-03	1	1	1	1	0	0	0	0	0	\	\	\	\
56	Z. taronus	Z. tar	armatus	2025-06-03	2	2	2<3	3	3	3	3	4	4	\	\	\	\	2025-06-23	2025-06-23	20		13
57	Z. tuberculatus	Z. tub	armatus	2025-06-03	2	2	3	3	3	3	3	4	4	\	\	\	\	2025-06-23	2025-06-24	20
58	D. saltans	D. sal	saltans	2025-06-03	1<2	2	2<3	3	3	3	3	3	4	4	\	\	\	2025-06-24	2025-06-25	21		13
59	D. baimaii	D. bai	melanogaster	2025-06-03	1<2	2	2	3	3	3	3	4	4	\	\	\	\	2025-06-23		20		14
60	D. miranda	D. mir	obscura	2025-06-03	1<2	1<2	3	3	3	3	3	3	3	4	4	\	\	2025-06-25	2025-06-26	22
61	D. nebulosa	D. neb	willistoni	2025-06-03	2	2	3	3	4	4	4	4	4	\	\	\	\	2025-06-18	2025-06-18	15
62	D. putrida	D. put	testacea	2025-06-03	1	1	3	3	3	3	3	4	4	\	\	\	\	2025-06-23	2025-06-24	20
63	D. tropicalis	D. tro	willistoni	2025-06-03	1<2	2	3	3	3	4	4	4	4	\	\	\	\	2025-06-19	2025-06-20	16
64	D. suzukii	D. suz	melanogaster	2025-06-03	2	2	2<3	3	3	3	3	4	4	\	\	\	\	2025-06-23	2025-06-24		censored, bizarrely 1 week longer than minimum, suspect food issue
KY02	D. nigromaculata	D. nig	quinaria	2025-06-03	2	2	2<3	3	3	3	4	4	4	\	\	\	\	2025-06-20		17
KY03	D. deflecta	D. def	quinaria	2025-06-03	2<3	2<3	3	3	3	4	4	4	4	\	\	\	\	2025-06-19	2025-06-20	16
KY04	D. angularis	D. ang	quinaria	2025-06-03	0	0	0	0	0	0	0	0	0	\	\	\	\
KY05	D. bizonata	D. biz	bizonata	2025-06-03	1<2	1<2	2	2<3	3		3	3	3	3	4	4		2025-06-26	2025-06-27	23		14
KY06	D. brachynephros	D. bra	quinaria	2025-06-03	1	1	1	1	0	0	0	0	0	\	\	\	\
KY08	D. multispina	D. mult	funebris	2025-06-03	1	1	1	1	0	0	0	0	0	\	\	\	\
KY09	D. sulfurigaster	D. sulf	immigrans	2025-06-03	2	2<3	3	4	4	4	4	4	4	\	\	\	\	2025-06-17	2025-06-18	14
MH106	D. testacea	D. tes	testacea	2025-06-03	0	0	0	0	0	0	0	0	0	\	\	\	\
MH107	D. phalerata	D. pha	quinaria	2025-06-03	0	0	0	0	0	0	0	0	0	\	\	\	\
MH108	D. guttifera	D. gut	quinaria	2025-06-03	1	2	2	3	3	3	3	4	4	\	\	\	\	2025-06-23	2025-06-24	20		14
MH109	D. funebris	D. fun	funebris	2025-06-03	1	2	2<3	3	3	3	3	4	\	\	\	\	\	2025-06-23	2025-06-23	20
MH110	D. suzukii	D. suz k-awa	melanogaster	2025-06-03	2	2	3	3	3	3	3	4	4	\	\	\	\	2025-06-23	2025-06-24		censored, bizarrely 1 week longer than minimum, suspect food issue
MH111	D. willistoni	D. wil	willistoni	2025-06-03	2	2	3	3	3	4	4	4	4	\	\	\	\	2025-06-19	2025-06-20	16
SP02	D. munda	D. mun	quinaria	2025-06-03	0	0	0	0	0	0	0	0	0	\	\	\	\

### Sheet: 06-06
SpeciesNumber	SpeciesName	SpeciesNameShort	SpeciesGroup	Block	Day4	Day10	Day11	Day12	Day13	Day14	Day17	Day18	Day19	Day20	Day21	Day22	Day24	Day25	Day26	Day27	EmergentsStart	EmergentsStrong	Egg2Adult	Notes	PupaStart
1	D. affinis	D. aff	obscura	2025-06-06	2	2	3	3		3	4	4	\	\	\	\	\	\			2025-06-23	2025-06-23	17	9 virals unsucc	11
3	D. americana	D. ame	virilis	2025-06-06	2	3	3	3		3	3	3	4	4	\	\	\	\			2025-06-25	2025-06-25	19
4	D. ananassae	D. ana	ananassae	2025-06-06	2	3	3	3		4		\	\	\	\	\	\	\			2025-06-19	2025-06-20	13
5	D. arizonae	D. ari	repleta	2025-06-06	1	2	2	3		3	3	4	4	\	\	\	\	\			2025-06-24	2025-06-25	18		12
7	D. bifasciata	D. bif	obscura	2025-06-06	2	2<3	3	3		3	3	3	4	4	\	\	\	\			2025-06-25	2025-06-26	19		10
8	D. buzzatii	D. buz	mulleri	2025-06-06	1	2	2	2		2	2	3	3	3	3	3	4	\			2025-06-30	2025-06-30	24		18
10	D. erecta	D. ere	melanogaster	2025-06-06	1	3	3	3		3	4	4	\	\	\	\	\	\			2025-06-23	2025-06-24	17
11	D. euronotus	D. eur	melanica	2025-06-06	2	2	3	3		3	4	4	\	\	\	\	\	\			2025-06-23	2025-06-24		censored: suspected larval contam given 3 days earlier than follow-ups	11
12	D. flavomontana	D. fla	virilis	2025-06-06	1	2	2	2		3	3	3	3	3	3	4	4				2025-06-28	2025-06-30	22
13	D. hydei	D. hyd	hydei	2025-06-06	1<2	2	2	2		3	3	3	4	4	4	\	\	\			2025-06-25	2025-06-27	19
14	D. immigrans	D. imm	immigrans	2025-06-06	1	2	3	3		3	4	4	\	\	\	\	\	\			2025-06-23	2025-06-24	17		11
15	D. lacicola	D. lac	virilis	2025-06-06	1	2	2	2		3	3	3	3	3	3	4	4	\			2025-06-28	2025-06-30	22
16	D. littoralis	D. lit	virilis	2025-06-06	1	2	2	2		3	3	3	3	3	3	4	4	\			2025-06-28	2025-06-30	22
17	D. lummei	D. lum	virilis	2025-06-06	1	2	2	3		3	3	3	4	4	\	\	\	\			2025-06-25	2025-06-26	19		12
18	D. mauritiana	D. mau	melanogaster	2025-06-06	1	3	3	3		4	4	4	\	\	\	\	\	\			2025-06-20	2025-06-21	14
19	D. melanogaster	D. mel	melanogaster	2025-06-06	2	3	3	4		4	4	4	\	\	\	\	\	\			2025-06-19	2025-06-20	12
20	D. micromelanica	D. mic	melanica	2025-06-06	1	2<3	3	3		3	4	4	\	\	\	\	\	\			2025-06-23		17		10
22	D. mojavensis	D. moj	repleta/mulleri	2025-06-06	1	2	2	2		3	3	3	3	4	4	\	\	\			2025-06-26	2025-06-27	20
23	D. montana	D. mon	virilis	2025-06-06	1	1	1	1		1	0	0	\	\	\	\	\	\
24	D. nasuta	D. nas	immigrans	2025-06-06	1	2	2	3		4	4	4	\	\	\	\	\	\			2025-06-20	2025-06-23	14		12
26	D. novamexicana	D. nov	virilis	2025-06-06	1	2	2	3		3	3	3	3	4	4	\	\	\			2025-06-26	2025-06-27	20		12
29	D. paramelanica	D. par	melanica	2025-06-06	1	1	1	1		1	0	0	\	\	\	\	\	\
30	D. persimilis	D. per	obscura	2025-06-06	1	2	3	3		3	3	4	4	\	\	\	\	\			2025-06-24	2025-06-25	18		11
31	D. prosaltans	D. pro	saltans	2025-06-06	1	2	2	2		3	3	3	3	3	3	3	3	4	4		2025-07-01	2025-07-02	25
33	D. pseudoobscura	D. pse	obscura	2025-06-06	1	2	3	3		3	3	3	4	4	\	\	\	\			2025-06-25	2025-06-26	19		11
35	D. santomea	D. san	melanogaster	2025-06-06	1	3	3	4		4	4	4	\	\	\	\	\	\			2025-06-18	2025-06-18	12
36	D. sechellia	D. sec	melanogaster	2025-06-06	2	2<3	3	3		3	4	4	\	\	\	\	\	\			2025-06-23	2025-06-24	17		10
37	D. simulans	D. sim	melanogaster	2025-06-06	2	2<3	3	3	4	4	4	\	\	\	\	\	\	\			2025-06-19	2025-06-20	13		10
38	D. sturtevanti	S. stu	saltans	2025-06-06	1	2	2	2	2	2	3	3	3	3	3	3	3	3	4	4	2025-07-02	2025-07-03	26
39	D. subobscura	D. sub	obscura	2025-06-06	1	2<3	3	3		3	3	4	4	\	\	\	\	\			2025-06-24	2025-06-25	18		10
40	D. sucinea	D. suc	willistoni	2025-06-06	1	3	3	3		3	4	\	\	\	\	\	\	\			2025-06-23		17
41	D. takahashii	D. tak	takahashii	2025-06-06	1<2	3	3	4		4	4	\	\	\	\	\	\	\			2025-06-18		12
42	D. teisseri	D. tei	melanogaster	2025-06-06	2	3	3<4	4		4	4	\	\	\	\	\	\	\			2025-06-17		11
45	D. virilis	D. vir	virilis	2025-06-06	1<2	2	2	3		3	3	3	4	4	\	\	\	\			2025-06-25		19		12
46	D. yakuba	D. yak	melanogaster	2025-06-06	1	3	3	4		4	4	\	\	\	\	\	\	\			2025-06-19	2025-06-20	13
47	H. duncani	H. dun	hitrodrosophila	2025-06-06	1	2	2	2		3	3	3	4	4	\	\	\	\			2025-06-25		19
52	S. lebanonensis	S. leb	victoria	2025-06-06	1	2	2	2		3	3	3	3	3	3	3	3	4	4		2025-07-01			premature count
53	S. pattersoni	S. pat	victoria	2025-06-06	1	1	1	1		0	0	0	\	\	\	\	\	\
55	Z. inermis	Z. ine	inermis	2025-06-06	1	2<3	3	3		3	3	4	4	\	\	\	\	\			2025-06-24	2025-06-24	18		10
56	Z. taronus	Z. tar	armatus	2025-06-06	2	2<3	3	3		3	3	4	4	\	\	\	\	\			2025-06-24		18		10
57	Z. tuberculatus	Z. tub	armatus	2025-06-06	1<2	2<3	3	3		3	3	4	4	\	\	\	\	\			2025-06-24	2025-06-26	18		10
58	D. saltans	D. sal	saltans	2025-06-06	1	2	2	3		3	3	3	3	3	3	4	\	\			2025-06-27		21		12
59	D. baimaii	D. bai	melanogaster	2025-06-06	1	2	3	3		3	3	4	4	\	\	\	\	\			2025-06-24	2025-06-25	18		11
60	D. miranda	D. mir	obscura	2025-06-06	1	2	2	3	3	3	3	3	3	4	4	\	\	\			2025-06-26		20		12
61	D. nebulosa	D. neb	willistoni	2025-06-06	2	3	2	3	4	4	4	\	\	\	\	\	\	\			2025-06-19		13
62	D. putrida	D. put	testacea	2025-06-06	1	2	2	2		3	3	3	3	4	4	\	\	\			2025-06-26		20
63	D. tropicalis	D. tro	willistoni	2025-06-06	2	2<3	3	3		3	4	4	\	\	\	\	\	\			2025-06-23	2025-06-24	17		10
64	D. suzukii	D. suz	melanogaster	2025-06-06	2	3	3	3		3	3	4	4	\	\	\	\	\			2025-06-24		18
KY02	D. nigromaculata	D. nig	quinaria	2025-06-06	1	2	2	2		3	3	4	4	\	\	\	\	\			2025-06-24		18
KY03	D. deflecta	D. def	quinaria	2025-06-06	1	2<3	3	3		3	4	\	\	\	\	\	\	\			2025-06-23		17		10
KY04	D. angularis	D. ang	quinaria	2025-06-06	1	1	1	1		0	0	0	\	\	\	\	\	\
KY05	D. bizonata	D. biz	bizonata	2025-06-06	1	2	2	2		3	3	3	3	3	4	4	4				2025-06-27	2025-06-30	21
KY06	D. brachynephros	D. bra	quinaria	2025-06-06	\	\	\	\	\	\	\	\	\	\	\	\	\	\
KY08	D. multispina	D. mult	funebris	2025-06-06	1	2	2	2		2	2	2	2	3	3	3	3	3	3						20
KY09	D. sulfurigaster	D. sulf	immigrans	2025-06-06	1	3	3	3		4	4	\	\	\	\	\	\	\			2025-06-20	2025-06-23	14
MH106	D. testacea	D. tes	testacea	2025-06-06	1	1	1	1		2	2	2	3	3	4	\	\	\			2025-06-27	2025-06-30		I don't trust this observation…
MH107	D. phalerata	D. pha	quinaria	2025-06-06	\	\	\	\	\	\	\	\	\	\	\	\	\	\
MH108	D. guttifera	D. gut	quinaria	2025-06-06	1<2	2	2	3		3	3	3	4	4	\	\	\	\			2025-06-25	2025-06-26	19		12
MH109	D. funebris	D. fun	funebris	2025-06-06	1	2	2	2		2	3	3	3	3	3	3	4	4	4		2025-06-30	2025-07-02	24
MH110	D. suzukii	D. suz k-awa	melanogaster	2025-06-06	2	2<3	3	3		3	4	4	\	\	\	\	\	\			2025-06-23	2025-06-24	17		10
MH111	D. willistoni	D. wil	willistoni	2025-06-06	1	3	3	3		3	4	4	\	\	\	\	\	\			2025-06-23	2025-06-24	17
SP02	D. munda	D. mun	quinaria	2025-06-06	1	1	1	1		0	0	0	\	\	\	\	\	\

### Sheet: 09-06
SpeciesNumber	SpeciesName	SpeciesNameShort	SpeciesGroup	Block	Day7	Day8	Day9	Day10	Day11	Day14	Day15	Day16	Day17	Day18	Day19	Day20	Day21	Day22	Day22	Day23	Day24	EmergentsStart	EmergentsStrong	Egg2Adult	PupaStart	Notes
1	D. affinis	D. aff	obscura	2025-06-09	2	3	3	3	3	3	3	3	4	4	\	\	\	\	\	\	\	2025-06-26		17	8
3	D. americana	D. ame	virilis	2025-06-09	2	2	2	3	3	3	3	3	3	3	4	4	4	4	\	\	\	2025-06-28	2025-07-01	19	10
4	D. ananassae	D. ana	ananassae	2025-06-09	2	2<3	3	3	3	3	4	4	\	\	\	\	\	\		\	\	2025-06-24	2025-06-25	15	8
5	D. arizonae	D. ari	repleta	2025-06-09	2	2	2	2	2	3	3	3	3	3	4	4	4	4		\	\	2025-06-28	2025-07-01	19
7	D. bifasciata	D. bif	obscura	2025-06-09	2	3	3	3	3	3	3	4	\	\	\	\	\	\		\	\	2025-06-25	2025-06-25	16	8
8	D. buzzatii	D. buz	mulleri	2025-06-09	<1	2	2	2	2	2	2	2	3	3	3	3	3	3	4	4	\	2025-07-02	2025-07-03	23	17
10	D. erecta	D. ere	melanogaster	2025-06-09	2	2	3	3	3	3	4	4	\	\	\	\	\	\		\	\	2025-06-24	2025-06-25	15	9
11	D. euronotus	D. eur	melanica	2025-06-09	2	2	2	3	3	3	3	3	3	3	3	4	4	4		\	\	2025-06-29	2025-07-01	20	10
12	D. flavomontana	D. fla	virilis	2025-06-09	2	2	2	2	2	3	3	3	3	3	3	3	3	3	4	4	\	2025-07-02	2025-07-03	23
13	D. hydei	D. hyd	hydei	2025-06-09	2	2	2	2	2	3	3	3	3	3	3	4	4	4	4	\	\	2025-06-29	2025-07-02	20
14	D. immigrans	D. imm	immigrans	2025-06-09	2	2	2	2	3	3	3	4	4	\	\	\	\	\			\	2025-06-25	2025-06-26	16	11
15	D. lacicola	D. lac	virilis	2025-06-09	2	2	2	2	2	3	3	3	3	3	3	3	3	3	3	4	4	2025-07-03	2025-07-04	24
16	D. littoralis	D. lit	virilis	2025-06-09	1<2	2	2	2	2	3	3	3	3	3	3	3	3	3	4	4	\	2025-07-02		23
17	D. lummei	D. lum	virilis	2025-06-09	1<2	2	2	2	2	3	3	3	3	3	3	4	4	4		\	\	2025-06-29	2025-07-01	20
18	D. mauritiana	D. mau	melanogaster	2025-06-09	2	2	3	3	3	3	3	4	4	\	\	\	\	\		\	\	2025-06-25	2025-06-26	16	9
19	D. melanogaster	D. mel	melanogaster	2025-06-09	2<3	3	3	3	3	4	4	\	\	\	\	\	\	\		\	\	2025-06-23	2025-06-24		7	Mark censored this, strange timeframe given pupastart at 7 days consistent with 10-12 day emergence
20	D. micromelanica	D. mic	melanica	2025-06-09	2	2	2	3	3	3	3	3	4	4	\	\	\	\		\	\	2025-06-26		17	10
22	D. mojavensis	D. moj	repleta/mulleri	2025-06-09	1<2	2	2	2	2	2	2	3	3	3	3	3	4	4		\	\	2025-06-30	2025-07-01	21	16
23	D. montana	D. mon	virilis	2025-06-09	1<2	2	2	2	2	2	3	3	3	3	3	3	3	3	4	4	\	2025-07-02	2025-07-03	23	15
24	D. nasuta	D. nas	immigrans	2025-06-09	1<2	2	2	2	3	4	4	\	\	\	\	\	\	\		\	\	2025-06-23	2025-06-24	14
26	D. novamexicana	D. nov	virilis	2025-06-09	2	2	2	2	2	3	3	3	3	3	3	3	4	4		\	\	2025-06-30		21	14
29	D. paramelanica	D. par	melanica	2025-06-09	2	2	2	3	3	3	4	4	\	\	\	\	\	\		\	\	2025-06-24				Mark previously censored this observation after confirming that library flies take over 3 weeks. Suspect this is from one or two larvae dropping into vial when flipped… but then D. euronotus takes 16 days, so it may be that D. paramelanica takes a bit to sexually mature.
30	D. persimilis	D. per	obscura	2025-06-09	2	2	3	3	3	3	3	3	4	4	\	\	\	\		\	\	2025-06-26		17	9
31	D. prosaltans	D. pro	saltans	2025-06-09	2	3	3	3	3	3	3	3	3	3	4	4	4	4	4	\	\	2025-06-28	2025-07-02	19	8
33	D. pseudoobscura	D. pse	obscura	2025-06-09	2	2	2	2	3	3	3	3	3	3	4	4	4	4	\	\	\	2025-06-28	2025-07-01	19	11
35	D. santomea	D. san	melanogaster	2025-06-09	2	2	3	3	3	4	4	\	\	\	\	\	\	\		\	\	2025-06-23	2025-06-24	14	9
36	D. sechellia	D. sec	melanogaster	2025-06-09	2	2	2	2	3	3	3	4	4	\	\	\	\	\		\	\	2025-06-25		16	11
37	D. simulans	D. sim	melanogaster	2025-06-09	2	3	3	3	3	3	4	4	\	\	\	\	\	\		\	\	2025-06-24		15	8
38	D. sturtevanti	S. stu	saltans	2025-06-09	1<2	1<2	2	2	2	2	2	2	2	3	3	3	3	3	3	3	3				18
39	D. subobscura	D. sub	obscura	2025-06-09	2	2	2	2	2	3	3	3	3	3	4	4	4	4	\	\	\	2025-06-28	2025-07-01	19
40	D. sucinea	D. suc	willistoni	2025-06-09	2	3	3	3	3	3	4	4	\	\	\	\	\	\	\	\	\	2025-06-24	2025-06-25	15	8
41	D. takahashii	D. tak	takahashii	2025-06-09	2	3	3	3	3	4	4	\	\	\	\	\	\	\	\	\	\	2025-06-23	2025-06-24	14	8
42	D. teisseri	D. tei	melanogaster	2025-06-09	3	3	3	3	3	4	4	\	\	\	\	\	\	\	\	\	\	2025-06-23	2025-06-24	14
45	D. virilis	D. vir	virilis	2025-06-09	2	2	3	3	3	3	3	3	3	3	4	4	4	\	\	\	\	2025-06-28	2025-06-30	19	9
46	D. yakuba	D. yak	melanogaster	2025-06-09	3	3	3	3	3	4	4	\	\	\	\	\	\	\	\	\	\	2025-06-23	2025-06-24	14
47	H. duncani	H. dun	hitrodrosophila	2025-06-09	1	1	1	2	2	2	2	3	3	3	4	4	4	\	\	\	\	2025-06-28	2025-06-30	19	16
52	S. lebanonensis	S. leb	victoria	2025-06-09	2	2	2	2	2	3	3	3	3	3	3	3	3	3	3	3	3
53	S. pattersoni	S. pat	victoria	2025-06-09	1<	1<	1<	2	2	2	3	3	3	3	3	3	3	3	3	3	3				15
55	Z. inermis	Z. ine	inermis	2025-06-09		/	/	/	<	0	0	\	\	\	\	\	\	\		\	\
56	Z. taronus	Z. tar	armatus	2025-06-09	2	2	2	3	3	3	3	3	3	4	4	4	\	\		\	\	2025-06-27	2025-06-30	18	10
57	Z. tuberculatus	Z. tub	armatus	2025-06-09	2	2<3	3	3	3	3	3	4	4	\	\	\	\	\		\	\	2025-06-25		16	8
58	D. saltans	D. sal	saltans	2025-06-09	2	2	2	2	2	3	3	3	3	3	3	3	3	3	4	4	4	2025-07-02	2025-07-03	23	14
59	D. baimaii	D. bai	melanogaster	2025-06-09	2	2	2	3	3	3	3	3	3	4	4	4	4	4	\	\	\	2025-06-27	2025-07-01	18	10
60	D. miranda	D. mir	obscura	2025-06-09	2	2	2	2	3	3	3	3	3	3	3	3	4	4	\	\	\	2025-06-30	2025-07-01	21	11
61	D. nebulosa	D. neb	willistoni	2025-06-09	2	3	3	3	3	3	4	4	\	\	\	\	\	\	\	\	\	2025-06-24	2025-06-25	15	8
62	D. putrida	D. put	testacea	2025-06-09	1<2	1<2	1<2	2	2	3	3	3	3	3	3	4	4	4	\	\	\	2025-06-29		20
63	D. tropicalis	D. tro	willistoni	2025-06-09	2<3	3	3	3	3	3	3	4	4	\	\	\	\	\	\	\	\	2025-06-25		16
64	D. suzukii	D. suz	melanogaster	2025-06-09	2<3	3	3	3	3	3	3	4	4	\	\	\	\	\	\	\	\	2025-06-25		16
KY02	D. nigromaculata	D. nig	quinaria	2025-06-09	1<2	2	2	2	2	2	2	3	4	4	4	4	4	\	\	\	\	2025-06-26		17	16
KY03	D. deflecta	D. def	quinaria	2025-06-09	2	2	2	3	3	3	3	4	4	\	\	\	\	\	\	\	\	2025-06-25		16	10
KY04	D. angularis	D. ang	quinaria	2025-06-09	0	0	0	0	0	0	0	\	\	\	\	\	\	\	\	\	\
KY05	D. bizonata	D. biz	bizonata	2025-06-09	1<2	2	2	2	2	3	3	3	3	3	3	4	4	4	\	\	\	2025-06-29	2025-07-01	20
KY06	D. brachynephros	D. bra	quinaria	2025-06-09	/	/	/	/	<	0	0	\	\	\	\	\	\	\	\	\	\
KY08	D. multispina	D. mult	funebris	2025-06-09	/	/	/	/	<<	0	0	\	\	\	\	\	\	\	\	\	\
KY09	D. sulfurigaster	D. sulf	immigrans	2025-06-09	2<3	3	3	3	3	4	4	\	\	\	\	\	\	\	\	\	\	2025-06-23	2025-06-24	14	7
MH106	D. testacea	D. tes	testacea	2025-06-09	1	1	1	1	2	3	3	3	3	3	3	3	3	4	4	4	\	2025-07-01				This seems wrong… controlled experiments show egg-to-adult of 15-16 days, and there were never "strong emergents" here
MH107	D. phalerata	D. pha	quinaria	2025-06-09	0	0	0	0	0	0	0	\	\	\						\	\
MH108	D. guttifera	D. gut	quinaria	2025-06-09	2	2	2	2	2	3	3	3	3	3	4	4	\	\	\	\	\	28/29-6	2025-06-30
MH109	D. funebris	D. fun	funebris	2025-06-09	2	2	2	2	2	2	3	3	3	3	3	3	3	3	4	4	4	2025-07-02		23	15
MH110	D. suzukii	D. suz k-awa	melanogaster	2025-06-09	2	2	3	3	3	3	3	3	4	4	\	\	\	\	\	\	\	2025-06-26		17	9
MH111	D. willistoni	D. wil	willistoni	2025-06-09	2	2	2	3	3	3	3	4	4	\						\	\	2025-06-25		16	10
SP02	D. munda	D. mun	quinaria	2025-06-09	<1	1<2	2	2	2	2	3	3	3	3	3	3	3	3	3	3	\				15

### Sheet: 13-06
SpeciesNumber	SpeciesName	SpeciesNameShort	SpeciesGroup	Block	Day5	Day6	Day7	Day10	Day11	Day12	Day13	Day14	Day15	Day16	Day17	Day18	Day19	Day20	Day21	EmergentsStart	EmergentsStrong	Egg2Adult	PupaStart	Notes
1	D. affinis	D. aff	obscura	2025-06-13	2	2	3	3	3	3	3	3	4	4	4	4	\	\	\	2025-06-28		15	7
3	D. americana	D. ame	virilis	2025-06-13	2	2	2	3	3	3	3	3	3	4	4	4	\	\	\	2025-06-29		16
4	D. ananassae	D. ana	ananassae	2025-06-13	2	2	2	3	3	3	4	4	\	\	\	\	\	\	\	2025-06-26	2025-06-27	13
5	D. arizonae	D. ari	repleta	2025-06-13	2	2	2	2	2	2	2	3	3	3	3	3	4	4	\	2025-07-02	2025-07-03	19	14
7	D. bifasciata	D. bif	obscura	2025-06-13	2	2	2	3	3	3	3	3	3	3	4	4	4	4	\	2025-06-30	2025-07-03	17
8	D. buzzatii	D. buz	mulleri	2025-06-13	2	2	2	2	2	2	2	2	2	2	2	3	3	3	3	2025-07-07		24	18
10	D. erecta	D. ere	melanogaster	2025-06-13	2	2	2	2	2	3	3	3	4	4	4	4	4	\	\	2025-06-28	2025-07-02	15	12
11	D. euronotus	D. eur	melanica	2025-06-13	2	2	2	3	3	3	3	4	4	4	4	4	\	\	\	2025-06-27	2025-07-01			clearly a false start, larva from prev vial etc…
12	D. flavomontana	D. fla	virilis	2025-06-13	2	2	2	3	3	3	3	3	3	3	3	3	4	4	4	2025-07-02		19
13	D. hydei	D. hyd	hydei	2025-06-13	2	2	2	2	2	2	3	3	3	3	3	3	4	4	\	2025-07-02	2025-07-03	19	13
14	D. immigrans	D. imm	immigrans	2025-06-13	2	2	2	3	3	3	3	3	4	4	4	4	\	\	\	2025-06-28		15
15	D. lacicola	D. lac	virilis	2025-06-13	2	2	2	3	3	3	3	3	3	3	4	4	\	\	\	2025-06-30	2025-07-01	17
16	D. littoralis	D. lit	virilis	2025-06-13	<	2	2	2	2	2	2	3	3	3	3	3	3	3	4	2025-07-04		21	14
17	D. lummei	D. lum	virilis	2025-06-13	<	2	2	3	3	3	3	3	3	3	3	3	3	4	4	2025-07-03		20
18	D. mauritiana	D. mau	melanogaster	2025-06-13	2	2	2	3	3	4	4	\	\	\	\	\	\	\	\	2025-06-25		12
19	D. melanogaster	D. mel	melanogaster	2025-06-13	3	3	3	3	4	4	\	\	\	\	\	\	\	\	\	2025-06-24	2025-06-25	11	5	This pupa start is a bit fast…
20	D. micromelanica	D. mic	melanica	2025-06-13	2	2	2	2	3	3	3	3	3	3	4	4	4	\	\	2025-06-30	2025-07-02	17	11
22	D. mojavensis	D. moj	repleta/mulleri	2025-06-13	2	2	2	2	2	3	3	3	3	3	3	3	4	4	\	2025-07-02	2025-07-03	19	12
23	D. montana	D. mon	virilis	2025-06-13	2	2	2	2	2	2	2	3	3	3	3	3	3	3	3	2025-07-05	2025-07-06	22	14
24	D. nasuta	D. nas	immigrans	2025-06-13	2	2	2	2	2	2	4	4	\	\	\	\	\	\	\	2025-06-26		13
26	D. novamexicana	D. nov	virilis	2025-06-13	2	2	2	2	2	2	3	3	3	3	3	3	3	4	4	2025-07-03	2025-07-04	20	13
29	D. paramelanica	D. par	melanica	2025-06-13	2	2	2	3	3	3	3	3	4	4	4	4	\	\	\	2025-06-28	2025-07-01			Mark previously censored this observation after confirming that library flies take over 3 weeks. Suspect this is from one or two larvae dropping into vial when flipped… but then D. euronotus takes 16 days, so it may be that D. paramelanica takes a bit to sexually mature.
30	D. persimilis	D. per	obscura	2025-06-13	2	2	2	3	3	3	3	3	3	3	4	4	\	\	\	2025-06-30	2025-07-01	17
31	D. prosaltans	D. pro	saltans	2025-06-13	2	2	2	2	3	3	3	3	3	3	3	3	4	4	\	2025-07-02	2025-07-03	19	11
33	D. pseudoobscura	D. pse	obscura	2025-06-13	2	2	2	2	3	3	3	3	3	3	3	4	4	\	\	2025-07-01	2025-07-02	18	11
35	D. santomea	D. san	melanogaster	2025-06-13	2	2	3	3	3	4	4	\	\	\	\	\		\	\	2025-06-25	2025-06-26	12	7
36	D. sechellia	D. sec	melanogaster	2025-06-13	2	2	3	3	3	3	4	4	\	\	\	\		\	\	2025-06-26			7	Previously entered as 13, but this seems like a false start
37	D. simulans	D. sim	melanogaster	2025-06-13	2	3	4	4	\	\	\	\	\	\	\	\		\	\	2025-06-20
38	D. sturtevanti	S. stu	saltans	2025-06-13	1	1	2	2	2	2	2	2	2	2	3	3	3	3	3	2025-07-08		25	17
39	D. subobscura	D. sub	obscura	2025-06-13	2	2	2	3	3	3	3	3	4	4	4	4		\	\	2025-06-28	2025-07-01	15
40	D. sucinea	D. suc	willistoni	2025-06-13	2	2	3	3	3	3	3	3	4	4	4	4		\	\	2025-06-28	2025-07-01	15	7
41	D. takahashii	D. tak	takahashii	2025-06-13	2	2	3	4	4	\	\	\	\	\	\	\		\	\	2025-06-23	2025-06-23	10	7
42	D. teisseri	D. tei	melanogaster	2025-06-13	3	3	3	4	4	\	\	\	\	\	\	\		\	\	2025-06-23	2025-06-24	10	5
45	D. virilis	D. vir	virilis	2025-06-13	2	2	3	3	3	3	3	4	4	4	4	\		\	\	2025-06-27	2025-06-30		7	Censored: 14 days not accurate for sure. 17 days (strong) much more reasonable
46	D. yakuba	D. yak	melanogaster	2025-06-13	2	3	3	4	4	\	\	\	\	\	\	\		\	\	2025-06-23	2025-06-24	10	6
47	H. duncani	H. dun	hitrodrosophila	2025-06-13	2	2	2	2	3	4	4	\	\	\	\	\		\	\	2025-06-25				clearly a false start, larva from prev vial etc…
52	S. lebanonensis	S. leb	victoria	2025-06-13	2	2	2	3	3	3	3	3	3	3	3	3	3	3	3	2025-07-06	2025-07-06			censored, not from the true development time
53	S. pattersoni	S. pat	victoria	2025-06-13	1	1	2	2	2	2	2	3	3	3	3	3	3	3	3	2025-07-06			14	censored, not from the true development time
55	Z. inermis	Z. ine	inermis	2025-06-13	<	<	0	0	0	\	\	\	\	\	\	\	\	\	\	\
56	Z. taronus	Z. tar	armatus	2025-06-13	2	2	2	3	3	3	3	3	3	3	3	4	4	\	\	2025-07-01	2025-07-02	18
57	Z. tuberculatus	Z. tub	armatus	2025-06-13	2	3	3	3	3	3	3	3	3	3	4	4	\	\	\	2025-06-30	2025-07-01	17	6
58	D. saltans	D. sal	saltans	2025-06-13	2	2	2	2	2	3	3	3	3	3	3	3	3	3	3	2025-07-06	2025-07-07	23	12
59	D. baimaii	D. bai	melanogaster	2025-06-13	2	2	2	3	3	3	3	3	3	4	4	4	\	\	\	2025-06-29	2025-07-01	16
60	D. miranda	D. mir	obscura	2025-06-13	2	2	2	3	3	3	3	3	3	3	3	4	4	4	\	2025-07-01	2025-07-03	18
61	D. nebulosa	D. neb	willistoni	2025-06-13	2	3	3	3	3	3	4	4	\	\	\	\	\	\	\	2025-06-26	2025-06-27	13	6
62	D. putrida	D. put	testacea	2025-06-13	1	2	2	3	3	3	3	3	3	4	4	4	\	\	\	2025-06-29	2025-07-01	16
63	D. tropicalis	D. tro	willistoni	2025-06-13	2	2	2	3	3	3	3	4	\	\	\	\	\	\	\	2025-06-27		14
64	D. suzukii	D. suz	melanogaster	2025-06-13	2	2	3	3	3	3	3	4	4	4	4	4	\	\	\	2025-06-27		14	7
KY02	D. nigromaculata	D. nig	quinaria	2025-06-13	1	1	1	1	1	2	2	3	3	3	3	3	3	4	4	2025-07-03		20	14
KY03	D. deflecta	D. def	quinaria	2025-06-13	2	2	2	3	3	3	4	4	\	\	\	\	\	\	\	2025-06-26	2025-06-27	13
KY04	D. angularis	D. ang	quinaria	2025-06-13	<	<	0	0	0	\	\	\	\	\	\	\	\	\	\	\
KY05	D. bizonata	D. biz	bizonata	2025-06-13	1	1	2	2	2	2	3	3	3	3	3	3	3	4	4	2025-07-03		20	13
KY06	D. brachynephros	D. bra	quinaria	2025-06-13	1	1	1	2	2	2	3	3	3	3	3	3	3	4	4	2025-07-03		20	13
KY08	D. multispina	D. mult	funebris	2025-06-13	>	<	0	0	0	\		\	\	\	\	\	\	\	\	\
KY09	D. sulfurigaster	D. sulf	immigrans	2025-06-13	2	2	2	2	3	4		4	\	\	\	\	\	\	\	2025-06-25				censored, never had strong emergents and very rapid outlier E2A suggests this was a larva from previous vial
MH106	D. testacea	D. tes	testacea	2025-06-13	1	1	2	2	2	2	2	2	2	2	3	4	4	\	\	2025-07-01	2025-07-02	18		A bit late compared to controlled experiments…
MH107	D. phalerata	D. pha	quinaria	2025-06-13	1	1	2	3	3	3	3	3	3	4	4	4	\	\	\	2025-06-29		16
MH108	D. guttifera	D. gut	quinaria	2025-06-13	2	2	2	2	3	3	3	3	3	3	3	4	4	\	\	2025-07-01	2025-07-02	18	11
MH109	D. funebris	D. fun	funebris	2025-06-13	2	2	2	2	2	3	3	3	3	3	3	3	3	4	4	2025-07-03		20	12
MH110	D. suzukii	D. suz k-awa	melanogaster	2025-06-13	2	2	2	3	3	3	4	4	\	\	\	\	\	\	\	2025-06-26	2025-06-27	13
MH111	D. willistoni	D. wil	willistoni	2025-06-13	2	2	2	3	3	3	4	\	\	\	\	\	\	\	\	2025-06-26	2025-06-27	13
SP02	D. munda	D. mun	quinaria	2025-06-13	1	2	2	2	2	3	3	3	3	3	3	4	4	4	4	2025-07-01	2025-07-04	18	12

### Sheet: July-Sept
SpeciesNumber	SpeciesName	SpeciesNameShort	SpeciesGroup	Block	EmergentsStart	EmergentsStrong	Egg2Adult	Notes
11	D. euronotus	D. eur	melanica	2025-08-08	2025-08-28		20	from bottle				14	D. immigrans	D. imm	immigrans	2025-08-04	2025-08-18		14	Food comparisons data
19	D. melanogaster	D. mel	melanogaster	2025-07-04	2025-07-17		13					14	D. immigrans	D. imm	immigrans	2025-08-05	2025-08-19		14	Food comparisons data
29	D. paramelanica	D. par	melanica	2025-07-25	2025-08-17		23	Stark contrast to Jodi's data. Suspect Jodi's D. euronotus data is contaminated by early emergents from larvae dropping into next vial. Also much more similar to sister species D. euronotus				14	D. immigrans	D. imm	immigrans	2025-08-11	2025-08-24		13	Food comparisons data
52	S. lebanonensis	S. leb	victoria	2025-07-25	2025-08-23		29	collection, this is assumed from black pupae with one emerged on either 20/8 or 21/8, checked on 22/8				14	D. immigrans	D. imm	immigrans	2025-08-12	2025-08-26		14	Food comparisons data
52	S. lebanonensis	S. leb	victoria	2025-08-15	2025-09-13		29	collection				14	D. immigrans	D. imm	immigrans	2025-08-13	2025-08-26		13	Food comparisons data
52	S. lebanonensis	S. leb	victoria				na					19	D. melanogaster	D. mel	melanogaster	2025-08-04	2025-08-15		11	Food comparisons data
52	S. lebanonensis	S. leb	victoria				na					19	D. melanogaster	D. mel	melanogaster	2025-08-05	2025-08-16		11	Food comparisons data
52	S. lebanonensis	S. leb	victoria				na					19	D. melanogaster	D. mel	melanogaster	2025-08-11	2025-08-22		11	Food comparisons data
52	S. lebanonensis	S. leb	victoria				na					19	D. melanogaster	D. mel	melanogaster	2025-08-12	2025-08-23		11	Food comparisons data
53	S. pattersoni	S. pat	victoria	2025-07-25	2025-08-23		29	Collection				19	D. melanogaster	D. mel	melanogaster	2025-08-13	2025-08-24		11	Food comparisons data
53	S. pattersoni	S. pat	victoria	2025-07-25	2025-08-23		29	collection, this is assumed from black pupae with one emerged on either 20/8 or 21/8, checked on 22/8				45	D. virilis	D. vir	virilis	2025-08-04	2025-08-20		16	Food comparisons data
53	S. pattersoni	S. pat	victoria									45	D. virilis	D. vir	virilis	2025-08-05	2025-08-21		16	Food comparisons data
53	S. pattersoni	S. pat	victoria				na					45	D. virilis	D. vir	virilis	2025-08-11			na	Food comparisons data
53	S. pattersoni	S. pat	victoria				na					45	D. virilis	D. vir	virilis	2025-08-12			na	Food comparisons data
53	S. pattersoni	S. pat	victoria				na					45	D. virilis	D. vir	virilis	2025-08-13			na	Food comparisons data
55	Z. inermis	Z. ine	inermis				na	4/7 block was still only S3 larvae on july 17th				60	D. miranda	D. mir	obscura	2025-08-04	2025-08-22		18	Food comparisons data
55	Z. inermis	Z. ine	inermis				na					60	D. miranda	D. mir	obscura	2025-08-05	2025-08-23		18	Food comparisons data
55	Z. inermis	Z. ine	inermis				na					60	D. miranda	D. mir	obscura	2025-08-11			na	Food comparisons data
55	Z. inermis	Z. ine	inermis				na					60	D. miranda	D. mir	obscura	2025-08-12			na	Food comparisons data
55	Z. inermis	Z. ine	inermis				na					60	D. miranda	D. mir	obscura	2025-08-13			na	Food comparisons data
55	Z. inermis	Z. ine	inermis				na					64	D. suzukii	D. suz	melanogaster	2025-08-04	2025-08-17		13	Food comparisons data
55	Z. inermis	Z. ine	inermis	2025-07-25	2025-08-14		20					64	D. suzukii	D. suz	melanogaster	2025-08-05	2025-08-19		14	Food comparisons data
56	Z. taronus	Z. tar	armatus	2025-08-08	2025-08-31		23	Low-food total vial may have reduced success				64	D. suzukii	D. suz	melanogaster	2025-08-11	2025-08-24		13	Food comparisons data
57	Z. tuberculatus	Z. tub	armatus	2025-08-01	2025-08-20		19					64	D. suzukii	D. suz	melanogaster	2025-08-12	2025-08-24		12	Food comparisons data
KY04	D. angularis	D. ang	quinaria	2025-08-05	2025-08-21			MC vials, but censored due to concern about known contamination, alongside 4-day difference with collection vial values				64	D. suzukii	D. suz	melanogaster	2025-08-13	2025-08-25		12	Food comparisons data
KY04	D. angularis	D. ang	quinaria	2025-08-15	2025-09-04		20	collection				MH106	D. testacea	D. tes	testacea	2025-08-04	2025-08-20		16	Food comparisons data
KY04	D. angularis	D. ang	quinaria	2025-08-22	2025-09-12		21					MH106	D. testacea	D. tes	testacea	2025-08-05	2025-08-20		15	Food comparisons data
KY04	D. angularis	D. ang	quinaria				na					MH106	D. testacea	D. tes	testacea	2025-08-11				Food comparisons data
KY05	D. bizonata	D. biz	bizonata	2025-07-29	2025-08-14		16					MH106	D. testacea	D. tes	testacea	2025-08-12				Food comparisons data
KY05	D. bizonata	D. biz	bizonata	2025-07-29	2025-08-16		18					MH106	D. testacea	D. tes	testacea	2025-08-13				Food comparisons data
KY06	D. brachynephros	D. bra	quinaria	2025-08-01	2025-08-20		19	Collection had 19 days. Jodi's one observation said 20 days, but Millie's had emergents in 15 days? Suspect Millie's was a few early emerging larvae from prev vial. Repeat.
KY06	D. brachynephros	D. bra	quinaria				na
KY06	D. brachynephros	D. bra	quinaria				na
KY06	D. brachynephros	D. bra	quinaria				na
KY07	D. orientacea	D. ori	testacea	2025-08-04	2025-08-20		16	1 fly in each of 2 vials, not sure if this is representative but it's first data.
KY07	D. orientacea	D. ori	testacea	2025-08-04	2025-08-22		18	1 fly in each of 2 vials, not sure if this is representative but it's first data.
KY07	D. orientacea	D. ori	testacea	2025-08-12	2025-08-31		19
KY07	D. orientacea	D. ori	testacea	2025-08-12	2025-08-31		19
KY07	D. orientacea	D. ori	testacea				na
KY07	D. orientacea	D. ori	testacea				na
Ky08	D. multispina	D. mult	funebris	2025-07-29	2025-08-18		20	MC vials, robust emergence
Ky08	D. multispina	D. mult	funebris	2025-07-29	2025-08-18		20	MC vials, robust emergence
Ky08	D. multispina	D. mult	funebris	2025-07-15	2025-08-07		23	NOTE: technically black pupae 6/8, and many adults 8/8.
Ky08	D. multispina	D. mult	funebris	2025-06-27	2025-07-19		22	This data point comes from Library collection, which is wildly different from Millie's flies.
Ky08	D. multispina	D. mult	funebris	2025-07-25	2025-08-17		23	This data point comes from Mark's replication of collection flies
Ky08	D. multispina	D. mult	funebris				na
KY09	D. sulfurigaster	D. sulf	immigrans	2025-08-01	2025-08-22			Collection, very different from second rep and JJ data. Suspect this is a sad vial. Censored.
KY10	D. busckii	D. bus	dorsilopha	2025-08-04	2025-08-21		NOPE	Weird 17dpe emergence of D. busckii KY10… watch this species?
KY10	D. busckii	D. bus	dorsilopha	2025-07-19	2025-08-16		28
KY10	D. busckii	D. bus	dorsilopha				na
KY10	D. busckii	D. bus	dorsilopha	2025-07-15	2025-08-14		30
KY10	D. busckii	D. bus	dorsilopha	2025-07-15	2025-08-14		30
KY11	D. busckii	D. bus	dorsilopha	2025-07-18	2025-08-20		33	Different D. busckii strain
KY11	D. busckii	D. bus	dorsilopha	2025-07-25	2025-08-23		29
KY12	D. busckii	D. bus	dorsilopha	2025-07-25	2025-08-23		29
L154	D. melanogaster	D. mel	melanogaster				na	DrosDel
L154	D. melanogaster	D. mel	melanogaster				na	DrosDel
L154	D. melanogaster	D. mel	melanogaster				na	DrosDel
MH106	D. testacea	D. tes	testacea	2025-08-04	2025-08-20		16	From food pilot dataset
MH106	D. testacea	D. tes	testacea	2025-08-05	2025-08-20		15	From food pilot dataset
MH107	D. phalerata	D. pha	quinaria	2025-07-04	2025-07-19		15	From Library
MH107	D. phalerata	D. pha	quinaria	2025-07-01	2025-07-17		16	From Millie flies
MH107	D. phalerata	D. pha	quinaria	2025-07-04	2025-07-19		15	From Millie flies
MH107	D. phalerata	D. pha	quinaria	2025-07-25	2025-08-14			This came from the collection, but maybe doesn't reflect egg-to-adult but rather emergence->sexual maturity->egg->adult
MH107	D. phalerata	D. pha	quinaria	2025-07-04			na
MH107	D. phalerata	D. pha	quinaria	2025-07-04			na
MH107	D. phalerata	D. pha	quinaria	2025-07-04			na
MH108	D. guttifera	D. gut	quinaria	2025-07-04	2025-07-18		14	pretty sure this vial was empty the day before, because I marked the others as having one fly, and this one, the lone male that emerged looked pretty fresh
MH108	D. guttifera	D. gut	quinaria	2025-07-04	2025-07-19		15
MH108	D. guttifera	D. gut	quinaria	2025-08-22	2025-09-08		17	collection, possibly one emerged 7/9 but only really started 8/9
MH109	D. funebris	D. fun	funebris	2025-08-01	2025-08-28		27	collection
MH109	D. funebris	D. fun	funebris	2025-07-25	2025-08-20		26	double checking for left-skew to Jodi observations
MH109	D. funebris	D. fun	funebris	2025-08-08	2025-09-01		24	collection
MH109	D. funebris	D. fun	funebris	2025-08-01	2025-08-27		26	imputed based on black pupae Aug 26 and many emergents Aug 28th
SP01	D. tenebrosa	D. ten	quinaria	2025-08-01	2025-08-20			Censored, sick vial? D. tenebrosa still being babied in the lab. A 17-day egg-to-adult seems more likely to be repeatable, but need repeats, might be even faster
SP01	D. tenebrosa	D. ten	quinaria	2025-07-25	2025-08-16			Censored, sick vial? D. tenebrosa still being babied in the lab. A 17-day egg-to-adult seems more likely to be repeatable, but need repeats.
SP01	D. tenebrosa	D. ten	quinaria	2025-08-04	2025-08-21			Fastest D. tenebrosa yet, suggests a true E2A closer to 17-19 days (as in Aug 1, Aug 4), if D. tenebrosa can be made happy.
SP01	D. tenebrosa	D. ten	quinaria	2025-08-22	2025-09-13			collection, moved to 22'c in lab, but D. tenebrosa still being babied. Aug 4th round suggests D. tenebrosa could develop much quicker, so would withold data from the analysis for now.
SP01	D. tenebrosa	D. ten	quinaria				na
SP01	D. tenebrosa	D. ten	quinaria				na
SP02	D. munda	D. mun	quinaria	2025-07-04	2025-07-19		15	Library flies, which were seeded from Millie flies at one point
SP02	D. munda	D. mun	quinaria	2025-07-04	2025-07-17		13	Millie flies
SP02	D. munda	D. mun	quinaria	2025-07-04	2025-07-18		14	Millie flies
SP02	D. munda	D. mun	quinaria	2025-08-01	2025-08-16		15	Millie flies
SP02	D. munda	D. mun	quinaria	2025-08-05	2025-08-20		15	Millie flies
SP02	D. munda	D. mun	quinaria				na
SP04	D. falleni	D. fal	quinaria	2025-08-12	2025-08-25		13
SP04	D. falleni	D. fal	quinaria	2025-08-12	2025-08-26		14
SP04	D. falleni	D. fal	quinaria				na
SP12	D. subquinaria	D. subq	quinaria	2025-08-04	2025-08-18		14	Maybe inaccurate… the vial from the previous week also emerged 18/8
SP12	D. subquinaria	D. subq	quinaria	2025-08-04	2025-08-18		14	Maybe inaccurate… the vial from the previous week also emerged 18/8
SP12	D. subquinaria	D. subq	quinaria	2025-08-18	2025-09-01		14
SP12	D. subquinaria	D. subq	quinaria	2025-08-18	2025-09-01		14
SP12	D. subquinaria	D. subq	quinaria				na
SP12	D. subquinaria	D. subq	quinaria				na
SP13	D. falleni	D. fal	quinaria	2025-08-04	2025-08-17		13	SP13, but check vs. D. phalerata… which emerges later
SP13	D. falleni	D. fal	quinaria	2025-08-04	2025-08-18		14	SP13, but check vs. D. phalerata… which emerges later
SP13	D. falleni	D. fal	quinaria	2025-08-12	2025-08-26		14
SP13	D. falleni	D. fal	quinaria				na
SP13	D. falleni	D. fal	quinaria				na
SP13	D. falleni	D. fal	quinaria				na
SP13	D. falleni	D. fal	quinaria				na
SP13	D. falleni	D. fal	quinaria				na
SP13	D. falleni	D. fal	quinaria				na
SP14	D. neotestacea	D. neo	testacea	2025-07-25	2025-08-18			MH, manually censored as it appears these vials were part of the initial D. neotestacea generations that were still finding their Penryn sea legs
SP14	D. neotestacea	D. neo	testacea	2025-07-25	2025-08-18			MH, manually censored as it appears these vials were part of the initial D. neotestacea generations that were still finding their Penryn sea legs
SP14	D. neotestacea	D. neo	testacea	2025-08-12	2025-08-28		16
SP14	D. neotestacea	D. neo	testacea	2025-08-12	2025-08-28		16
SP14	D. neotestacea	D. neo	testacea	2025-08-18	2025-09-01		14	This seems fast, but will check with sister vial to know whether to censor this vial entirely (i.e. eggs/larvae dropped in during flipping from previous vial) or to keep it.
SP14	D. neotestacea	D. neo	testacea	2025-08-18	2025-09-02		15	Sister vial to 18/8 above
29	D. paramelanica	D. par	melanica	2025-08-08	2025-08-31		23	Stark contrast to Jodi's data. Suspect Jodi's data is contaminated by early emergents from larvae dropping into next vial. Also much more similar to sister species D. euronotus
11	D. euronotus	D. eur	melanica	2025-08-15	2025-09-02		18	collection
MH110	D. suzukii	D. suz k-awa	melanogaster	2025-08-22	2025-09-06		15	collection
KY09	D. sulfurigaster	D. sulf	immigrans	2025-08-22	2025-09-07		16	Collection
23	D. montana	D. mon	virilis	2025-08-15	2025-09-08		24	collection
36	D. sechellia	D. sec	melanogaster	2025-08-22	2025-09-10		19	collection
45	D. virilis	D. vir	virilis	2025-08-22	2025-09-12		21	collection
29	D. paramelanica	D. par	melanica	2025-08-15	2025-09-07		23	collection
3	D. americana	D. ame	virilis	2025-08-22	2025-09-12		21	collection
56	Z. taronus	Z. tar	armatus	2025-08-22	2025-09-12		21	collection
15	D. lacicola	D. lac	virilis	2025-08-22	2025-09-13		22	collection
62	D. putrida	D. put	testacea	2025-08-22	2025-09-13		22	collection
KY05	D. bizonata	D. biz	bizonata	2025-08-22	2025-09-13		22	collection
31	D. prosaltans	D. pro	saltans	2025-08-15	2025-09-13		29	collection
38	D. sturtevanti	S. stu	saltans	2025-08-22	2025-09-13		22	collection
MH109	D. funebris	D. fun	funebris	2025-08-22	2025-09-17		26	collection moved to 22'C incubator in lab
12	D. flavomontana	D. fla	virilis	2025-08-15	2025-09-17			major outlier… double check
47	H. duncani	H. dun	hitrodrosophila	2025-08-22	2025-09-16		25	collection moved to 22'C incubator in lab. Jodi's previously had variance of 22, 19, 19, 12

### Sheet: 29-05_pilot
SpeciesNumber	SpeciesName	SpeciesNameShort	SpeciesGroup	Block	Day8	Day11	Day12	Day18	Day19	EmergentsStart	EmergentsStrong	DayEmergents	notes			11 unsucc
7	D. bifasciata	D. bif	obscura	2025-05-29	2<4	3<4	2<4			2025-06-09	2025-06-10	11	a mix of stages but over 5 flies emerged
KY08	D. multispina	D. mult	funebris	2025-05-29	2<3	3<4	3<4			2025-06-09		11	3 flies at Day12
26	D. novamexicana	D. nov	virilis	2025-05-29	3<4	3	3<4			2025-06-09		11
58	D. saltans	D. sal	saltans	2025-05-29	3<4	3	3<4			2025-06-09	2025-06-10	11
42	D. teisseri	D. tei		2025-05-29	3	3<4	4			2025-06-09	2025-06-10	11	more than 10 flies at 12 days
MH107	D. phalerata	D. pha	quinaria	2025-05-29	2	2<3	3<4			2025-06-10		12
35	D. santomea	D. san	melanogaster	2025-05-29	2	3	3<4			2025-06-10		12
64	D. suzukii	D. suz	melanogaster	2025-05-29	2	2<3	2<4			2025-06-10		12
45	D. virilis	D. vir	virilis	2025-05-29	2	2	3<4			2025-06-10	2025-06-17	12
56	Z. taronus	Z. tar	armatus	2025-05-29	2	2<3	2<4		3	2025-06-12		14
5	D. arizonae	D. ari	repleta	2025-05-29	1	2	2		4	2025-06-17		19
KY05	D. bizonata	D. biz	bizonata	2025-05-29	2	2	2		3<4	2025-06-17		19
15	D. lacicola	D. lac	virilis	2025-05-29	1	2	2		3<4	2025-06-17		19
20	D. micromelanica	D. mic	melanica	2025-05-29	1<2	2	2		3<4	2025-06-17		19
KY02	D. nigromaculata	D. nig	quinaria	2025-05-29	2	2	2		3<4	2025-06-17		19
36	D. sechellia	D. sec	melanogaster	2025-05-29	2	2<3	2<3		4	2025-06-17	2025-06-18	19
39	D. subobscura	D. sub	obscura	2025-05-29	2	2	3		3<4	2025-06-17		19
55	Z. inermis	Z. ine	inermis	2025-05-29	2	3	3		4	2025-06-17	2025-06-17	19	very long stage 3
57	Z. tuberculatus	Z. tub	armatus	2025-05-29	2	2<3	2<4		4	2025-06-17	2025-06-18	19
3	D. americana	D. ame	virilis	2025-05-29	2	2	2		3	2025-06-18	2025-06-19	20
30	D. persimilis	D. per	obscura	2025-05-29	1	2	2<3		3	2025-06-18		20
62	D. putrida	D. put	testacea	2025-05-29	1<2	2	2		3	2025-06-18		20
MH108	D. guttifera	D. gut	quinaria	2025-05-29	1	2	2			2025-06-19		21
22	D. mojavensis	D. moj	repleta/mulleri	2025-05-29	1	2	2		3	2025-06-19		21
33	D. pseudoobscura	D. pse	obscura	2025-05-29	2	2	2		3	2025-06-19		21
1	D. affinis	D. aff	obscura	2025-05-29	2<3	2<3	3
4	D. ananassae	D. ana	ananassae	2025-05-29	2<3	3	3
KY04	D. angularis	D. ang	quinaria	2025-05-29	1	1	1
59	D. baimaii	D. bai	melanogaster	2025-05-29	1<2	2<3	2<3
KY06	D. brachynephros	D. bra	quinaria	2025-05-29	1	1	1
8	D. buzzatii	D. buz	mulleri	2025-05-29	1	1	1
KY03	D. deflecta	D. def	quinaria	2025-05-29	2<3	3	3
10	D. erecta	D. ere	melanogaster	2025-05-29	1	3	3
11	D. euronotus	D. eur	melanica	2025-05-29	1	1	1
12	D. flavomontana	D. fla	virilis	2025-05-29	1<2	2	2
MH109	D. funebris	D. fun	funebris	2025-05-29	2<3	2<3	3
13	D. hydei	D. hyd	hydei	2025-05-29	2<3	2<3	2<3
14	D. immigrans	D. imm	immigrans	2025-05-29	1	2	2
16	D. littoralis	D. lit	virilis	2025-05-29	1	1	1
17	D. lummei	D. lum	virilis	2025-05-29	1	1	1
18	D. mauritiana	D. mau	melanogaster	2025-05-29	2<3	3	3
19	D. melanogaster	D. mel	melanogaster	2025-05-29	2<3	2<3	3
60	D. miranda	D. mir	obscura	2025-05-29	1	1	1
23	D. montana	D. mon	virilis	2025-05-29	1	2	2
SP02	D. munda	D. mun	quinaria	2025-05-29	1<2	1<2	2
24	D. nasuta	D. nas	immigrans	2025-05-29	1	2	2<3
61	D. nebulosa	D. neb	willistoni	2025-05-29	2<3	3	3
29	D. paramelanica	D. par	melanica	2025-05-29	1	1	1
31	D. prosaltans	D. pro	saltans	2025-05-29	1<3	2<3	3		3
37	D. simulans	D. sim	melanogaster	2025-05-29	2<3	2<3	3
40	D. sucinea	D. suc	willistoni	2025-05-29	1<2	2	3
KY09	D. sulfurigaster	D. sulf	immigrans	2025-05-29	2	2	3
MH110	D. suzukii	D. suz k-awa	melanogaster	2025-05-29	2	2<3	2<3
41	D. takahashii	D. tak	takahashii	2025-05-29	2<3	3	3
MH106	D. testacea	D. tes	testacea	2025-05-29	1	1	1
63	D. tropicalis	D. tro	willistoni	2025-05-29	2<3	3	3
MH111	D. willistoni	D. wil	willistoni	2025-05-29	2	3	3
46	D. yakuba	D. yak	melanogaster	2025-05-29	2<3	3	3
47	H. duncani	H. dun	hitrodrosophila	2025-05-29	1	1	1
52	S. lebanonensis	S. leb	victoria	2025-05-29	1<2	2	2		2<3
53	S. pattersoni	S. pat	victoria	2025-05-29	1	1	1
38	D. sturtevanti	S. stu	saltans	2025-05-29	1<2	1<2	1<2
