## Supplementary material for "Life history and infection susceptibility parameters of *Drosophila* species reared on a common diet": File S2: FoodComparisons_LipidFloating.xlsx

### Sheet: Sheet1
No	SpeciesNum	species	diet	block	replicate	total larvae	floater	ratio	egg to larvae days	Notes
1	14	D. immigrans	prop	1	1	15	5		10
2	14	D. immigrans	prop	1	2	15	10		10
3	14	D. immigrans	prop	1	3	15	8		10
4	14	D. immigrans	uplem	1	1	15	2		10
5	14	D. immigrans	uplem	1	2	15	0		10
6	14	D. immigrans	uplem	1	3	15	1		10
7	14	D. immigrans	penstra	1	1	15	1		10
8	14	D. immigrans	penstra	1	2	15	1		10
9	14	D. immigrans	penstra	1	3	15	5		10
10	14	D. immigrans	cambridge	1	1
11	14	D. immigrans	cambridge	1	2
12	14	D. immigrans	cambridge	1	3
13	19	D. melanogaster	prop	1	1	15	4		8
14	19	D. melanogaster	prop	1	2	15	8		8
15	19	D. melanogaster	prop	1	3	15	10		8
16	19	D. melanogaster	uplem	1	1	15	1		8
17	19	D. melanogaster	uplem	1	2	15	2		8
18	19	D. melanogaster	uplem	1	3	15	1		8
19	19	D. melanogaster	penstra	1	1	15	14		8
20	19	D. melanogaster	penstra	1	2	15	15		8
21	19	D. melanogaster	penstra	1	3	15	14		8
22	19	D. melanogaster	cambridge	1	1	15	13		8
23	19	D. melanogaster	cambridge	1	2	15	12		8
24	19	D. melanogaster	cambridge	1	3	15	15		8
25	45	D. virilis	prop	1	1	15	12		10
26	45	D. virilis	prop	1	2	15	15		10
27	45	D. virilis	prop	1	3	15	9		10
28	45	D. virilis	uplem	1	1	15	14		10
29	45	D. virilis	uplem	1	2	15	14		10
30	45	D. virilis	uplem	1	3	15	15		10
31	45	D. virilis	penstra	1	1	15	15		10
32	45	D. virilis	penstra	1	2	15	15		10
33	45	D. virilis	penstra	1	3	15	15		10
34	45	D. virilis	cambridge	1	1
35	45	D. virilis	cambridge	1	2
36	45	D. virilis	cambridge	1	3
37	60	D. miranda	prop	1	1	15	1		13
38	60	D. miranda	prop	1	2	15	0		13
39	60	D. miranda	prop	1	3
40	60	D. miranda	uplem	1	1	12	0		13
41	60	D. miranda	uplem	1	2
42	60	D. miranda	uplem	1	3
43	60	D. miranda	penstra	1	1	15	1		13
44	60	D. miranda	penstra	1	2
45	60	D. miranda	penstra	1	3
46	60	D. miranda	cambridge	1	1
47	60	D. miranda	cambridge	1	2
48	60	D. miranda	cambridge	1	3
49	MH110	D. suzukii	prop	1	1	15	1		10
50	MH110	D. suzukii	prop	1	2
51	MH110	D. suzukii	prop	1	3
52	MH110	D. suzukii	uplem	1	1	10	2		10
53	MH110	D. suzukii	uplem	1	2	13	5		10
54	MH110	D. suzukii	uplem	1	3
55	MH110	D. suzukii	penstra	1	1
56	MH110	D. suzukii	penstra	1	2
57	MH110	D. suzukii	penstra	1	3
58	MH110	D. suzukii	cambridge	1	1	13	8		13
59	MH110	D. suzukii	cambridge	1	2
60	MH110	D. suzukii	cambridge	1	3
61	MH106T2	D. testacea	prop	1	1	15	1		13
62	MH106T2	D. testacea	prop	1	2	15	0		13
63	MH106T2	D. testacea	prop	1	3
64	MH106T2	D. testacea	uplem	1	1
65	MH106T2	D. testacea	uplem	1	2
66	MH106T2	D. testacea	uplem	1	3
67	MH106T2	D. testacea	penstra	1	1
68	MH106T2	D. testacea	penstra	1	2
69	MH106T2	D. testacea	penstra	1	3
70	MH106T2	D. testacea	cambridge	1	1
71	MH106T2	D. testacea	cambridge	1	2
72	MH106T2	D. testacea	cambridge	1	3
73	14	D. immigrans	prop	2	1	16	3
74	14	D. immigrans	prop	2	2	15	10
75	14	D. immigrans	prop	2	3	6	4
76	14	D. immigrans	uplem	2	1	6	1
77	14	D. immigrans	uplem	2	2
78	14	D. immigrans	uplem	2	3
79	14	D. immigrans	penstra	2	1	10	5
80	14	D. immigrans	penstra	2	2
81	14	D. immigrans	penstra	2	3
82	14	D. immigrans	cambridge	2	1	15	4
83	14	D. immigrans	cambridge	2	2	12	1
84	14	D. immigrans	cambridge	2	3
85	19	D. melanogaster	prop	2	1	15	5
86	19	D. melanogaster	prop	2	2	15	8
87	19	D. melanogaster	prop	2	3	15	5
88	19	D. melanogaster	uplem	2	1	15	2
89	19	D. melanogaster	uplem	2	2	12	4
90	19	D. melanogaster	uplem	2	3	6	6
91	19	D. melanogaster	penstra	2	1	15	14
92	19	D. melanogaster	penstra	2	2	15	14
93	19	D. melanogaster	penstra	2	3	15	11
94	19	D. melanogaster	cambridge	2	1	15	15
95	19	D. melanogaster	cambridge	2	2	15	15
96	19	D. melanogaster	cambridge	2	3	15	14
97	45	D. virilis	prop	2	1	15	15
98	45	D. virilis	prop	2	2	15	15
99	45	D. virilis	prop	2	3	15	15
100	45	D. virilis	uplem	2	1	15	15
101	45	D. virilis	uplem	2	2	15	15
102	45	D. virilis	uplem	2	3	15	15
103	45	D. virilis	penstra	2	1	15	15
104	45	D. virilis	penstra	2	2	15	15
105	45	D. virilis	penstra	2	3	15	15
106	45	D. virilis	cambridge	2	1	15	15
107	45	D. virilis	cambridge	2	2	15	15
108	45	D. virilis	cambridge	2	3	15	15
109	60	D. miranda	prop	2	1
110	60	D. miranda	prop	2	2
111	60	D. miranda	prop	2	3
112	60	D. miranda	uplem	2	1
113	60	D. miranda	uplem	2	2
114	60	D. miranda	uplem	2	3
115	60	D. miranda	penstra	2	1	15	6
116	60	D. miranda	penstra	2	2	15	6
117	60	D. miranda	penstra	2	3	15	4
118	60	D. miranda	cambridge	2	1	15	3
119	60	D. miranda	cambridge	2	2
120	60	D. miranda	cambridge	2	3
121	MH110	D. suzukii	prop	2	1	15	4
122	MH110	D. suzukii	prop	2	2	15	2
123	MH110	D. suzukii	prop	2	3	7	0
124	MH110	D. suzukii	uplem	2	1	5	5
125	MH110	D. suzukii	uplem	2	2
126	MH110	D. suzukii	uplem	2	3
127	MH110	D. suzukii	penstra	2	1
128	MH110	D. suzukii	penstra	2	2
129	MH110	D. suzukii	penstra	2	3
130	MH110	D. suzukii	cambridge	2	1	4	3
131	MH110	D. suzukii	cambridge	2	2
132	MH110	D. suzukii	cambridge	2	3
133	MH106T2	D. testacea	prop	2	1	15	0
134	MH106T2	D. testacea	prop	2	2	15	0
135	MH106T2	D. testacea	prop	2	3	15	2
136	MH106T2	D. testacea	uplem	2	1
137	MH106T2	D. testacea	uplem	2	2
138	MH106T2	D. testacea	uplem	2	3
139	MH106T2	D. testacea	penstra	2	1
140	MH106T2	D. testacea	penstra	2	2
141	MH106T2	D. testacea	penstra	2	3
142	MH106T2	D. testacea	cambridge	2	1
143	MH106T2	D. testacea	cambridge	2	2
144	MH106T2	D. testacea	cambridge	2	3
145	14	D. immigrans	prop	3	1	3	2
146	14	D. immigrans	prop	3	2
147	14	D. immigrans	prop	3	3
148	14	D. immigrans	uplem	3	1	15	7
149	14	D. immigrans	uplem	3	2
150	14	D. immigrans	uplem	3	3
151	14	D. immigrans	penstra	3	1
152	14	D. immigrans	penstra	3	2
153	14	D. immigrans	penstra	3	3
154	14	D. immigrans	cambridge	3	1
155	14	D. immigrans	cambridge	3	2
156	14	D. immigrans	cambridge	3	3
157	19	D. melanogaster	prop	3	1	15	1
158	19	D. melanogaster	prop	3	2	15	8
159	19	D. melanogaster	prop	3	3	13	10
160	19	D. melanogaster	uplem	3	1	15	0
161	19	D. melanogaster	uplem	3	2	15	1
162	19	D. melanogaster	uplem	3	3	15	5
163	19	D. melanogaster	penstra	3	1	15	5
164	19	D. melanogaster	penstra	3	2	15	11
165	19	D. melanogaster	penstra	3	3
166	19	D. melanogaster	cambridge	3	1	15	15
167	19	D. melanogaster	cambridge	3	2	15	13
168	19	D. melanogaster	cambridge	3	3
169	45	D. virilis	prop	3	1	15	15
170	45	D. virilis	prop	3	2
171	45	D. virilis	prop	3	3
172	45	D. virilis	uplem	3	1	15	15
173	45	D. virilis	uplem	3	2	15	15
174	45	D. virilis	uplem	3	3	15	15
175	45	D. virilis	penstra	3	1	5	5
176	45	D. virilis	penstra	3	2
177	45	D. virilis	penstra	3	3
178	45	D. virilis	cambridge	3	1	3	3
179	45	D. virilis	cambridge	3	2
180	45	D. virilis	cambridge	3	3
181	60	D. miranda	prop	3	1	17	0
182	60	D. miranda	prop	3	2
183	60	D. miranda	prop	3	3
184	60	D. miranda	uplem	3	1	2	0
185	60	D. miranda	uplem	3	2
186	60	D. miranda	uplem	3	3
187	60	D. miranda	penstra	3	1	18	5
188	60	D. miranda	penstra	3	2
189	60	D. miranda	penstra	3	3
190	60	D. miranda	cambridge	3	1	5	3
191	60	D. miranda	cambridge	3	2
192	60	D. miranda	cambridge	3	3
193	MH110	D. suzukii	prop	3	1	7	0
194	MH110	D. suzukii	prop	3	2
195	MH110	D. suzukii	prop	3	3
196	MH110	D. suzukii	uplem	3	1	8	0
197	MH110	D. suzukii	uplem	3	2
198	MH110	D. suzukii	uplem	3	3
199	MH110	D. suzukii	penstra	3	1	5	0
200	MH110	D. suzukii	penstra	3	2
201	MH110	D. suzukii	penstra	3	3
202	MH110	D. suzukii	cambridge	3	1	7	0
203	MH110	D. suzukii	cambridge	3	2
204	MH110	D. suzukii	cambridge	3	3
205	MH106T2	D. testacea	prop	3	1	9	2
206	MH106T2	D. testacea	prop	3	2
207	MH106T2	D. testacea	prop	3	3
208	MH106T2	D. testacea	uplem	3	1
209	MH106T2	D. testacea	uplem	3	2
210	MH106T2	D. testacea	uplem	3	3
211	MH106T2	D. testacea	penstra	3	1
212	MH106T2	D. testacea	penstra	3	2
213	MH106T2	D. testacea	penstra	3	3
214	MH106T2	D. testacea	cambridge	3	1
215	MH106T2	D. testacea	cambridge	3	2
216	MH106T2	D. testacea	cambridge	3	3
217	60	D. miranda	penstra	2	4	15	10
218	60	D. miranda	penstra	2	5	15	7
219	MH106T2	D. testacea	prop	2	4	15	2			This was entered on the sheet out of order, and so there were sorta 4 replicates of D. testacea but maybe this is a double counting
220	64	D. suzukii	prop	1	1	15	1			This was not entered, but Mark entered it. It is D. suzukii #64.
221	64	D. suzukii	uplem	1	1	10	2			This was not entered, but Mark entered it. It is D. suzukii #64.
222	64	D. suzukii	penstra	1	1	13	5			This was not entered, but Mark entered it. It is D. suzukii #64.
223	64	D. suzukii	penstra	1	1	13	8			This was not entered, but Mark entered it. It is D. suzukii #64.
