## Supplementary material for "Life history and infection susceptibility parameters of *Drosophila* species reared on a common diet": File S2: FoodComparisons_MAH_Bk3Pg40.xlsx

### Sheet: MAH_Bk3Pg40
ParentVial	TubeID	TubeID2	SpeciesNumber	SpeciesName	Sex	Block	Diet	Parent_M_N	Parent_F_N	DateVialStart	EmergentStart	Egg2Adult	n_emergents	n_emergents_perF	TubeWeightInitial	TubeWeightWetMass	TubeWeightDryMass	n_in_Tube	Notes
19_45870_PROPIONIC	K	1	19	D. melanogaster	M	2025-08-01	PROPIONIC	10	10	2025-08-04	2025-08-15	11	63	6.3	1.2851	1.30559		25
19_45870_PROPIONIC	K	2	19	D. melanogaster	F	2025-08-01	PROPIONIC	10	10	2025-08-04	2025-08-15	11	53	5.3	1.28438	1.3159		25
64_45870_PROPIONIC	K	3	64	D. suzukii	M	2025-08-01	PROPIONIC	10	10	2025-08-04	2025-08-17	13	30	3	1.26386	1.28192		15
64_45870_PROPIONIC	K	4	64	D. suzukii	F	2025-08-01	PROPIONIC	10	10	2025-08-04	2025-08-17	13	50	5	1.26048	1.28527		12
60_45870_PROPIONIC	K	5	60	D. miranda	M	2025-08-01	PROPIONIC	10	10	2025-08-04	2025-08-22	18	4	0.4	1.25974	1.26592		4
60_45870_PROPIONIC	K	6	60	D. miranda	F	2025-08-01	PROPIONIC	10	10	2025-08-04	2025-08-22	18	4	0.4	1.25856	1.26769		4
45_45870_PROPIONIC	K	7	45	D. virilis	M	2025-08-01	PROPIONIC	10	10	2025-08-04	2025-08-20	16	30	3	1.26532	1.31978		25
45_45870_PROPIONIC	K	8	45	D. virilis	F	2025-08-01	PROPIONIC	10	10	2025-08-04	2025-08-20	16	38	3.8	1.25265	1.31383		25
14_45870_PROPIONIC	K	9	14	D. immigrans	M	2025-08-01	PROPIONIC	10	10	2025-08-04	2025-08-18	14	38	3.8	1.2548	1.29071		16		0.00224438
14_45870_PROPIONIC	K	10	14	D. immigrans	F	2025-08-01	PROPIONIC	10	10	2025-08-04	2025-08-18	14	51	5.1	1.25688	1.32713		25		0.00281
MH106_45870_PROPIONIC	K	11	MH106	D. testacea	M	2025-08-01	PROPIONIC	10	10	2025-08-04	2025-08-20	16	2	0.2
MH106_45870_PROPIONIC	K	12	MH106	D. testacea	F	2025-08-01	PROPIONIC	10	10	2025-08-04	2025-08-20	16	4	0.4
19_45870_UPLEM	K	13	19	D. melanogaster	M	2025-08-01	UPLEM	10	10	2025-08-04	2025-08-16	12	92	9.2	1.28419	1.30524		25
19_45870_UPLEM	K	14	19	D. melanogaster	F	2025-08-01	UPLEM	10	10	2025-08-04	2025-08-16	12	112	11.2	1.25471	1.29271		25
64_45870_UPLEM	K	15	64	D. suzukii	M	2025-08-01	UPLEM	10	10	2025-08-04	2025-08-16	12	5	0.5	1.2628	1.26564		2
64_45870_UPLEM	K	16	64	D. suzukii	F	2025-08-01	UPLEM	10	10	2025-08-04	2025-08-16	12	10	1	1.2593	1.27109		5
60_45870_UPLEM	K	17	60	D. miranda	M	2025-08-01	UPLEM	10	10	2025-08-04	2025-08-22	18	3	0.3	1.26254	1.2674		3
60_45870_UPLEM	K	18	60	D. miranda	F	2025-08-01	UPLEM	10	10	2025-08-04	2025-08-22	18	5	0.5	1.2641	1.27509		5
45_45870_UPLEM	K	19	45	D. virilis	M	2025-08-01	UPLEM	10	10	2025-08-04	2025-08-20	16	119	11.9	1.26238	1.31		25
45_45870_UPLEM	K	20	45	D. virilis	F	2025-08-01	UPLEM	10	10	2025-08-04	2025-08-20	16	113	11.3	1.26127	1.31922		25
14_45870_UPLEM	K	21	14	D. immigrans	M	2025-08-01	UPLEM	10	10	2025-08-04	2025-08-17	13	5	0.5	1.25111	1.25635		2
14_45870_UPLEM	K	22	14	D. immigrans	F	2025-08-01	UPLEM	10	10	2025-08-04	2025-08-17	13	15	1.5	1.25927	1.28568		7
MH106_45870_UPLEM	K	23	MH106	D. testacea	M	2025-08-01	UPLEM	3	8	2025-08-04	na	#VALUE!	0	0
MH106_45870_UPLEM	K	24	MH106	D. testacea	F	2025-08-01	UPLEM	3	8	2025-08-04	na	#VALUE!	0	0
19_45870_PENSTRAS	K	25	19	D. melanogaster	M	2025-08-01	PENSTRAS	10	10	2025-08-04	2025-08-16	12	39	3.9	1.25922	1.28024		25
19_45870_PENSTRAS	K	26	19	D. melanogaster	F	2025-08-01	PENSTRAS	10	10	2025-08-04	2025-08-16	12	47	4.7	1.26734	1.29148		25
64_45870_PENSTRAS	K	27	64	D. suzukii	M	2025-08-01	PENSTRAS	10	10	2025-08-04	2025-08-17	13	20	2	1.26788	1.29343		17
64_45870_PENSTRAS	K	28	64	D. suzukii	F	2025-08-01	PENSTRAS	10	10	2025-08-04	2025-08-17	13	16	1.6	1.25248	1.28445		14
60_45870_PENSTRAS	K	29	60	D. miranda	M	2025-08-01	PENSTRAS	10	10	2025-08-04	2025-08-22	18	3	0.3	1.26195	1.26644		3
60_45870_PENSTRAS	K	30	60	D. miranda	F	2025-08-01	PENSTRAS	10	10	2025-08-04	2025-08-22	18	1	0.1	1.25403	1.25659		1
45_45870_PENSTRAS	K	31	45	D. virilis	M	2025-08-01	PENSTRAS	10	10	2025-08-04	2025-08-20	16	55	5.5	1.26004	1.30168		25
45_45870_PENSTRAS	K	32	45	D. virilis	F	2025-08-01	PENSTRAS	10	10	2025-08-04	2025-08-20	16	62	6.2	1.26203	1.31298		25
14_45870_PENSTRAS	K	33	14	D. immigrans	M	2025-08-01	PENSTRAS	10	10	2025-08-04	2025-08-20	16	8	0.8	1.25776	1.26834		6
14_45870_PENSTRAS	K	34	14	D. immigrans	F	2025-08-01	PENSTRAS	10	10	2025-08-04	2025-08-20	16	14	1.4	1.25707	1.27627		9
MH106_45870_PENSTRAS	K	35	MH106	D. testacea	M	2025-08-01	PENSTRAS	10	10	2025-08-04	na	#VALUE!	0	0
MH106_45870_PENSTRAS	K	36	MH106	D. testacea	F	2025-08-01	PENSTRAS	10	10	2025-08-04	na	#VALUE!	0	0
19_45870_CORN	K	37	19	D. melanogaster	M	2025-08-01	CORN	10	10	2025-08-04	2025-08-16	12	58	5.8	1.26275	1.28222		25
19_45870_CORN	K	38	19	D. melanogaster	F	2025-08-01	CORN	10	10	2025-08-04	2025-08-16	12	67	6.7	1.26045	1.2892		24
64_45870_CORN	K	39	64	D. suzukii	M	2025-08-01	CORN	10	10	2025-08-04	2025-08-19	15	11	1.1	1.06917	1.07841		8
64_45870_CORN	K	40	64	D. suzukii	F	2025-08-01	CORN	10	10	2025-08-04	2025-08-19	15	13	1.3	1.02336	1.03085		4
60_45870_CORN	K	41	60	D. miranda	M	2025-08-01	CORN	9	10	2025-08-04	2025-08-24	20	1	0.1	1.25557	1.25702		1
60_45870_CORN	K	42	60	D. miranda	F	2025-08-01	CORN	9	10	2025-08-04	2025-08-24	20	1	0.1	1.24781	1.2501		1
45_45870_CORN	K	43	45	D. virilis	M	2025-08-01	CORN	10	10	2025-08-04	2025-08-24	20	19	1.9	1.28504	1.29532		8
45_45870_CORN	K	44	45	D. virilis	F	2025-08-01	CORN	10	10	2025-08-04	2025-08-24	20	40	4	1.25808	1.29592		24
14_45870_CORN	K	45	14	D. immigrans	M	2025-08-01	CORN	10	10	2025-08-04	2025-08-20	16	3	0.3	1.2562	1.2584		1
14_45870_CORN	K	46	14	D. immigrans	F	2025-08-01	CORN	10	10	2025-08-04	2025-08-20	16	5	0.5	1.26302	1.27358		4
MH106_45870_CORN	K	47	MH106	D. testacea	M	2025-08-01	CORN	10	10	2025-08-04	na	#VALUE!	0	0
MH106_45870_CORN	K	48	MH106	D. testacea	F	2025-08-01	CORN	10	10	2025-08-04	na	#VALUE!	0	0
19_45870_INSTANT	K	49	19	D. melanogaster	M	2025-08-01	INSTANT	10	10	2025-08-04	2025-08-21	17	31	3.1	1.2833	1.30132		24
19_45870_INSTANT	K	50	19	D. melanogaster	F	2025-08-01	INSTANT	10	10	2025-08-04	2025-08-21	17	29	2.9	1.25496	1.27165		15
64_45870_INSTANT	K	51	64	D. suzukii	M	2025-08-01	INSTANT	10	10	2025-08-04	2025-08-20	16	27	2.7	1.03495	1.04528		8
64_45870_INSTANT	K	52	64	D. suzukii	F	2025-08-01	INSTANT	10	10	2025-08-04	2025-08-20	16	23	2.3	1.0287	1.06005		17
60_45870_INSTANT	K	53	60	D. miranda	M	2025-08-01	INSTANT	7	10	2025-08-04		-45873	0	0
60_45870_INSTANT	K	54	60	D. miranda	F	2025-08-01	INSTANT	7	10	2025-08-04		-45873	0	0
45_45870_INSTANT	K	55	45	D. virilis	M	2025-08-01	INSTANT	10	10	2025-08-04	2025-09-09	36		0
45_45870_INSTANT	K	56	45	D. virilis	F	2025-08-01	INSTANT	10	10	2025-08-04	2025-09-09	36		0
14_45870_INSTANT	K	57	14	D. immigrans	M	2025-08-01	INSTANT	10	10	2025-08-04	2025-08-22	18	9	0.9	1.25908	1.27035		8
14_45870_INSTANT	K	58	14	D. immigrans	F	2025-08-01	INSTANT	10	10	2025-08-04	2025-08-22	18	9	0.9	1.28426	1.30173		6
MH106_45870_INSTANT	K	59	MH106	D. testacea	M	2025-08-01	INSTANT	9	10	2025-08-04		-45873	0	0
MH106_45870_INSTANT	K	60	MH106	D. testacea	F	2025-08-01	INSTANT	9	10	2025-08-04		-45873	0	0
19_45870_PROPIONIC	K	61	19	D. melanogaster	M	2025-08-01	PROPIONIC	10	10	2025-08-05	2025-08-16	11	37	3.7	1.25599	1.27726		25
19_45870_PROPIONIC	K	62	19	D. melanogaster	F	2025-08-01	PROPIONIC	10	10	2025-08-05	2025-08-16	11	34	3.4	1.25789	1.29338		25
64_45870_PROPIONIC	K	63	64	D. suzukii	M	2025-08-01	PROPIONIC	10	10	2025-08-05	2025-08-19	14	18	1.8	1.25718	1.27497		14
64_45870_PROPIONIC	K	64	64	D. suzukii	F	2025-08-01	PROPIONIC	10	10	2025-08-05	2025-08-19	14	27	2.7	1.24772	1.28166		18
60_45870_PROPIONIC	K	65	60	D. miranda	M	2025-08-01	PROPIONIC	10	10	2025-08-05	2025-08-23	18	8	0.8	1.28186	1.29248		7
60_45870_PROPIONIC	K	66	60	D. miranda	F	2025-08-01	PROPIONIC	10	10	2025-08-05	2025-08-23	18	5	0.5	1.2522	1.25902		3
45_45870_PROPIONIC	K	67	45	D. virilis	M	2025-08-01	PROPIONIC	10	10	2025-08-05	2025-08-21	16	39	3.9	1.25785	1.30885		25
45_45870_PROPIONIC	K	68	45	D. virilis	F	2025-08-01	PROPIONIC	10	10	2025-08-05	2025-08-21	16	29	2.9	1.25541	1.31394		25
14_45870_PROPIONIC	K	69	14	D. immigrans	M	2025-08-01	PROPIONIC	10	10	2025-08-05	2025-08-19	14	19	1.9	1.25845	1.28632		12		0.0023225
14_45870_PROPIONIC	K	70	14	D. immigrans	F	2025-08-01	PROPIONIC	10	10	2025-08-05	2025-08-19	14	18	1.8	1.27044	1.31033		12		0.00332417
MH106_45870_PROPIONIC	K	71	MH106	D. testacea	M	2025-08-01	PROPIONIC	10	10	2025-08-05	2025-08-20	15	10	1	1.25214	1.25324		1
MH106_45870_PROPIONIC	K	72	MH106	D. testacea	F	2025-08-01	PROPIONIC	10	10	2025-08-05	2025-08-20	15	8	0.8	1.26148	1.2682		4
19_45870_UPLEM	K	73	19	D. melanogaster	M	2025-08-01	UPLEM	10	10	2025-08-05	2025-08-16	11	98	9.8	1.25503	1.27681		25
19_45870_UPLEM	K	74	19	D. melanogaster	F	2025-08-01	UPLEM	10	10	2025-08-05	2025-08-16	11	90	9	1.2562	1.29255		23
64_45870_UPLEM	K	75	64	D. suzukii	M	2025-08-01	UPLEM	9	10	2025-08-05	2025-08-18	13	11	1.1	1.26648	1.27971		10
64_45870_UPLEM	K	76	64	D. suzukii	F	2025-08-01	UPLEM	9	10	2025-08-05	2025-08-18	13	14	1.4	1.26127	1.28455		12
60_45870_UPLEM	K	77	60	D. miranda	M	2025-08-01	UPLEM	10	10	2025-08-05	2025-08-24	19						0
60_45870_UPLEM	K	78	60	D. miranda	F	2025-08-01	UPLEM	10	10	2025-08-05	2025-08-24	19	1	0.1	1.25315	1.2555		1
45_45870_UPLEM	K	79	45	D. virilis	M	2025-08-01	UPLEM	10	10	2025-08-05	2025-08-20	15	132	13.2	1.28513	1.32779		25
45_45870_UPLEM	K	80	45	D. virilis	F	2025-08-01	UPLEM	10	10	2025-08-05	2025-08-20	15	97	9.7	1.2523	1.30804		25
14_45870_UPLEM	K	81	14	D. immigrans	M	2025-08-01	UPLEM	9	10	2025-08-05	2025-08-18	13	4	0.4	1.25395	1.26365		4
14_45870_UPLEM	K	82	14	D. immigrans	F	2025-08-01	UPLEM	9	10	2025-08-05	2025-08-18	13	5	0.5	1.26908	1.28358		4
MH106_45870_UPLEM	K	83	MH106	D. testacea	M	2025-08-01	UPLEM	3	8	2025-08-05		-45874	0	0
MH106_45870_UPLEM	K	84	MH106	D. testacea	F	2025-08-01	UPLEM	3	8	2025-08-05		-45874	0	0
19_45870_PENSTRAS	K	85	19	D. melanogaster	M	2025-08-01	PENSTRAS	10	10	2025-08-05	2025-08-16	11	49	4.9	1.26941	1.28627		20
19_45870_PENSTRAS	K	86	19	D. melanogaster	F	2025-08-01	PENSTRAS	10	10	2025-08-05	2025-08-16	11	49	4.9	1.28257	1.3181		25
64_45870_PENSTRAS	K	87	64	D. suzukii	M	2025-08-01	PENSTRAS	10	10	2025-08-05	2025-08-19	14	21	2.1	1.24759	1.26374		14
64_45870_PENSTRAS	K	88	64	D. suzukii	F	2025-08-01	PENSTRAS	10	10	2025-08-05	2025-08-19	14	21	2.1	1.25891	1.28587		16
60_45870_PENSTRAS	K	89	60	D. miranda	M	2025-08-01	PENSTRAS	10	10	2025-08-05	2025-08-24	19	10	1	1.25141	1.26051		6
60_45870_PENSTRAS	K	90	60	D. miranda	F	2025-08-01	PENSTRAS	10	10	2025-08-05	2025-08-24	19	4	0.4	1.25078	1.25919		4
45_45870_PENSTRAS	K	91	45	D. virilis	M	2025-08-01	PENSTRAS	10	10	2025-08-05	2025-08-21	16	56	5.6	1.28382	1.3282		25
45_45870_PENSTRAS	K	92	45	D. virilis	F	2025-08-01	PENSTRAS	10	10	2025-08-05	2025-08-21	16	50	5	1.2539	1.30727		25
14_45870_PENSTRAS	K	93	14	D. immigrans	M	2025-08-01	PENSTRAS	10	10	2025-08-05	2025-08-19	14	6	0.6	1.26668	1.27287		3
14_45870_PENSTRAS	K	94	14	D. immigrans	F	2025-08-01	PENSTRAS	10	10	2025-08-05	2025-08-19	14	9	0.9	1.2518	1.27035		7
MH106_45870_PENSTRAS	K	95	MH106	D. testacea	M	2025-08-01	PENSTRAS	10	10	2025-08-05		-45874	0	0
MH106_45870_PENSTRAS	K	96	MH106	D. testacea	F	2025-08-01	PENSTRAS	10	10	2025-08-05		-45874	0	0
19_45870_CORN	K	97	19	D. melanogaster	M	2025-08-01	CORN	10	10	2025-08-05	2025-08-17	12	49	4.9	1.2589	1.27954		25
19_45870_CORN	K	98	19	D. melanogaster	F	2025-08-01	CORN	10	10	2025-08-05	2025-08-17	12	51	5.1	1.25916	1.29225		25
64_45870_CORN	K	99	64	D. suzukii	M	2025-08-01	CORN	10	10	2025-08-05	2025-08-21	16	11	1.1	1.28334	1.29887		11
64_45870_CORN	K	100	64	D. suzukii	F	2025-08-01	CORN	10	10	2025-08-05	2025-08-21	16	14	1.4	1.28357	1.30166		13
60_45870_CORN	K	101	60	D. miranda	M	2025-08-01	CORN	8	10	2025-08-05	2025-08-28	23	1	0.1	1.26455	1.26614		1
60_45870_CORN	K	102	60	D. miranda	F	2025-08-01	CORN	8	10	2025-08-05	2025-08-28	23	1	0.1
45_45870_CORN	K	103	45	D. virilis	M	2025-08-01	CORN	10	10	2025-08-05	2025-08-26	21	17	1.7	1.26851	1.27827		6
45_45870_CORN	K	104	45	D. virilis	F	2025-08-01	CORN	10	10	2025-08-05	2025-08-26	21	20	2	1.25382	1.26101		4
14_45870_CORN	K	105	14	D. immigrans	M	2025-08-01	CORN	10	10	2025-08-05	2025-08-21	16	3	0.3	1.26989	1.27636		3
14_45870_CORN	K	106	14	D. immigrans	F	2025-08-01	CORN	10	10	2025-08-05	2025-08-21	16	4	0.4	1.2578	1.26823		4
MH106_45870_CORN	K	107	MH106	D. testacea	M	2025-08-01	CORN	7	5	2025-08-05		-45874	0	0
MH106_45870_CORN	K	108	MH106	D. testacea	F	2025-08-01	CORN	7	5	2025-08-05		-45874	0	0
19_45870_INSTANT	K	109	19	D. melanogaster	M	2025-08-01	INSTANT	9	10	2025-08-05	2025-08-26	21	1	0.1	1.25171	1.25242		1
19_45870_INSTANT	K	110	19	D. melanogaster	F	2025-08-01	INSTANT	9	10	2025-08-05	2025-08-26	21	3	0.3	1.2565	1.25868		3
64_45870_INSTANT	K	111	64	D. suzukii	M	2025-08-01	INSTANT	9	10	2025-08-05	2025-08-22	17	15	1.5	1.26098	1.26587		4
64_45870_INSTANT	K	112	64	D. suzukii	F	2025-08-01	INSTANT	9	10	2025-08-05	2025-08-22	17	17	1.7	1.26454	1.28091		12
60_45870_INSTANT	K	113	60	D. miranda	M	2025-08-01	INSTANT	7	10	2025-08-05		-45874	0	0
60_45870_INSTANT	K	114	60	D. miranda	F	2025-08-01	INSTANT	7	10	2025-08-05		-45874	0	0
45_45870_INSTANT	K	115	45	D. virilis	M	2025-08-01	INSTANT	10	10	2025-08-05	2025-09-09	35		0
45_45870_INSTANT	K	116	45	D. virilis	F	2025-08-01	INSTANT	10	10	2025-08-05	2025-09-09	35		0
14_45870_INSTANT	K	117	14	D. immigrans	M	2025-08-01	INSTANT	10	10	2025-08-05	2025-08-22	17	2	0.2	1.25506	1.25702		1
14_45870_INSTANT	K	118	14	D. immigrans	F	2025-08-01	INSTANT	10	10	2025-08-05	2025-08-22	17	1	0.1	1.28431	1.28662		1
MH106_45870_INSTANT	K	119	MH106	D. testacea	M	2025-08-01	INSTANT	9	10	2025-08-05		-45874	0	0
MH106_45870_INSTANT	K	120	MH106	D. testacea	F	2025-08-01	INSTANT	9	10	2025-08-05		-45874	0	0
19_45877_PROPIONIC	K	121	19	D. melanogaster	M	2025-08-08	PROPIONIC	10	10	2025-08-11	2025-08-22	11	53	5.3	1.26002	1.28009		25
19_45877_PROPIONIC	K	122	19	D. melanogaster	F	2025-08-08	PROPIONIC	10	10	2025-08-11	2025-08-22	11	59	5.9	1.2648	1.29443		25
64_45877_PROPIONIC	K	123	64	D. suzukii	M	2025-08-08	PROPIONIC	10	10	2025-08-11	2025-08-24	13	15	1.5	1.25915	1.27717		13
64_45877_PROPIONIC	K	124	64	D. suzukii	F	2025-08-08	PROPIONIC	10	10	2025-08-11	2025-08-24	13	19	1.9	1.2838	1.32537		18
60_45877_PROPIONIC	K	125	60	D. miranda	M	2025-08-08	PROPIONIC	10	10	2025-08-11	2025-08-30	19	1	0.1	1.25032	1.25175		1
60_45877_PROPIONIC	K	126	60	D. miranda	F	2025-08-08	PROPIONIC	10	10	2025-08-11	2025-08-30	19	0	0
45_45877_PROPIONIC	K	127	45	D. virilis	M	2025-08-08	PROPIONIC	10	10	2025-08-11	2025-08-27	16	35	3.5	1.25802	1.301		25
45_45877_PROPIONIC	K	128	45	D. virilis	F	2025-08-08	PROPIONIC	10	10	2025-08-11	2025-08-27	16	34	3.4	1.28384	1.34557		25
14_45877_PROPIONIC	K	129	14	D. immigrans	M	2025-08-08	PROPIONIC	10	10	2025-08-11	2025-08-24	13	18	1.8	1.26324	1.28846		11		0.00229273
14_45877_PROPIONIC	K	130	14	D. immigrans	F	2025-08-08	PROPIONIC	10	10	2025-08-11	2025-08-24	13	21	2.1	1.25136	1.29935		17		0.00282294
MH106_45877_PROPIONIC	K	131	MH106	D. testacea	M	2025-08-08	PROPIONIC	10	10	2025-08-11	2025-08-28	17	0	0
MH106_45877_PROPIONIC	K	132	MH106	D. testacea	F	2025-08-08	PROPIONIC	10	10	2025-08-11	2025-08-28	17	1	0.1
19_45877_UPLEM	K	133	19	D. melanogaster	M	2025-08-08	UPLEM	10	10	2025-08-11	2025-08-23	12	84	8.4	1.28219	1.30122		25
19_45877_UPLEM	K	134	19	D. melanogaster	F	2025-08-08	UPLEM	10	10	2025-08-11	2025-08-23	12	102	10.2	1.26269	1.29548		25
64_45877_UPLEM	K	135	64	D. suzukii	M	2025-08-08	UPLEM	10	10	2025-08-11	2025-08-23	12	2	0.2	1.25497	1.25654		1
64_45877_UPLEM	K	136	64	D. suzukii	F	2025-08-08	UPLEM	10	10	2025-08-11	2025-08-23	12	1	0.1
60_45877_UPLEM	K	137	60	D. miranda	M	2025-08-08	UPLEM	10	10	2025-08-11	2025-08-29	18	2	0.2
60_45877_UPLEM	K	138	60	D. miranda	F	2025-08-08	UPLEM	10	10	2025-08-11	2025-08-29	18	1	0.1	1.25899	1.26071		1
45_45877_UPLEM	K	139	45	D. virilis	M	2025-08-08	UPLEM	10	10	2025-08-11	2025-08-27	16		0					During collections, flies emerging from the UPLEM vial were accidentally added to a vial of PENSTRAS food, preventing an accurate count of either media. Anecdotally, trends were consistent with previous replicates (i.e. a large number from UPLEM, a much smaller number from PENSTRAS). PENSTRAS may have had even fewer than PROP in this block, with an eyeball estimate of the existing emergents prior…
45_45877_UPLEM	K	140	45	D. virilis	F	2025-08-08	UPLEM	10	10	2025-08-11	2025-08-27	16		0					During collections, flies emerging from the UPLEM vial were accidentally added to a vial of PENSTRAS food, preventing an accurate count of either media. Anecdotally, trends were consistent with previous replicates (i.e. a large number from UPLEM, a much smaller number from PENSTRAS). PENSTRAS may have had even fewer than PROP in this block, with an eyeball estimate of the existing emergents prior…
14_45877_UPLEM	K	141	14	D. immigrans	M	2025-08-08	UPLEM	10	10	2025-08-11		-45880	0	0
14_45877_UPLEM	K	142	14	D. immigrans	F	2025-08-08	UPLEM	10	10	2025-08-11		-45880	0	0
MH106_45877_UPLEM	K	143	MH106	D. testacea	M	2025-08-08	UPLEM	10	10	2025-08-11		-45880	0	0
MH106_45877_UPLEM	K	144	MH106	D. testacea	F	2025-08-08	UPLEM	10	10	2025-08-11		-45880	0	0
19_45877_PENSTRAS	K	145	19	D. melanogaster	M	2025-08-08	PENSTRAS	10	10	2025-08-11	2025-08-22	11	65	6.5	1.28498	1.30402		25
19_45877_PENSTRAS	K	146	19	D. melanogaster	F	2025-08-08	PENSTRAS	10	10	2025-08-11	2025-08-22	11	78	7.8	1.25968	1.29068		25
64_45877_PENSTRAS	K	147	64	D. suzukii	M	2025-08-08	PENSTRAS	10	10	2025-08-11	2025-08-23	12	6	0.6	1.26265	1.27115		6
64_45877_PENSTRAS	K	148	64	D. suzukii	F	2025-08-08	PENSTRAS	10	10	2025-08-11	2025-08-23	12	11	1.1	1.28024	1.30308		10
60_45877_PENSTRAS	K	149	60	D. miranda	M	2025-08-08	PENSTRAS	10	10	2025-08-11	2025-08-29	18	2	0.2	1.25074	1.25202		1
60_45877_PENSTRAS	K	150	60	D. miranda	F	2025-08-08	PENSTRAS	10	10	2025-08-11	2025-08-29	18	3	0.3	1.25147	1.25761		3
45_45877_PENSTRAS	K	151	45	D. virilis	M	2025-08-08	PENSTRAS	10	10	2025-08-11	2025-08-27	16		0					During collections, flies emerging from the UPLEM vial were accidentally added to a vial of PENSTRAS food, preventing an accurate count of either media. Anecdotally, trends were consistent with previous replicates (i.e. a large number from UPLEM, a much smaller number from PENSTRAS). PENSTRAS may have had even fewer than PROP in this block, with an eyeball estimate of the existing emergents prior…
45_45877_PENSTRAS	K	152	45	D. virilis	F	2025-08-08	PENSTRAS	10	10	2025-08-11	2025-08-27	16		0					During collections, flies emerging from the UPLEM vial were accidentally added to a vial of PENSTRAS food, preventing an accurate count of either media. Anecdotally, trends were consistent with previous replicates (i.e. a large number from UPLEM, a much smaller number from PENSTRAS). PENSTRAS may have had even fewer than PROP in this block, with an eyeball estimate of the existing emergents prior…
14_45877_PENSTRAS	K	153	14	D. immigrans	M	2025-08-08	PENSTRAS	10	10	2025-08-11	2025-08-24	13	23	2.3	1.28334	1.32848		21
14_45877_PENSTRAS	K	154	14	D. immigrans	F	2025-08-08	PENSTRAS	10	10	2025-08-11	2025-08-24	13	14	1.4	1.25624	1.2914		12
MH106_45877_PENSTRAS	K	155	MH106	D. testacea	M	2025-08-08	PENSTRAS	10	10	2025-08-11	2025-08-28	17	1	0.1
MH106_45877_PENSTRAS	K	156	MH106	D. testacea	F	2025-08-08	PENSTRAS	10	10	2025-08-11	2025-08-28	17	1	0.1
19_45877_CORN	K	157	19	D. melanogaster	M	2025-08-08	CORN	10	10	2025-08-11	2025-08-22	11	29	2.9	1.06404	1.0847		25
19_45877_CORN	K	158	19	D. melanogaster	F	2025-08-08	CORN	10	10	2025-08-11	2025-08-22	11	27	2.7	1.25176	1.2881		25
64_45877_CORN	K	159	64	D. suzukii	M	2025-08-08	CORN	10	10	2025-08-11	2025-08-25	14	5	0.5	1.25368	1.25946		5
64_45877_CORN	K	160	64	D. suzukii	F	2025-08-08	CORN	10	10	2025-08-11	2025-08-25	14	9	0.9	1.26137	1.27736		9
60_45877_CORN	K	161	60	D. miranda	M	2025-08-08	CORN	10	10	2025-08-11		-45880		0
60_45877_CORN	K	162	60	D. miranda	F	2025-08-08	CORN	10	10	2025-08-11		-45880		0
45_45877_CORN	K	163	45	D. virilis	M	2025-08-08	CORN	10	10	2025-08-11	2025-08-27	16	2	0.2	1.25466	1.25884
45_45877_CORN	K	164	45	D. virilis	F	2025-08-08	CORN	10	10	2025-08-11	2025-08-27	16	4	0.4	1.26337	1.27123
14_45877_CORN	K	165	14	D. immigrans	M	2025-08-08	CORN	10	9	2025-08-11	2025-08-27	16	2	0.222222
14_45877_CORN	K	166	14	D. immigrans	F	2025-08-08	CORN	10	9	2025-08-11	2025-08-27	16	1	0.111111	1.26263	1.26597		1
MH106_45877_CORN	K	167	MH106	D. testacea	M	2025-08-08	CORN	10	10	2025-08-11		-45880	0	0
MH106_45877_CORN	K	168	MH106	D. testacea	F	2025-08-08	CORN	10	10	2025-08-11		-45880	0	0
19_45877_INSTANT	K	169	19	D. melanogaster	M	2025-08-08	INSTANT	10	10	2025-08-11	2025-08-30	19	12	1.2	1.28394	1.28683		5
19_45877_INSTANT	K	170	19	D. melanogaster	F	2025-08-08	INSTANT	10	10	2025-08-11	2025-08-30	19	18	1.8	1.2514	1.26004		12
64_45877_INSTANT	K	171	64	D. suzukii	M	2025-08-08	INSTANT	10	10	2025-08-11	2025-08-30	19	9	0.9	1.25665	1.26283		6
64_45877_INSTANT	K	172	64	D. suzukii	F	2025-08-08	INSTANT	10	10	2025-08-11	2025-08-30	19	8	0.8	1.24794	1.257		7
60_45877_INSTANT	K	173	60	D. miranda	M	2025-08-08	INSTANT	10	10	2025-08-11		-45880		0
60_45877_INSTANT	K	174	60	D. miranda	F	2025-08-08	INSTANT	10	10	2025-08-11		-45880		0
45_45877_INSTANT	K	175	45	D. virilis	M	2025-08-08	INSTANT	10	10	2025-08-11	2025-09-03	23	6	0.6	1.2612	1.2681		6
45_45877_INSTANT	K	176	45	D. virilis	F	2025-08-08	INSTANT	10	10	2025-08-11	2025-09-03	23	4	0.4	1.24822	1.25377		4
14_45877_INSTANT	K	177	14	D. immigrans	M	2025-08-08	INSTANT	10	10	2025-08-11	2025-08-28	17	3	0.3
14_45877_INSTANT	K	178	14	D. immigrans	F	2025-08-08	INSTANT	10	10	2025-08-11	2025-08-28	17	0	0
MH106_45877_INSTANT	K	179	MH106	D. testacea	M	2025-08-08	INSTANT	10	10	2025-08-11		-45880	0	0
MH106_45877_INSTANT	K	180	MH106	D. testacea	F	2025-08-08	INSTANT	10	10	2025-08-11		-45880	0	0
19_45877_PROPIONIC	K	181	19	D. melanogaster	M	2025-08-08	PROPIONIC	10	10	2025-08-12	2025-08-23	11	65	6.5	1.26207	1.28136		25
19_45877_PROPIONIC	K	182	19	D. melanogaster	F	2025-08-08	PROPIONIC	10	10	2025-08-12	2025-08-23	11	63	6.3	1.26026	1.29133		25
64_45877_PROPIONIC	K	183	64	D. suzukii	M	2025-08-08	PROPIONIC	10	10	2025-08-12	2025-08-24	12	19	1.9	1.24765	1.27363		19
64_45877_PROPIONIC	K	184	64	D. suzukii	F	2025-08-08	PROPIONIC	10	10	2025-08-12	2025-08-24	12	13	1.3	1.25047	1.27813		13
60_45877_PROPIONIC	K	185	60	D. miranda	M	2025-08-08	PROPIONIC	10	10	2025-08-12	2025-08-29	17	12	1.2	1.24866	1.25038		1
60_45877_PROPIONIC	K	186	60	D. miranda	F	2025-08-08	PROPIONIC	10	10	2025-08-12	2025-08-29	17	17	1.7	1.25527	1.28564		16
45_45877_PROPIONIC	K	187	45	D. virilis	M	2025-08-08	PROPIONIC	10	10	2025-08-12	2025-08-28	16	37	3.7	1.24946	1.29932		25
45_45877_PROPIONIC	K	188	45	D. virilis	F	2025-08-08	PROPIONIC	10	10	2025-08-12	2025-08-28	16	33	3.3	1.26101	1.31891		25
14_45877_PROPIONIC	K	189	14	D. immigrans	M	2025-08-08	PROPIONIC	10	10	2025-08-12	2025-08-26	14	27	2.7	1.2611	1.29346		16		0.0020225
14_45877_PROPIONIC	K	190	14	D. immigrans	F	2025-08-08	PROPIONIC	10	10	2025-08-12	2025-08-26	14	19	1.9	1.25346	1.29164		13		0.00293692
MH106_45877_PROPIONIC	K	191	MH106	D. testacea	M	2025-08-08	PROPIONIC	10	10	2025-08-12	2025-08-28	16	1	0.1	1.28648	1.28731		1
MH106_45877_PROPIONIC	K	192	MH106	D. testacea	F	2025-08-08	PROPIONIC	10	10	2025-08-12	2025-08-28	16	7	0.7	1.28552	1.2933		7
19_45877_UPLEM	K	193	19	D. melanogaster	M	2025-08-08	UPLEM	10	10	2025-08-12	2025-08-23	11	111	11.1	1.26716	1.2866		25
19_45877_UPLEM	K	194	19	D. melanogaster	F	2025-08-08	UPLEM	10	10	2025-08-12	2025-08-23	11	110	11	1.24804	1.28334		25
64_45877_UPLEM	K	195	64	D. suzukii	M	2025-08-08	UPLEM	10	10	2025-08-12	2025-08-25	13	1	0.1	1.2847	1.28615		1
64_45877_UPLEM	K	196	64	D. suzukii	F	2025-08-08	UPLEM	10	10	2025-08-12	2025-08-25	13	1	0.1	1.25645	1.25867		1
60_45877_UPLEM	K	197	60	D. miranda	M	2025-08-08	UPLEM	10	10	2025-08-12	2025-08-30	18	3	0.3	1.26298	1.2676		3
60_45877_UPLEM	K	198	60	D. miranda	F	2025-08-08	UPLEM	10	10	2025-08-12	2025-08-30	18	2	0.2	1.25281	1.25735		2
45_45877_UPLEM	K	199	45	D. virilis	M	2025-08-08	UPLEM	10	10	2025-08-12	2025-08-28	16	84	8.4	1.26093	1.3134		25
45_45877_UPLEM	K	200	45	D. virilis	F	2025-08-08	UPLEM	10	10	2025-08-12	2025-08-28	16	114	11.4	1.28106	1.34149		25
14_45877_UPLEM	K	201	14	D. immigrans	M	2025-08-08	UPLEM	10	10	2025-08-12		-45881		0
14_45877_UPLEM	K	202	14	D. immigrans	F	2025-08-08	UPLEM	10	10	2025-08-12		-45881		0
MH106_45877_UPLEM	K	203	MH106	D. testacea	M	2025-08-08	UPLEM	10	10	2025-08-12		-45881		0
MH106_45877_UPLEM	K	204	MH106	D. testacea	F	2025-08-08	UPLEM	10	10	2025-08-12		-45881		0
19_45877_PENSTRAS	K	205	19	D. melanogaster	M	2025-08-08	PENSTRAS	10	10	2025-08-12	2025-08-23	11	68	6.8	1.25284	1.27059		25
19_45877_PENSTRAS	K	206	19	D. melanogaster	F	2025-08-08	PENSTRAS	10	10	2025-08-12	2025-08-23	11	71	7.1	1.25699	1.28781		25
64_45877_PENSTRAS	K	207	64	D. suzukii	M	2025-08-08	PENSTRAS	10	10	2025-08-12	2025-08-24	12	5	0.5	1.26159	1.26834		5
64_45877_PENSTRAS	K	208	64	D. suzukii	F	2025-08-08	PENSTRAS	10	10	2025-08-12	2025-08-24	12	8	0.8	1.2608	1.27949		8
60_45877_PENSTRAS	K	209	60	D. miranda	M	2025-08-08	PENSTRAS	10	10	2025-08-12	2025-08-31	19	13	1.3	1.28247	1.29429		8
60_45877_PENSTRAS	K	210	60	D. miranda	F	2025-08-08	PENSTRAS	10	10	2025-08-12	2025-08-31	19	7	0.7	1.26214	1.27555		7
45_45877_PENSTRAS	K	211	45	D. virilis	M	2025-08-08	PENSTRAS	10	10	2025-08-12	2025-08-28	16	60	6	1.28189	1.32559		25
45_45877_PENSTRAS	K	212	45	D. virilis	F	2025-08-08	PENSTRAS	10	10	2025-08-12	2025-08-28	16	46	4.6	1.26284	1.31238		25
14_45877_PENSTRAS	K	213	14	D. immigrans	M	2025-08-08	PENSTRAS	10	10	2025-08-12	2025-08-26	14	15	1.5	1.26455	1.28435		10
14_45877_PENSTRAS	K	214	14	D. immigrans	F	2025-08-08	PENSTRAS	10	10	2025-08-12	2025-08-26	14	19	1.9	1.25719	1.29824		15
MH106_45877_PENSTRAS	K	215	MH106	D. testacea	M	2025-08-08	PENSTRAS	10	10	2025-08-12	2025-08-31	19	2	0.2	1.26506	1.26573		1
MH106_45877_PENSTRAS	K	216	MH106	D. testacea	F	2025-08-08	PENSTRAS	10	10	2025-08-12	2025-08-31	19	1	0.1
19_45877_CORN	K	217	19	D. melanogaster	M	2025-08-08	CORN	10	10	2025-08-12	2025-08-23	11	28	2.8	1.25871	1.2782		24
19_45877_CORN	K	218	19	D. melanogaster	F	2025-08-08	CORN	10	10	2025-08-12	2025-08-23	11	28	2.8	1.2852	1.31382		25
64_45877_CORN	K	219	64	D. suzukii	M	2025-08-08	CORN	10	10	2025-08-12	2025-08-25	13	15	1.5	1.26162	1.27777		14
64_45877_CORN	K	220	64	D. suzukii	F	2025-08-08	CORN	10	10	2025-08-12	2025-08-25	13	11	1.1	1.2578	1.27542		11
60_45877_CORN	K	221	60	D. miranda	M	2025-08-08	CORN	10	10	2025-08-12		-45881		0
60_45877_CORN	K	222	60	D. miranda	F	2025-08-08	CORN	10	10	2025-08-12		-45881		0
45_45877_CORN	K	223	45	D. virilis	M	2025-08-08	CORN	10	10	2025-08-12	2025-08-30	18	16	1.6	1.28419	1.30617		15
45_45877_CORN	K	224	45	D. virilis	F	2025-08-08	CORN	10	10	2025-08-12	2025-08-30	18	4	0.4	1.26006	1.26666		4
14_45877_CORN	K	225	14	D. immigrans	M	2025-08-08	CORN	10	9	2025-08-12	2025-08-28	16	6	0.666667	1.25174	1.26002		4
14_45877_CORN	K	226	14	D. immigrans	F	2025-08-08	CORN	10	9	2025-08-12	2025-08-28	16	6	0.666667	1.25367	1.26635		5
MH106_45877_CORN	K	227	MH106	D. testacea	M	2025-08-08	CORN	10	10	2025-08-12		-45881		0
MH106_45877_CORN	K	228	MH106	D. testacea	F	2025-08-08	CORN	10	10	2025-08-12		-45881		0
19_45877_INSTANT	K	229	19	D. melanogaster	M	2025-08-08	INSTANT	10	10	2025-08-12	2025-08-31	19	8	0.8	1.25876	1.26097		4
19_45877_INSTANT	K	230	19	D. melanogaster	F	2025-08-08	INSTANT	10	10	2025-08-12	2025-08-31	19	10	1	1.24602	1.24869		4
64_45877_INSTANT	K	231	64	D. suzukii	M	2025-08-08	INSTANT	10	10	2025-08-12	2025-09-01	20	5	0.5	1.25273	1.25782		5
64_45877_INSTANT	K	232	64	D. suzukii	F	2025-08-08	INSTANT	10	10	2025-08-12	2025-09-01	20	4	0.4	1.28297	1.28834		4
60_45877_INSTANT	K	233	60	D. miranda	M	2025-08-08	INSTANT	10	10	2025-08-12		-45881		0
60_45877_INSTANT	K	234	60	D. miranda	F	2025-08-08	INSTANT	10	10	2025-08-12		-45881		0
45_45877_INSTANT	K	235	45	D. virilis	M	2025-08-08	INSTANT	10	10	2025-08-12		-45881		0
45_45877_INSTANT	K	236	45	D. virilis	F	2025-08-08	INSTANT	10	10	2025-08-12		-45881		0
14_45877_PROPIONIC	K	237	14	D. immigrans	M	2025-08-08	PROPIONIC	10	10	2025-08-13	2025-08-26	13	17	1.7	1.25249	1.28296		14
14_45877_PROPIONIC	K	238	14	D. immigrans	F	2025-08-08	PROPIONIC	10	10	2025-08-13	2025-08-26	13	16	1.6	1.25877	1.30344		12	Double checked, and this hgh outlier has an accurate initial and final weight
14_45877_UPLEM	K	239	14	D. immigrans	M	2025-08-08	UPLEM	10	10	2025-08-13		-45882		0
14_45877_UPLEM	K	240	14	D. immigrans	F	2025-08-08	UPLEM	10	10	2025-08-13		-45882		0
14_45877_PENSTRAS	K	241	14	D. immigrans	M	2025-08-08	PENSTRAS	10	10	2025-08-13	2025-08-27	14	12	1.2	1.26301	1.28258	Tube labelled K241	9
14_45877_PENSTRAS	K	242	14	D. immigrans	F	2025-08-08	PENSTRAS	10	10	2025-08-13	2025-08-27	14	25	2.5	1.25637	1.31048	Tube labelled K242	20
14_45877_CORN	K	243	14	D. immigrans	M	2025-08-08	CORN	10	9	2025-08-13	2025-08-28	15	3	0.333333	1.26519	1.27137	Tube labelled K243	3
14_45877_CORN	K	244	14	D. immigrans	F	2025-08-08	CORN	10	9	2025-08-13	2025-08-28	15	4	0.444444	1.26173	1.27248	Tubes continue to be slipped by 1 going forward	4
14_45877_INSTANT	K	245	14	D. immigrans	M	2025-08-08	INSTANT	10	10	2025-08-13	2025-09-02	20	6	0.6	1.25271	1.25505		2
14_45877_INSTANT	K	246	14	D. immigrans	F	2025-08-08	INSTANT	10	10	2025-08-13	2025-09-02	20	10	1	1.24919	1.25447		4
19_45877_PROPIONIC	K	247	19	D. melanogaster	M	2025-08-08	PROPIONIC	10	10	2025-08-13	2025-08-24	11	56	5.6	1.28395	1.30421		25
19_45877_PROPIONIC	K	248	19	D. melanogaster	F	2025-08-08	PROPIONIC	10	10	2025-08-13	2025-08-24	11	53	5.3	1.25009	1.2821		25
19_45877_UPLEM	K	249	19	D. melanogaster	M	2025-08-08	UPLEM	10	10	2025-08-13	2025-08-25	12	100	10	1.26079	1.28172		25
19_45877_UPLEM	K	250	19	D. melanogaster	F	2025-08-08	UPLEM	10	10	2025-08-13	2025-08-25	12	120	12	1.26646	1.3016		25
19_45877_PENSTRAS	K	251	19	D. melanogaster	M	2025-08-08	PENSTRAS	10	10	2025-08-13	2025-08-24	11	45	4.5	1.24776	1.26527		25
19_45877_PENSTRAS	K	252	19	D. melanogaster	F	2025-08-08	PENSTRAS	10	10	2025-08-13	2025-08-24	11	42	4.2	1.25104	1.27849		25
19_45877_CORN	K	253	19	D. melanogaster	M	2025-08-08	CORN	10	10	2025-08-13	2025-08-25	12	20	2	1.25711	1.27351		20
19_45877_CORN	K	254	19	D. melanogaster	F	2025-08-08	CORN	10	10	2025-08-13	2025-08-25	12	28	2.8	1.25459	1.28348		25
19_45877_INSTANT	K	255	19	D. melanogaster	M	2025-08-08	INSTANT	10	10	2025-08-13	2025-09-03	21	10	1	1.25481	1.25697		6	most flies had just died prior to entering into tubes
19_45877_INSTANT	K	256	19	D. melanogaster	F	2025-08-08	INSTANT	10	10	2025-08-13	2025-09-03	21	21	2.1	1.26281	1.27011		14	most flies had just died prior to entering into tubes
45_45877_PROPIONIC	K	257	45	D. virilis	M	2025-08-08	PROPIONIC	10	10	2025-08-13	2025-08-28	15	26	2.6	1.25751	1.28867		13
45_45877_PROPIONIC	K	258	45	D. virilis	F	2025-08-08	PROPIONIC	10	10	2025-08-13	2025-08-28	15	23	2.3	1.25331	1.28551		11
45_45877_UPLEM	K	259	45	D. virilis	M	2025-08-08	UPLEM	10	10	2025-08-13	2025-08-29	16	70	7	1.25892	1.30599		25
45_45877_UPLEM	K	260	45	D. virilis	F	2025-08-08	UPLEM	10	10	2025-08-13	2025-08-29	16	57	5.7	1.26205	1.3181		25
45_45877_PENSTRAS	K	261	45	D. virilis	M	2025-08-08	PENSTRAS	10	10	2025-08-13	2025-08-29	16	46	4.6	1.24756	1.29642		25
45_45877_PENSTRAS	K	262	45	D. virilis	F	2025-08-08	PENSTRAS	10	10	2025-08-13	2025-08-29	16	51	5.1	1.26053	1.31295		25
45_45877_CORN	K	263	45	D. virilis	M	2025-08-08	CORN	10	10	2025-08-13	2025-08-31	18	10	1	1.27988	1.29452		10
45_45877_CORN	K	264	45	D. virilis	F	2025-08-08	CORN	10	10	2025-08-13	2025-08-31	18	1	0.1	1.25162	1.25382		1
45_45877_INSTANT	K	265	45	D. virilis	M	2025-08-08	INSTANT	10	10	2025-08-13	2025-09-09	27		0
45_45877_INSTANT	K	266	45	D. virilis	F	2025-08-08	INSTANT	10	10	2025-08-13	2025-09-09	27		0
60_45877_PROPIONIC	K	267	60	D. miranda	M	2025-08-08	PROPIONIC	10	10	2025-08-13	2025-08-31	18	3	0.3	1.26101	1.2653		3
60_45877_PROPIONIC	K	268	60	D. miranda	F	2025-08-08	PROPIONIC	10	10	2025-08-13	2025-08-31	18	9	0.9	1.2565	1.27709		9
60_45877_UPLEM	K	269	60	D. miranda	M	2025-08-08	UPLEM	10	10	2025-08-13	2025-08-31	18	2	0.2	1.28132	1.28389		2
60_45877_UPLEM	K	270	60	D. miranda	F	2025-08-08	UPLEM	10	10	2025-08-13	2025-08-31	18	4	0.4	1.26471	1.27233		4
60_45877_PENSTRAS	K	271	60	D. miranda	M	2025-08-08	PENSTRAS	10	10	2025-08-13	2025-09-02	20	32	3.2	1.26323	1.29417		25
60_45877_PENSTRAS	K	272	60	D. miranda	F	2025-08-08	PENSTRAS	10	10	2025-08-13	2025-09-02	20	18	1.8	1.26071	1.28701		13
60_45877_CORN	K	273	60	D. miranda	M	2025-08-08	CORN	10	10	2025-08-13	2025-09-01	19	7	0.7	1.25557	1.25812		2
60_45877_CORN	K	274	60	D. miranda	F	2025-08-08	CORN	10	10	2025-08-13	2025-09-01	19	12	1.2	1.25517	1.27102		8
60_45877_INSTANT	K	275	60	D. miranda	M	2025-08-08	INSTANT	10	10	2025-08-13		-45882		0
60_45877_INSTANT	K	276	60	D. miranda	F	2025-08-08	INSTANT	10	10	2025-08-13		-45882		0
64_45877_PROPIONIC	K	277	64	D. suzukii	M	2025-08-08	PROPIONIC	10	10	2025-08-13	2025-08-25	12	19	1.9	1.26177	1.2832		18
64_45877_PROPIONIC	K	278	64	D. suzukii	F	2025-08-08	PROPIONIC	10	10	2025-08-13	2025-08-25	12	23	2.3	1.25594	1.29783		20
64_45877_UPLEM	K	279	64	D. suzukii	M	2025-08-08	UPLEM	10	9	2025-08-13	2025-08-25	12	4	0.444444	1.24819	1.25333		4
64_45877_UPLEM	K	280	64	D. suzukii	F	2025-08-08	UPLEM	10	9	2025-08-13	2025-08-25	12	4	0.444444	1.25248	1.25899		3
64_45877_PENSTRAS	K	281	64	D. suzukii	M	2025-08-08	PENSTRAS	10	10	2025-08-13	2025-08-26	13	24	2.4	1.26063	1.29098		24
64_45877_PENSTRAS	K	282	64	D. suzukii	F	2025-08-08	PENSTRAS	10	10	2025-08-13	2025-08-26	13	23	2.3	1.26172	1.30588		22
64_45877_CORN	K	283	64	D. suzukii	M	2025-08-08	CORN	10	10	2025-08-13	2025-08-27	14	11	1.1	1.24713	1.26166		11
64_45877_CORN	K	284	64	D. suzukii	F	2025-08-08	CORN	10	10	2025-08-13	2025-08-27	14	12	1.2	1.25911	1.28266		12
64_45877_INSTANT	K	285	64	D. suzukii	M	2025-08-08	INSTANT	10	10	2025-08-13	2025-09-03	21	3	0.3					all emergents died before ability to weigh
64_45877_INSTANT	K	286	64	D. suzukii	F	2025-08-08	INSTANT	10	10	2025-08-13	2025-09-03	21	2	0.2					all emergents died before ability to weigh
MH106_45877_PROPIONIC	K	287	MH106	D. testacea	M	2025-08-08	PROPIONIC	10	10	2025-08-13	2025-08-29	16	3	0.3
MH106_45877_PROPIONIC	K	288	MH106	D. testacea	F	2025-08-08	PROPIONIC	10	10	2025-08-13	2025-08-29	16	3	0.3	1.25174	1.25653		3
MH106_45877_UPLEM	K	289	MH106	D. testacea	M	2025-08-08	UPLEM	10	10	2025-08-13		-45882		0
MH106_45877_UPLEM	K	290	MH106	D. testacea	F	2025-08-08	UPLEM	10	10	2025-08-13		-45882		0
MH106_45877_PENSTRAS	K	291	MH106	D. testacea	M	2025-08-08	PENSTRAS	10	10	2025-08-13	2025-09-02	20	7	0.7	1.25922	1.26395		7
MH106_45877_PENSTRAS	K	292	MH106	D. testacea	F	2025-08-08	PENSTRAS	10	10	2025-08-13	2025-09-02	20	4	0.4	1.26459	1.26841		4
MH106_45877_CORN	K	293	MH106	D. testacea	M	2025-08-08	CORN	10	10	2025-08-13		-45882		0
MH106_45877_CORN	K	294	MH106	D. testacea	F	2025-08-08	CORN	10	10	2025-08-13		-45882		0
MH106_45877_INSTANT	K	295	MH106	D. testacea	M	2025-08-08	INSTANT	10	10	2025-08-13		-45882		0
MH106_45877_INSTANT	K	296	MH106	D. testacea	F	2025-08-08	INSTANT	10	10	2025-08-13		-45882		0
