## Supplementary material for "Life history and infection susceptibility parameters of *Drosophila* species reared on a common diet": File S2: Millie_corn_vs_prop.xlsx

### Sheet: Millie_corn_vs_prop
Diet	Bacteria	Date	records	n.max	n.start	events	rmean	se(rmean)	median	0.95LCL	0.95UCL	Genotype
Cornmeal	A_sicerae	2025-06-19	20	20	20	4	12.6933	0.663564	NA	NA	NA	D.bifasciata
Cornmeal	A_sicerae	2025-06-26	19	19	19	7	10.8421	1.02399	NA	12	NA	D.bifasciata
Cornmeal	A_sicerae	2025-06-26	1	1	1	0	14	0	NA	NA	NA	D.bifasciata
Cornmeal	A_sicerae	2025-12-06	20	20	20	11	8.6	1.14978	8	4	NA	D.bifasciata
Cornmeal	Clean_Injury	2025-06-19	18	18	18	1	13.9444	0.0539903	NA	NA	NA	D.bifasciata
Cornmeal	Clean_Injury	2025-06-26	20	20	20	1	13.85	0.146202	NA	NA	NA	D.bifasciata
Cornmeal	Clean_Injury	2025-12-06	18	18	18	3	12.7778	0.759936	NA	NA	NA	D.bifasciata
Propionic	A_sicerae	2025-04-22	20	20	20	15	7.7	0.948947	6	5	NA	D.bifasciata
Propionic	A_sicerae	2025-04-29	20	20	20	14	8.35	0.993164	8	8	NA	D.bifasciata
Propionic	A_sicerae	2025-07-05	20	20	20	12	7.85	1.23951	6.5	2	NA	D.bifasciata
Propionic	Clean_Injury	2025-04-22	15	15	15	9	8.66667	1.3488	7	3	NA	D.bifasciata
Propionic	Clean_Injury	2025-04-29	20	20	20	14	8.6	0.892749	8	6	NA	D.bifasciata
Propionic	Clean_Injury	2025-07-05	20	20	20	0	14	0	NA	NA	NA	D.bifasciata
Cornmeal	A_sicerae	2025-06-19	15	15	15	13	5.4	0.913114	4	4	6	D.bizonata
Cornmeal	A_sicerae	2025-06-26	20	20	20	20	4.25	0.429389	4	4	4	D.bizonata
Cornmeal	A_sicerae	2025-12-06	20	20	20	18	3.65	0.834491	4	1	4	D.bizonata
Cornmeal	Clean_Injury	2025-06-19	15	15	15	1	13.3333	0.644061	NA	NA	NA	D.bizonata
Cornmeal	Clean_Injury	2025-06-26	20	20	20	6	11.8	0.870632	NA	NA	NA	D.bizonata
Cornmeal	Clean_Injury	2025-12-06	20	20	20	2	13	0.67082	NA	NA	NA	D.bizonata
Propionic	A_sicerae	2025-04-22	17	17	17	17	3.52941	0.767496	2	1	6	D.bizonata
Propionic	A_sicerae	2025-04-29	17	17	17	17	2.35294	0.407042	2	1	3	D.bizonata
Propionic	A_sicerae	2025-07-05	12	12	12	12	2.16667	0.350264	2	1	NA	D.bizonata
Propionic	Clean_Injury	2025-04-22	20	20	20	6	11.4	1.01587	NA	NA	NA	D.bizonata
Propionic	Clean_Injury	2025-04-29	13	13	13	2	12.2308	1.15207	NA	NA	NA	D.bizonata
Propionic	Clean_Injury	2025-07-05	12	12	12	6	9.83333	1.51306	12	8	NA	D.bizonata
Cornmeal	A_sicerae	2025-06-19	20	20	20	20	3.8	0.230217	4	4	4	D.deflecta
Cornmeal	A_sicerae	2025-06-26	20	20	20	20	5.9	0.299166	6	6	6	D.deflecta
Cornmeal	A_sicerae	2025-12-06	16	16	16	16	2.875	0.363092	4	1	NA	D.deflecta
Cornmeal	Clean_Injury	2025-06-19	20	20	20	11	12	0.578792	13	12	NA	D.deflecta
Cornmeal	Clean_Injury	2025-06-26	20	20	20	7	12.3	0.663702	NA	14	NA	D.deflecta
Cornmeal	Clean_Injury	2025-12-06	18	18	18	7	11.2778	0.942172	NA	11	NA	D.deflecta
Propionic	A_sicerae	2025-04-22	17	17	17	17	2.17647	0.58372	1	1	2	D.deflecta
Propionic	A_sicerae	2025-04-29	18	18	18	18	3.11111	0.39976	3	3	4	D.deflecta
Propionic	A_sicerae	2025-07-05	19	19	19	19	2.47368	0.272146	2	2	3	D.deflecta
Propionic	Clean_Injury	2025-04-22	15	15	15	5	12.3333	0.758165	NA	11	NA	D.deflecta
Propionic	Clean_Injury	2025-04-29	18	18	18	5	12.8889	0.526395	NA	NA	NA	D.deflecta
Propionic	Clean_Injury	2025-07-05	17	17	17	9	10.2941	1.09344	11	10	NA	D.deflecta
Cornmeal	A_sicerae	2025-06-19	20	20	20	3	12.8	0.684105	NA	NA	NA	D.immigrans
Cornmeal	A_sicerae	2025-06-26	20	20	20	6	12.05	0.776128	NA	NA	NA	D.immigrans
Cornmeal	A_sicerae	2025-12-06	20	20	20	8	11.75	0.805838	NA	14	NA	D.immigrans
Cornmeal	Clean_Injury	2025-06-19	20	20	20	3	13	0.636396	NA	NA	NA	D.immigrans
Cornmeal	Clean_Injury	2025-06-26	16	16	16	0	14	0	NA	NA	NA	D.immigrans
Cornmeal	Clean_Injury	2025-12-06	20	20	20	1	13.7	0.292404	NA	NA	NA	D.immigrans
Propionic	A_sicerae	2025-04-22	17	17	17	17	11	0	11	NA	NA	D.immigrans
Propionic	A_sicerae	2025-04-29	20	20	20	17	6.9	0.741283	6	6	7	D.immigrans
Propionic	A_sicerae	2025-07-05	20	20	20	11	10.35	1.03989	12.5	11	NA	D.immigrans
Propionic	Clean_Injury	2025-04-22	20	20	20	8	12.07	0.713415	NA	12	NA	D.immigrans
Propionic	Clean_Injury	2025-04-29	20	20	20	18	7.85	0.562472	7.5	7	9	D.immigrans
Propionic	Clean_Injury	2025-07-05	20	20	20	12	10.85	0.629583	10.5	8	NA	D.immigrans
Cornmeal	A_sicerae	2025-06-19	20	20	20	15	9.6	0.923038	11	6	NA	D.melanogaster_DptBKO
Cornmeal	A_sicerae	2025-06-26	20	20	20	15	9.05	0.785732	7.5	7	NA	D.melanogaster_DptBKO
Cornmeal	A_sicerae	2025-12-06	20	20	20	17	5.9	0.845281	4	4	7	D.melanogaster_DptBKO
Cornmeal	Clean_Injury	2025-06-19	20	20	20	0	14	0	NA	NA	NA	D.melanogaster_DptBKO
Cornmeal	Clean_Injury	2025-06-26	20	20	20	0	14	0	NA	NA	NA	D.melanogaster_DptBKO
Cornmeal	Clean_Injury	2025-12-06	20	20	20	1	13.35	0.633542	NA	NA	NA	D.melanogaster_DptBKO
Propionic	A_sicerae	2025-04-22	40	40	40	33	7.15	0.758741	5.5	4	10	D.melanogaster_DptBKO
Propionic	A_sicerae	2025-04-29	19	19	19	17	7.52632	0.687717	7	6	11	D.melanogaster_DptBKO
Propionic	A_sicerae	2025-07-05	20	20	20	15	8.35	0.911798	7	5	NA	D.melanogaster_DptBKO
Propionic	Clean_Injury	2025-04-22	32	32	32	6	13.2188	0.382054	NA	NA	NA	D.melanogaster_DptBKO
Propionic	Clean_Injury	2025-04-29	20	20	20	6	12.45	0.861612	NA	NA	NA	D.melanogaster_DptBKO
Propionic	Clean_Injury	2025-07-05	20	20	20	2	12.95	0.726206	NA	NA	NA	D.melanogaster_DptBKO
Cornmeal	A_sicerae	2025-06-19	20	20	20	1	13.5	0.48734	NA	NA	NA	D.melanogaster_iso_w1118
Cornmeal	A_sicerae	2025-06-26	20	20	20	3	12.65	0.728955	NA	NA	NA	D.melanogaster_iso_w1118
Cornmeal	A_sicerae	2025-12-06	20	20	20	2	13	0.703562	NA	NA	NA	D.melanogaster_iso_w1118
Cornmeal	Clean_Injury	2025-06-19	20	20	20	1	13.8	0.194936	NA	NA	NA	D.melanogaster_iso_w1118
Cornmeal	Clean_Injury	2025-06-26	20	20	20	1	13.65	0.341138	NA	NA	NA	D.melanogaster_iso_w1118
Cornmeal	Clean_Injury	2025-12-06	20	20	20	0	14	0	NA	NA	NA	D.melanogaster_iso_w1118
Propionic	A_sicerae	2025-04-22	40	40	40	6	12.875	0.490137	NA	NA	NA	D.melanogaster_iso_w1118
Propionic	A_sicerae	2025-04-29	20	20	20	2	13.75	0.24367	NA	NA	NA	D.melanogaster_iso_w1118
Propionic	A_sicerae	2025-07-05	20	20	20	1	13.35	0.633542	NA	NA	NA	D.melanogaster_iso_w1118
Propionic	Clean_Injury	2025-04-22	38	38	38	1	13.9474	0.0519344	NA	NA	NA	D.melanogaster_iso_w1118
Propionic	Clean_Injury	2025-04-29	20	20	20	0	14	0	NA	NA	NA	D.melanogaster_iso_w1118
Propionic	Clean_Injury	2025-07-05	20	20	20	0	14	0	NA	NA	NA	D.melanogaster_iso_w1118
Cornmeal	A_sicerae	2025-06-19	20	20	20	20	5.6	0.460435	5	4	6	D.multispina
Cornmeal	A_sicerae	2025-06-26	10	10	10	10	4.8	0.745654	5	4	NA	D.multispina
Cornmeal	A_sicerae	2025-12-06	20	20	20	20	4.3	0.159687	4	4	4	D.multispina
Cornmeal	Clean_Injury	2025-06-19	18	18	18	4	13.3889	0.305696	NA	NA	NA	D.multispina
Cornmeal	Clean_Injury	2025-06-26	15	15	15	2	12.2667	1.14102	NA	NA	NA	D.multispina
Cornmeal	Clean_Injury	2025-12-06	18	18	18	1	13.4444	0.539903	NA	NA	NA	D.multispina
Propionic	A_sicerae	2025-04-22	20	20	20	20	3.3	0.394335	3	3	3	D.multispina
Propionic	A_sicerae	2025-07-05	20	20	20	19	3	0.636396	2	2	2	D.multispina
Propionic	Clean_Injury	2025-04-22	18	18	18	11	11.2222	0.862653	14	10	NA	D.multispina
Propionic	Clean_Injury	2025-07-05	20	20	20	1	13.45	0.536074	NA	NA	NA	D.multispina
Cornmeal	A_sicerae	2025-06-19	20	20	20	20	6.65	0.637475	6	5	7	D.putrida
Cornmeal	A_sicerae	2025-06-26	20	20	20	17	7.25	0.787004	6	6	8	D.putrida
Cornmeal	A_sicerae	2025-12-06	20	20	20	14	7.25	1.01704	5	4	NA	D.putrida
Cornmeal	Clean_Injury	2025-06-19	19	19	19	3	13.6316	0.225893	NA	NA	NA	D.putrida
Cornmeal	Clean_Injury	2025-06-26	20	20	20	1	13.5	0.48734	NA	NA	NA	D.putrida
Cornmeal	Clean_Injury	2025-12-06	19	19	19	1	13.3158	0.665962	NA	NA	NA	D.putrida
Propionic	A_sicerae	2025-04-22	20	20	20	13	9.05	1.02829	9	6	NA	D.putrida
Propionic	A_sicerae	2025-04-29	20	20	20	14	7.9	1.12672	7	5	NA	D.putrida
Propionic	A_sicerae	2025-07-05	20	20	20	17	5.2	0.950263	3	3	6	D.putrida
Propionic	Clean_Injury	2025-04-22	20	20	20	4	12.45	0.841056	NA	NA	NA	D.putrida
Propionic	Clean_Injury	2025-04-29	20	20	20	2	12.85	0.778701	NA	NA	NA	D.putrida
Propionic	Clean_Injury	2025-07-05	20	20	20	1	13.8	0.194936	NA	NA	NA	D.putrida
