## Supplementary material for "Life history and infection susceptibility parameters of *Drosophila* species reared on a common diet": File S2: Millie_surv_a_gfp.xlsx

### Sheet: Sheet1
animal	Experiment	Treatment	records	n.max	n.start	events	rmean	se(rmean)	median	0.95LCL	0.95UCL	mortality	DptBStatus
D.melanogaster[Isow118(+)]	2025-13-05	A_GFP	8854	8854	8854	3126	13.3972	0.0624112	NA	NA	NA	0.0810044	Yes
D.affinis	2025-13-05	A_GFP	8854	8854	8854	3126	11.2354	0.049854	NA	NA	NA	0.3529	Yes
D.americana	2025-13-05	A_GFP	8854	8854	8854	3126	11.6448	0.0522116	NA	NA	NA	0.303797	Yes
D.ananassae	2025-13-05	A_GFP	8854	8854	8854	3126	12.7978	0.0589041	NA	NA	NA	0.159411	Yes
D.bifasciata	2025-13-05	A_GFP	8854	8854	8854	3126	8.92243	0.0367534	10	8	13	0.606343	Yes
D.erecta	2025-13-05	A_GFP	8854	8854	8854	3126	11.5911	0.0519021	NA	NA	NA	0.310299	Yes
D.euronotus	2025-13-05	A_GFP	8854	8854	8854	3126	12.7155	0.058424	NA	NA	NA	0.170004	NA
D.flavomontana	2025-13-05	A_GFP	8854	8854	8854	3126	10.946	0.0481935	NA	NA	NA	0.386894	Yes
D.immigrans	2025-13-05	A_GFP	8854	8854	8854	3126	9.05854	0.0375124	11	8	13	0.592658	Yes
D.lacicola	2025-13-05	A_GFP	8854	8854	8854	3126	11.5773	0.0518221	NA	NA	NA	0.311976	Yes
D.micromelanica	2025-13-05	A_GFP	8854	8854	8854	3126	12.5558	0.0574936	NA	NA	NA	0.190429	Yes
D.montana	2025-13-05	A_GFP	8854	8854	8854	3126	12.29	0.0559475	NA	NA	NA	0.224077	Yes
D.nasuta	2025-13-05	A_GFP	8854	8854	8854	3126	10.9382	0.0481491	NA	NA	NA	0.387797	Yes
D.novamexicana	2025-13-05	A_GFP	8854	8854	8854	3126	12.8011	0.0589235	NA	NA	NA	0.158984	Yes
D.paramelanica	2025-13-05	A_GFP	8854	8854	8854	3126	11.7635	0.0528974	NA	NA	NA	0.289336	Yes
D.persimilis	2025-13-05	A_GFP	8854	8854	8854	3126	11.5384	0.0515979	NA	NA	NA	0.316672	Yes
D.pseudoobscura	2025-13-05	A_GFP	8854	8854	8854	3126	8.51185	0.0344743	9	7	11	0.646595	Yes
D.sechellia	2025-13-05	A_GFP	8854	8854	8854	3126	12.26	0.0557732	NA	NA	NA	0.227846	Yes
D.simulans	2025-13-05	A_GFP	8854	8854	8854	3126	12.0537	0.0545769	NA	NA	NA	0.25359	Yes
D.sturtevanti	2025-13-05	A_GFP	8854	8854	8854	3126	12.5433	0.0574207	NA	NA	NA	0.192023	Yes
D.subobscura	2025-13-05	A_GFP	8854	8854	8854	3126	10.3421	0.044747	NA	13	NA	0.45582	Yes
D.sucinea	2025-13-05	A_GFP	8854	8854	8854	3126	9.61855	0.0406524	12	10	NA	0.534647	Yes
D.virilis	2025-13-05	A_GFP	8854	8854	8854	3126	12.9905	0.0600299	NA	NA	NA	0.134437	Yes
D.yakuba	2025-13-05	A_GFP	8854	8854	8854	3126	11.4615	0.0511547	NA	NA	NA	0.325929	Yes
D.baimaii	2025-13-05	A_GFP	8854	8854	8854	3126	11.6163	0.0520474	NA	NA	NA	0.307249	NA
D.putrida	2025-13-05	A_GFP	8854	8854	8854	3126	11.2192	0.049761	NA	NA	NA	0.354817	No	putative pseudogene
D.suzukii	2025-13-05	A_GFP	8854	8854	8854	3126	11.0028	0.0485189	NA	NA	NA	0.380272	Yes
D.willistoni	2025-13-05	A_GFP	8854	8854	8854	3126	10.2809	0.0443989	NA	12	NA	0.462655	Yes
D.deflecta	2025-13-05	A_GFP	8854	8854	8854	3126	6.89299	0.0256673	6	5	7	0.788931	NA
D.angularis	2025-13-05	A_GFP	8854	8854	8854	3126	8.03299	0.0318376	8	6	11	0.691517	Yes
D.bizonata	2025-13-05	A_GFP	8854	8854	8854	3126	7.12457	0.0269073	6	5	8	0.770294	NA
D.brachynephros	2025-13-05	A_GFP	8854	8854	8854	3126	7.39331	0.0283552	6	5	8	0.74791	NA
D.multispina	2025-13-05	A_GFP	8854	8854	8854	3126	9.36997	0.0392553	11	9	NA	0.560732	NA
D.sulfurigaster	2025-13-05	A_GFP	8854	8854	8854	3126	11.0497	0.048788	NA	NA	NA	0.37478	Yes
D.phalerata	2025-13-05	A_GFP	8854	8854	8854	3126	9.63742	0.0407587	12	10	NA	0.532645	Yes
D.guttifera	2025-13-05	A_GFP	8854	8854	8854	3126	8.97775	0.0370617	10	8	13	0.6008	No
D.funebris	2025-13-05	A_GFP	8854	8854	8854	3126	10.9346	0.0481283	NA	NA	NA	0.388218	Yes
D.littoralis	2025-13-05	A_GFP	8854	8854	8854	3126	12.7964	0.0588961	NA	NA	NA	0.159589	Yes
D.melanogaster[Isow118(+)]	2025-20-05	A_GFP	8854	8854	8854	3126	13.1673	0.0610641	NA	NA	NA	0.111332	Yes
D.affinis	2025-20-05	A_GFP	8854	8854	8854	3126	10.3436	0.0447556	NA	12	NA	0.455651	Yes
D.americana	2025-20-05	A_GFP	8854	8854	8854	3126	10.8582	0.0476912	NA	NA	NA	0.397078	Yes
D.ananassae	2025-20-05	A_GFP	8854	8854	8854	3126	12.3585	0.0563458	NA	NA	NA	0.215444	Yes
D.littoralis	2025-20-05	A_GFP	8854	8854	8854	3126	12.3567	0.0563351	NA	NA	NA	0.215676	Yes
D.erecta	2025-20-05	A_GFP	8854	8854	8854	3126	10.7903	0.0473024	NA	NA	NA	0.404931	Yes
D.euronotus	2025-20-05	A_GFP	8854	8854	8854	3126	12.249	0.0557095	NA	NA	NA	0.229224	NA
D.flavomontana	2025-20-05	A_GFP	8854	8854	8854	3126	9.98562	0.0427246	NA	11	NA	0.495186	Yes
D.immigrans	2025-20-05	A_GFP	8854	8854	8854	3126	7.77368	0.0304202	7	6	9	0.714891	Yes
D.lacicola	2025-20-05	A_GFP	8854	8854	8854	3126	10.7727	0.0472021	NA	NA	NA	0.406952	Yes
D.micromelanica	2025-20-05	A_GFP	8854	8854	8854	3126	12.0376	0.0544832	NA	NA	NA	0.255597	Yes
D.montana	2025-20-05	A_GFP	8854	8854	8854	3126	11.6886	0.0524648	NA	NA	NA	0.298468	Yes
D.nasuta	2025-20-05	A_GFP	8854	8854	8854	3126	9.97609	0.0426707	NA	11	NA	0.496224	Yes
D.novamexicana	2025-20-05	A_GFP	8854	8854	8854	3126	12.3629	0.0563715	NA	NA	NA	0.214887	Yes
D.paramelanica	2025-20-05	A_GFP	8854	8854	8854	3126	11.0093	0.0485564	NA	NA	NA	0.379508	Yes
D.persimilis	2025-20-05	A_GFP	8854	8854	8854	3126	10.7236	0.0469212	NA	NA	NA	0.4126	Yes
D.pseudoobscura	2025-20-05	A_GFP	8854	8854	8854	3126	7.17428	0.0271744	6	5	8	0.766214	Yes
D.sechellia	2025-20-05	A_GFP	8854	8854	8854	3126	11.6495	0.0522389	NA	NA	NA	0.303224	Yes
D.simulans	2025-20-05	A_GFP	8854	8854	8854	3126	11.3819	0.0506963	NA	NA	NA	0.335467	Yes
D.sturtevanti	2025-20-05	A_GFP	8854	8854	8854	3126	12.021	0.0543875	NA	NA	NA	0.257644	Yes
D.subobscura	2025-20-05	A_GFP	8854	8854	8854	3126	9.25448	0.038608	11	9	NA	0.57267	Yes
D.sucinea	2025-20-05	A_GFP	8854	8854	8854	3126	8.40726	0.0338964	8	7	11	0.656596	Yes
D.virilis	2025-20-05	A_GFP	8854	8854	8854	3126	12.6165	0.0578471	NA	NA	NA	0.182685	Yes
D.yakuba	2025-20-05	A_GFP	8854	8854	8854	3126	10.6266	0.0463677	NA	NA	NA	0.423688	Yes
D.testacea	2025-20-05	A_GFP	8854	8854	8854	3126	6.07793	0.0213671	4	3	6	0.849427	No
D.putrida	2025-20-05	A_GFP	8854	8854	8854	3126	10.3235	0.044641	NA	12	NA	0.457903	No
D.suzukii	2025-20-05	A_GFP	8854	8854	8854	3126	10.0555	0.0431202	NA	11	NA	0.487551	Yes
D.willistoni	2025-20-05	A_GFP	8854	8854	8854	3126	9.18154	0.0381998	11	8	NA	0.58015	Yes
D.deflecta	2025-20-05	A_GFP	8854	8854	8854	3126	5.51463	0.0184627	4	3	5	0.886225	NA
D.angularis	2025-20-05	A_GFP	8854	8854	8854	3126	6.66514	0.0244548	5	4	7	0.806659	Yes
D.bizonata	2025-20-05	A_GFP	8854	8854	8854	3126	5.74118	0.0196234	4	3	6	0.871946	NA
D.brachynephros	2025-20-05	A_GFP	8854	8854	8854	3126	6.00871	0.021007	4	3	6	0.85418	NA
D.multispina	2025-20-05	A_GFP	8854	8854	8854	3126	8.1236	0.0323347	8	6	11	0.683189	NA
D.sulfurigaster	2025-20-05	A_GFP	8854	8854	8854	3126	10.1134	0.0434483	NA	11	NA	0.481194	Yes
D.phalerata	2025-20-05	A_GFP	8854	8854	8854	3126	8.42896	0.0340162	8	7	11	0.65453	Yes
D.guttifera	2025-20-05	A_GFP	8854	8854	8854	3126	7.6839	0.0299312	7	6	9	0.722822	No
D.funebris	2025-20-05	A_GFP	8854	8854	8854	3126	9.97165	0.0426456	NA	11	NA	0.496708	Yes
D.melanogaster[Isow118(+)]	2025-27-05	A_GFP	8854	8854	8854	3126	13.4874	0.0629401	NA	NA	NA	0.0690253	Yes
D.affinis	2025-27-05	A_GFP	8854	8854	8854	3126	11.6081	0.0519999	NA	NA	NA	0.308247	Yes
D.americana	2025-27-05	A_GFP	8854	8854	8854	3126	11.9692	0.0540875	NA	NA	NA	0.264054	Yes
D.ananassae	2025-27-05	A_GFP	8854	8854	8854	3126	12.9729	0.0599269	NA	NA	NA	0.136732	Yes
D.bifasciata	2025-27-05	A_GFP	8854	8854	8854	3126	9.51232	0.0400547	12	10	NA	0.545859	Yes
D.erecta	2025-27-05	A_GFP	8854	8854	8854	3126	11.9221	0.0538143	NA	NA	NA	0.269877	Yes
D.littoralis	2025-27-05	A_GFP	8854	8854	8854	3126	12.9717	0.0599199	NA	NA	NA	0.136886	Yes
D.brachynephros	2025-27-05	A_GFP	8854	8854	8854	3126	8.06471	0.0320115	8	6	10	0.688611	NA
D.immigrans	2025-27-05	A_GFP	8854	8854	8854	3126	9.63854	0.040765	12	11	NA	0.532527	Yes
D.lacicola	2025-27-05	A_GFP	8854	8854	8854	3126	11.9099	0.0537437	NA	NA	NA	0.271381	Yes
D.micromelanica	2025-27-05	A_GFP	8854	8854	8854	3126	12.7639	0.0587063	NA	NA	NA	0.16378	Yes
D.montana	2025-27-05	A_GFP	8854	8854	8854	3126	12.5332	0.0573622	NA	NA	NA	0.193303	Yes
D.nasuta	2025-27-05	A_GFP	8854	8854	8854	3126	11.3442	0.0504796	NA	NA	NA	0.339965	Yes
D.novamexicana	2025-27-05	A_GFP	8854	8854	8854	3126	12.9758	0.0599436	NA	NA	NA	0.13636	Yes
D.paramelanica	2025-27-05	A_GFP	8854	8854	8854	3126	12.0735	0.0546916	NA	NA	NA	0.251132	Yes
D.persimilis	2025-27-05	A_GFP	8854	8854	8854	3126	11.8756	0.0535456	NA	NA	NA	0.275594	Yes
D.pseudoobscura	2025-27-05	A_GFP	8854	8854	8854	3126	9.12911	0.0379066	11	8	14	0.585498	Yes
D.sechellia	2025-27-05	A_GFP	8854	8854	8854	3126	12.5071	0.0572103	NA	NA	NA	0.196622	Yes
D.simulans	2025-27-05	A_GFP	8854	8854	8854	3126	12.3275	0.0561653	NA	NA	NA	0.219359	Yes
D.sturtevanti	2025-27-05	A_GFP	8854	8854	8854	3126	12.753	0.058643	NA	NA	NA	0.165175	Yes
D.subobscura	2025-27-05	A_GFP	8854	8854	8854	3126	10.8104	0.0474173	NA	NA	NA	0.402613	Yes
D.sucinea	2025-27-05	A_GFP	8854	8854	8854	3126	10.1538	0.0436773	NA	12	NA	0.476744	Yes
D.virilis	2025-27-05	A_GFP	8854	8854	8854	3126	13.1389	0.0608975	NA	NA	NA	0.115065	Yes
D.yakuba	2025-27-05	A_GFP	8854	8854	8854	3126	11.8079	0.0531537	NA	NA	NA	0.283911	Yes
D.testacea	2025-27-05	A_GFP	8854	8854	8854	3126	8.13106	0.0323757	8	6	11	0.6825	No
D.putrida	2025-27-05	A_GFP	8854	8854	8854	3126	11.5937	0.0519172	NA	NA	NA	0.309982	No
D.suzukii	2025-27-05	A_GFP	8854	8854	8854	3126	11.4016	0.0508101	NA	NA	NA	0.333103	Yes
D.baimaii	2025-27-05	A_GFP	8854	8854	8854	3126	11.9442	0.0539426	NA	NA	NA	0.267145	NA
D.deflecta	2025-27-05	A_GFP	8854	8854	8854	3126	7.57782	0.0293547	7	6	8	0.732085	NA
D.angularis	2025-27-05	A_GFP	8854	8854	8854	3126	8.67727	0.0353906	9	7	12	0.630566	Yes
D.multispina	2025-27-05	A_GFP	8854	8854	8854	3126	9.92585	0.0423865	14	11	NA	0.501686	NA
D.sulfurigaster	2025-27-05	A_GFP	8854	8854	8854	3126	11.4434	0.0510504	NA	NA	NA	0.328102	Yes
D.phalerata	2025-27-05	A_GFP	8854	8854	8854	3126	10.171	0.0437752	NA	12	NA	0.474838	Yes
D.guttifera	2025-27-05	A_GFP	8854	8854	8854	3126	9.56367	0.0403435	12	10	NA	0.540451	No
D.funebris	2025-27-05	A_GFP	8854	8854	8854	3126	11.341	0.050461	NA	NA	NA	0.34035	Yes
