## Supplementary material for "Life history and infection susceptibility parameters of *Drosophila* species reared on a common diet": File S2: Millie_surv_a_sic.xlsx

### Sheet: Sheet1
Experiment	Treatment	records	n.max	n.start	events	rmean	se(rmean)	median	0.95LCL	0.95UCL	mortality	DptBStatus	animal
2025-22-04	A_sicerae	8854	8854	8854	3126	12.7044	0.0583594	NA	NA	NA	0.171426	Yes	D.melanogaster[Isow118(+)]
2025-22-04	A_sicerae	8854	8854	8854	3126	6.51711	0.0236711	5	4	7	0.817845	Yes	D.sucinea
2025-22-04	A_sicerae	8854	8854	8854	3126	11.5056	0.0514092	NA	NA	NA	0.320618	Yes	D.ananassae
2025-22-04	A_sicerae	8854	8854	8854	3126	8.75434	0.0358184	9	7	13	0.62301	No	D.putrida
2025-22-04	A_sicerae	8854	8854	8854	3126	5.70166	0.0194202	4	3	5	0.874489	Yes	D.bifasciata
2025-22-04	A_sicerae	8854	8854	8854	3126	8.49217	0.0343655	9	7	12	0.648485	Yes	D.sulfurigaster
2025-22-04	A_sicerae	8854	8854	8854	3126	8.7797	0.0359593	9	7	14	0.620512	Yes	D.affinis
2025-22-04	A_sicerae	8854	8854	8854	3126	8.32309	0.0334321	8	7	11	0.664569	Yes	D.nasuta
2025-22-04	A_sicerae	8854	8854	8854	3126	8.31764	0.0334021	8	7	11	0.665083	Yes	D.funebris
2025-22-04	A_sicerae	8854	8854	8854	3126	8.42064	0.0339703	8	7	12	0.655323	Yes	D.suzukii
2025-22-04	A_sicerae	8854	8854	8854	3126	10.1376	0.0435856	NA	11	NA	0.478527	Yes	D.simulans
2025-22-04	A_sicerae	8854	8854	8854	3126	8.33476	0.0334965	8	7	12	0.663468	Yes	D.flavomontana
2025-22-04	A_sicerae	8854	8854	8854	3126	4.26835	0.0122945	3	2	3	0.951024	No	D.testacea
2025-22-04	A_sicerae	8854	8854	8854	3126	9.35158	0.0391522	11	9	NA	0.56264	Yes	D.erecta
2025-22-04	A_sicerae	8854	8854	8854	3126	11.8816	0.0535799	NA	NA	NA	0.274866	Yes	D.virilis
2025-22-04	A_sicerae	8854	8854	8854	3126	7.37932	0.0282797	6	5	8	0.749094	Yes	D.willistoni
2025-22-04	A_sicerae	8854	8854	8854	3126	9.32877	0.0390243	11	9	NA	0.565004	Yes	D.lacicola
2025-22-04	A_sicerae	8854	8854	8854	3126	5.76319	0.0197368	4	3	6	0.870521	No	D.guttifera
2025-24-04	A_sicerae	8854	8854	8854	3126	12.4795	0.0570496	NA	NA	NA	0.200131	Yes	D.melanogaster[Isow118(+)]
2025-24-04	A_sicerae	8854	8854	8854	3126	11.1137	0.0491552	NA	NA	NA	0.367267	Yes	D.novamexicana
2025-24-04	A_sicerae	8854	8854	8854	3126	8.82481	0.0362101	10	7	NA	0.616053	Yes	D.americana
2025-24-04	A_sicerae	8854	8854	8854	3126	8.63651	0.0351646	9	7	13	0.634539	Yes	D.persimilis
2025-24-04	A_sicerae	8854	8854	8854	3126	5.8305	0.0200838	4	3	6	0.866122	Yes	D.phalerata
2025-24-04	A_sicerae	8854	8854	8854	3126	4.60298	0.0139094	3	3	4	0.936048	Yes	D.pseudoobscura
2025-24-04	A_sicerae	8854	8854	8854	3126	10.5635	0.0460075	NA	13	NA	0.430874	Yes	D.sturtevanti
2025-24-04	A_sicerae	8854	8854	8854	3126	4.11742	0.0115778	3	2	10	0.957156	No	D.orientacea
2025-24-04	A_sicerae	8854	8854	8854	3126	10.5896	0.0461567	NA	13	NA	0.4279	Yes	D.micromelanica
2025-24-04	A_sicerae	8854	8854	8854	3126	10.0456	0.0430643	NA	11	NA	0.488631	Yes	D.montana
2025-24-04	A_sicerae	8854	8854	8854	3126	8.50263	0.0344233	9	7	12	0.647481	Yes	D.yakuba
2025-24-04	A_sicerae	8854	8854	8854	3126	2.14554	0.00324561	2	1	2	0.999021	Yes	D.nigromaculata
2025-24-04	A_sicerae	8854	8854	8854	3126	5.16353	0.0166853	3	3	4	0.906905	Yes	D.immigrans
2025-24-04	A_sicerae	8854	8854	8854	3126	11.1035	0.0490964	NA	NA	NA	0.368471	Yes	D.littoralis
2025-24-04	A_sicerae	8854	8854	8854	3126	9.03923	0.0374046	11	8	NA	0.59461	Yes	D.paramelanica
2025-24-04	A_sicerae	8854	8854	8854	3126	6.75405	0.024927	6	4	7	0.799814	Yes	D.subobscura
2025-29-04	A_sicerae	8854	8854	8854	3126	12.8452	0.0591807	NA	NA	NA	0.153294	Yes	D.melanogaster[Isow118(+)]
2025-29-04	A_sicerae	8854	8854	8854	3126	6.20391	0.0220247	5	4	6	0.840618	Yes	D.bifasciata
2025-29-04	A_sicerae	8854	8854	8854	3126	10.8407	0.0475905	NA	NA	NA	0.399114	Yes	D.sechellia
2025-29-04	A_sicerae	8854	8854	8854	3126	5.75383	0.0196886	4	3	5	0.871128	Yes	D.pseudoobscura
2025-29-04	A_sicerae	8854	8854	8854	3126	8.7999	0.0360715	10	7	13	0.618518	Yes	D.flavomontana
2025-29-04	A_sicerae	8854	8854	8854	3126	8.95056	0.0369102	10	8	14	0.603527	Yes	D.sulfurigaster
2025-29-04	A_sicerae	8854	8854	8854	3126	11.3405	0.0504582	NA	NA	NA	0.340409	Yes	D.micromelanica
2025-29-04	A_sicerae	8854	8854	8854	3126	11.319	0.0503348	NA	NA	NA	0.342965	Yes	D.sturtevanti
2025-29-04	A_sicerae	8854	8854	8854	3126	6.26647	0.0223523	5	4	6	0.836168	No	D.guttifera
2025-29-04	A_sicerae	8854	8854	8854	3126	10.5011	0.045652	NA	13	NA	0.437939	Yes	D.simulans
2025-29-04	A_sicerae	8854	8854	8854	3126	7.04812	0.0264971	6	5	8	0.776515	Yes	D.phalerata
2025-29-04	A_sicerae	8854	8854	8854	3126	2.70801	0.00536581	2	2	2	0.994279	Yes	D.nigromaculata
2025-29-04	A_sicerae	8854	8854	8854	3126	10.8907	0.0478767	NA	NA	NA	0.393323	Yes	D.montana
2025-29-04	A_sicerae	8854	8854	8854	3126	9.74426	0.0413609	13	10	NA	0.521258	Yes	D.lacicola
2025-29-04	A_sicerae	8854	8854	8854	3126	8.7887	0.0360093	9	7	13	0.619624	Yes	D.nasuta
2025-29-04	A_sicerae	8854	8854	8854	3126	9.22467	0.0384411	11	8	NA	0.575733	Yes	D.affinis
2025-29-04	A_sicerae	8854	8854	8854	3126	7.02482	0.0263723	6	5	7	0.778397	Yes	D.sucinea
2025-29-04	A_sicerae	8854	8854	8854	3126	10.0356	0.0430074	NA	11	NA	0.489732	Yes	D.paramelanica
2025-29-04	A_sicerae	8854	8854	8854	3126	6.35865	0.0228362	5	4	6	0.82952	Yes	D.immigrans
2025-29-04	A_sicerae	8854	8854	8854	3126	9.84917	0.0419531	14	11	NA	0.509983	Yes	D.americana
2025-29-04	A_sicerae	8854	8854	8854	3126	9.68417	0.0410221	13	10	NA	0.527674	Yes	D.persimilis
2025-29-04	A_sicerae	8854	8854	8854	3126	7.95755	0.0314245	7	6	10	0.698388	Yes	D.subobscura
2025-29-04	A_sicerae	8854	8854	8854	3126	7.8754	0.0309753	7	6	10	0.705804	Yes	D.willistoni
2025-29-04	A_sicerae	8854	8854	8854	3126	9.76574	0.0414821	13	10	NA	0.518957	Yes	D.erecta
2025-29-04	A_sicerae	8854	8854	8854	3126	12.1024	0.0548592	NA	NA	NA	0.247535	Yes	D.virilis
2025-29-04	A_sicerae	8854	8854	8854	3126	11.7581	0.0528661	NA	NA	NA	0.289999	Yes	D.littoralis
2025-29-04	A_sicerae	8854	8854	8854	3126	8.78348	0.0359803	9	7	13	0.620139	Yes	D.funebris
2025-29-04	A_sicerae	8854	8854	8854	3126	4.71355	0.0144504	3	3	4	0.930692	No	D.testacea
2025-29-04	A_sicerae	8854	8854	8854	3126	8.88215	0.0365291	10	8	13	0.610359	Yes	D.suzukii
2025-29-04	A_sicerae	8854	8854	8854	3126	9.20055	0.0383061	11	8	NA	0.578205	No	D.putrida
2025-29-04	A_sicerae	8854	8854	8854	3126	11.7663	0.0529137	NA	NA	NA	0.288991	Yes	D.novamexicana
2025-29-04	A_sicerae	8854	8854	8854	3126	9.5661	0.0403572	12	9	NA	0.540195	Yes	D.yakuba
45843	A_sicerae	8854	8854	8854	3126	13.0177	0.0601885	NA	NA	NA	0.130906	Yes	D.melanogaster[Isow118(+)]
45843	A_sicerae	8854	8854	8854	3126	11.7095	0.0525855	NA	NA	NA	0.295924	Yes	D.micromelanica
45843	A_sicerae	8854	8854	8854	3126	12.076	0.0547062	NA	NA	NA	0.250818	Yes	D.littoralis
45843	A_sicerae	8854	8854	8854	3126	11.3115	0.0502917	NA	NA	NA	0.343858	Yes	D.montana
45843	A_sicerae	8854	8854	8854	3126	9.4892	0.0399248	12	9	NA	0.548286	Yes	D.suzukii
45843	A_sicerae	8854	8854	8854	3126	8.54327	0.0346482	9	7	12	0.64357	Yes	D.willistoni
45843	A_sicerae	8854	8854	8854	3126	12.0782	0.0547185	NA	NA	NA	0.250555	Yes	D.ananassae
45843	A_sicerae	8854	8854	8854	3126	9.41281	0.0394957	12	9	NA	0.556274	Yes	D.flavomontana
45843	A_sicerae	8854	8854	8854	3126	3.12708	0.00710355	2	2	3	0.987141	Yes	D.nigromaculata
45843	A_sicerae	8854	8854	8854	3126	5.37508	0.017753	3	3	5	0.89466	No	D.testacea
45843	A_sicerae	8854	8854	8854	3126	10.9641	0.0482972	NA	NA	NA	0.384785	Yes	D.simulans
45843	A_sicerae	8854	8854	8854	3126	9.78349	0.0415822	13	11	NA	0.517053	No	D.putrida
45843	A_sicerae	8854	8854	8854	3126	10.2811	0.0444001	NA	12	NA	0.462629	Yes	D.lacicola
45843	A_sicerae	8854	8854	8854	3126	6.91208	0.0257692	6	5	7	0.787418	Yes	D.bifasciata
45843	A_sicerae	8854	8854	8854	3126	12.3762	0.0564487	NA	NA	NA	0.213211	Yes	D.virilis
45843	A_sicerae	8854	8854	8854	3126	12.0832	0.054748	NA	NA	NA	0.249921	Yes	D.novamexicana
45843	A_sicerae	8854	8854	8854	3126	5.94933	0.0206987	4	3	6	0.858206	Yes	D.angularis
45843	A_sicerae	8854	8854	8854	3126	7.72369	0.0301478	7	6	9	0.719318	Yes	D.sucinea
45843	A_sicerae	8854	8854	8854	3126	8.62139	0.0350808	9	7	12	0.636009	Yes	D.subobscura
45843	A_sicerae	8854	8854	8854	3126	9.55262	0.0402813	12	9	NA	0.541617	Yes	D.sulfurigaster
45843	A_sicerae	8854	8854	8854	3126	10.1187	0.0434785	NA	11	NA	0.480608	Yes	D.yakuba
45843	A_sicerae	8854	8854	8854	3126	9.4024	0.0394373	12	9	NA	0.557359	Yes	D.nasuta
45843	A_sicerae	8854	8854	8854	3126	7.06676	0.0265971	6	5	7	0.775003	Yes	D.immigrans
45843	A_sicerae	8854	8854	8854	3126	7.74641	0.0302715	7	6	9	0.717309	Yes	D.phalerata
45843	A_sicerae	8854	8854	8854	3126	11.2671	0.0500361	NA	NA	NA	0.349143	Yes	D.sechellia
45843	A_sicerae	8854	8854	8854	3126	6.97472	0.0261041	6	5	7	0.782424	No	D.guttifera
45843	A_sicerae	8854	8854	8854	3126	10.3764	0.0449421	NA	12	NA	0.451979	Yes	D.americana
45843	A_sicerae	8854	8854	8854	3126	11.6906	0.0524763	NA	NA	NA	0.298226	Yes	D.sturtevanti
45843	A_sicerae	8854	8854	8854	3126	10.5452	0.0459035	NA	13	NA	0.432943	Yes	D.paramelanica
45843	A_sicerae	8854	8854	8854	3126	10.3006	0.0445112	NA	12	NA	0.460452	Yes	D.erecta
45843	A_sicerae	8854	8854	8854	3126	6.45732	0.0233556	5	4	6	0.822287	Yes	D.pseudoobscura
45843	A_sicerae	8854	8854	8854	3126	9.80569	0.0417076	13	10	NA	0.514667	Yes	D.affinis
