## Supplementary material for "Life history and infection susceptibility parameters of *Drosophila* species reared on a common diet": File S2: Millie_surv_c_i.xlsx

### Sheet: Sheet1
animal	Experiment	Treatment	records	n.max	n.start	events	rmean	se(rmean)	median	0.95LCL	0.95UCL	mortality	DptBStatus
D.melanogaster[Isow118(+)]	2025-22-04	Clean_Injury	8854	8854	8854	3126	13.6538	0.0639174	NA	NA	NA	0.0467876	Yes
D.melanogaster[DptBKO]	2025-22-04	Clean_Injury	8854	8854	8854	3126	11.8531	0.0534151	NA	NA	NA	0.278367	No
D.affinis	2025-22-04	Clean_Injury	8854	8854	8854	3126	12.3321	0.0561921	NA	NA	NA	0.218778	Yes
D.americana	2025-24-04	Clean_Injury	8854	8854	8854	3126	12.3505	0.0562995	NA	NA	NA	0.21645	Yes
D.ananassae	2025-22-04	Clean_Injury	8854	8854	8854	3126	13.3005	0.0618439	NA	NA	NA	0.0938077	Yes
D.bifasciata	2025-22-04	Clean_Injury	8854	8854	8854	3126	10.7401	0.0470155	NA	NA	NA	0.410706	Yes
D.erecta	2025-22-04	Clean_Injury	8854	8854	8854	3126	12.5591	0.0575129	NA	NA	NA	0.190007	Yes
D.euronotus	2025-24-04	Clean_Injury	8854	8854	8854	3126	13.1168	0.0607683	NA	NA	NA	0.117957	NA
D.flavomontana	2025-22-04	Clean_Injury	8854	8854	8854	3126	12.1442	0.0551015	NA	NA	NA	0.24233	Yes
D.immigrans	2025-24-04	Clean_Injury	8854	8854	8854	3126	10.3592	0.0448443	NA	13	NA	0.453905	Yes
D.lacicola	2025-22-04	Clean_Injury	8854	8854	8854	3126	12.5503	0.0574618	NA	NA	NA	0.191125	Yes
D.littoralis	2025-22-04	Clean_Injury	8854	8854	8854	3126	13.2996	0.0618391	NA	NA	NA	0.0939165	Yes
D.micromelanica	2025-24-04	Clean_Injury	8854	8854	8854	3126	13.0044	0.0601108	NA	NA	NA	0.132638	Yes
D.montana	2025-22-04	Clean_Injury	8854	8854	8854	3126	12.9936	0.060048	NA	NA	NA	0.134036	Yes
D.nasuta	2025-22-04	Clean_Injury	8854	8854	8854	3126	12.1391	0.055072	NA	NA	NA	0.242963	Yes
D.novamexicana	2025-24-04	Clean_Injury	8854	8854	8854	3126	13.1768	0.0611197	NA	NA	NA	0.110086	Yes
D.paramelanica	2025-24-04	Clean_Injury	8854	8854	8854	3126	12.437	0.0568021	NA	NA	NA	0.205524	Yes
D.persimilis	2025-22-04	Clean_Injury	8854	8854	8854	3126	12.5257	0.0573184	NA	NA	NA	0.194262	Yes
D.pseudoobscura	2025-24-04	Clean_Injury	8854	8854	8854	3126	9.90698	0.0422798	14	11	NA	0.503732	Yes
D.simulans	2025-22-04	Clean_Injury	8854	8854	8854	3126	12.8484	0.0591995	NA	NA	NA	0.152876	Yes
D.sturtevanti	2025-24-04	Clean_Injury	8854	8854	8854	3126	12.9955	0.0600591	NA	NA	NA	0.133789	Yes
D.subobscura	2025-24-04	Clean_Injury	8854	8854	8854	3126	11.3752	0.050658	NA	NA	NA	0.336263	Yes
D.sucinea	2025-22-04	Clean_Injury	8854	8854	8854	3126	11.2427	0.0498959	NA	NA	NA	0.352036	Yes
D.virilis	2025-22-04	Clean_Injury	8854	8854	8854	3126	13.4151	0.062516	NA	NA	NA	0.0786327	Yes
D.yakuba	2025-24-04	Clean_Injury	8854	8854	8854	3126	12.2163	0.0555199	NA	NA	NA	0.233316	Yes
D.baimaii	2025-24-04	Clean_Injury	8854	8854	8854	3126	12.3298	0.0561787	NA	NA	NA	0.219069	NA
D.putrida	2025-22-04	Clean_Injury	8854	8854	8854	3126	12.3216	0.0561315	NA	NA	NA	0.220092	No
D.suzukii	2025-22-04	Clean_Injury	8854	8854	8854	3126	12.1813	0.0553166	NA	NA	NA	0.237699	Yes
D.willistoni	2025-22-04	Clean_Injury	8854	8854	8854	3126	11.7011	0.0525369	NA	NA	NA	0.296948	Yes
D.orientacea	2025-24-04	Clean_Injury	8854	8854	8854	3126	9.45482	0.0397316	12	7	NA	0.551887	No
D.nigromaculata	2025-24-04	Clean_Injury	8854	8854	8854	3126	6.36671	0.0228785	5	3	7	0.828934	Yes
D.deflecta	2025-22-04	Clean_Injury	8854	8854	8854	3126	9.12214	0.0378676	11	8	14	0.586208	NA
D.bizonata	2025-24-04	Clean_Injury	8854	8854	8854	3126	8.69601	0.0354946	9	7	12	0.628734	NA
D.brachynephros	2025-22-04	Clean_Injury	8854	8854	8854	3126	9.54567	0.0402423	12	10	NA	0.542349	NA
D.multispina	2025-24-04	Clean_Injury	8854	8854	8854	3126	10.6113	0.0462805	NA	14	NA	0.425431	NA
D.multispina	2025-22-04	Clean_Injury	8854	8854	8854	3126	11.0658	0.0488802	NA	NA	NA	0.372896	NA
D.sulfurigaster	2025-22-04	Clean_Injury	8854	8854	8854	3126	12.2119	0.0554941	NA	NA	NA	0.233873	Yes
D.testacea	2025-22-04	Clean_Injury	8854	8854	8854	3126	9.60246	0.0405619	12	10	NA	0.536351	No
D.phalerata	2025-24-04	Clean_Injury	8854	8854	8854	3126	10.8249	0.0475004	NA	NA	NA	0.400935	Yes
D.guttifera	2025-22-04	Clean_Injury	8854	8854	8854	3126	10.7809	0.0472486	NA	NA	NA	0.406014	No
D.funebris	2025-22-04	Clean_Injury	8854	8854	8854	3126	12.1368	0.0550583	NA	NA	NA	0.243258	Yes
D.melanogaster[Isow118(+)]	2025-24-04	Clean_Injury	8854	8854	8854	3126	13.5901	0.0635434	NA	NA	NA	0.055313	Yes
D.melanogaster[DptBKO]	2025-24-04	Clean_Injury	8854	8854	8854	3126	11.5009	0.0513821	NA	NA	NA	0.321184	No
D.melanogaster[Isow118(+)]	2025-29-04	Clean_Injury	8854	8854	8854	3126	13.693	0.0641482	NA	NA	NA	0.0415151	Yes
D.melanogaster[DptBKO]	2025-29-04	Clean_Injury	8854	8854	8854	3126	12.0766	0.0547094	NA	NA	NA	0.25075	No
D.bifasciata	2025-29-04	Clean_Injury	8854	8854	8854	3126	11.0588	0.0488401	NA	NA	NA	0.373717	Yes
D.sechellia	2025-29-04	Clean_Injury	8854	8854	8854	3126	13.088	0.0606001	NA	NA	NA	0.121719	Yes
D.pseudoobscura	2025-29-04	Clean_Injury	8854	8854	8854	3126	10.7747	0.0472134	NA	NA	NA	0.406724	Yes
D.flavomontana	2025-29-04	Clean_Injury	8854	8854	8854	3126	12.3403	0.0562402	NA	NA	NA	0.217735	Yes
D.deflecta	2025-29-04	Clean_Injury	8854	8854	8854	3126	9.5493	0.0402627	12	10	NA	0.541967	NA
D.bizonata	2025-29-04	Clean_Injury	8854	8854	8854	3126	9.73645	0.0413168	13	11	NA	0.522094	NA
D.sulfurigaster	2025-29-04	Clean_Injury	8854	8854	8854	3126	12.4015	0.0565958	NA	NA	NA	0.210014	Yes
D.micromelanica	2025-29-04	Clean_Injury	8854	8854	8854	3126	13.2489	0.0615418	NA	NA	NA	0.100608	Yes
D.sturtevanti	2025-29-04	Clean_Injury	8854	8854	8854	3126	13.2422	0.0615022	NA	NA	NA	0.101498	Yes
D.guttifera	2025-29-04	Clean_Injury	8854	8854	8854	3126	11.0964	0.0490556	NA	NA	NA	0.369306	No
D.simulans	2025-29-04	Clean_Injury	8854	8854	8854	3126	12.9744	0.0599354	NA	NA	NA	0.136542	Yes
D.willistoni	2025-29-04	Clean_Injury	8854	8854	8854	3126	11.9385	0.0539096	NA	NA	NA	0.267847	Yes
D.brachynephros	2025-29-04	Clean_Injury	8854	8854	8854	3126	9.9482	0.0425129	NA	11	NA	0.499259	NA
D.phalerata	2025-29-04	Clean_Injury	8854	8854	8854	3126	11.5325	0.0515641	NA	NA	NA	0.317378	Yes
D.nigromaculata	2025-29-04	Clean_Injury	8854	8854	8854	3126	7.58194	0.0293771	7	5	10	0.731727	Yes
D.montana	2025-29-04	Clean_Injury	8854	8854	8854	3126	13.1045	0.0606962	NA	NA	NA	0.11957	Yes
D.lacicola	2025-29-04	Clean_Injury	8854	8854	8854	3126	12.7067	0.0583728	NA	NA	NA	0.171131	Yes
D.nasuta	2025-29-04	Clean_Injury	8854	8854	8854	3126	12.3358	0.0562136	NA	NA	NA	0.218313	Yes
D.affinis	2025-29-04	Clean_Injury	8854	8854	8854	3126	12.51	0.0572271	NA	NA	NA	0.196256	Yes
D.sucinea	2025-29-04	Clean_Injury	8854	8854	8854	3126	11.5203	0.0514939	NA	NA	NA	0.318848	Yes
D.paramelanica	2025-29-04	Clean_Injury	8854	8854	8854	3126	12.8122	0.0589882	NA	NA	NA	0.157552	Yes
D.immigrans	2025-29-04	Clean_Injury	8854	8854	8854	3126	11.151	0.0493689	NA	NA	NA	0.362882	Yes
D.americana	2025-29-04	Clean_Injury	8854	8854	8854	3126	12.7451	0.0585965	NA	NA	NA	0.1662	Yes
D.persimilis	2025-29-04	Clean_Injury	8854	8854	8854	3126	12.6845	0.0582435	NA	NA	NA	0.173976	Yes
D.angularis	2025-29-04	Clean_Injury	8854	8854	8854	3126	10.4309	0.0452522	NA	13	NA	0.445858	Yes
D.subobscura	2025-29-04	Clean_Injury	8854	8854	8854	3126	11.9763	0.054128	NA	NA	NA	0.263188	Yes
D.erecta	2025-29-04	Clean_Injury	8854	8854	8854	3126	12.7146	0.0584188	NA	NA	NA	0.170118	Yes
D.virilis	2025-29-04	Clean_Injury	8854	8854	8854	3126	13.4808	0.0629013	NA	NA	NA	0.0699053	Yes
D.littoralis	2025-29-04	Clean_Injury	8854	8854	8854	3126	13.3779	0.0622976	NA	NA	NA	0.0835709	Yes
D.funebris	2025-29-04	Clean_Injury	8854	8854	8854	3126	12.3336	0.0562011	NA	NA	NA	0.218583	Yes
D.testacea	2025-29-04	Clean_Injury	8854	8854	8854	3126	10.0015	0.0428143	NA	11	NA	0.493457	No
D.suzukii	2025-29-04	Clean_Injury	8854	8854	8854	3126	12.3739	0.0564351	NA	NA	NA	0.213505	Yes
D.putrida	2025-29-04	Clean_Injury	8854	8854	8854	3126	12.5006	0.0571723	NA	NA	NA	0.197452	No
D.novamexicana	2025-29-04	Clean_Injury	8854	8854	8854	3126	13.3804	0.0623123	NA	NA	NA	0.0832396	Yes
D.euronotus	2025-29-04	Clean_Injury	8854	8854	8854	3126	13.3347	0.0620443	NA	NA	NA	0.0892892	NA
D.yakuba	2025-29-04	Clean_Injury	8854	8854	8854	3126	12.6405	0.0579871	NA	NA	NA	0.179612	Yes
D.baimaii	2025-29-04	Clean_Injury	8854	8854	8854	3126	12.7289	0.0585023	NA	NA	NA	0.168278	NA
D.melanogaster[Isow118(+)]	45784	Clean_Injury	8854	8854	8854	3126	13.9999	0.0659544	NA	NA	NA	1.07948e-05	Yes
D.melanogaster[Isow118(+)]	45843	Clean_Injury	8854	8854	8854	3126	13.7406	0.0644278	NA	NA	NA	0.0351197	Yes
D.melanogaster[DptBKO]	45843	Clean_Injury	8854	8854	8854	3126	12.3537	0.056318	NA	NA	NA	0.216047	No
D.micromelanica	45843	Clean_Injury	8854	8854	8854	3126	13.3631	0.0622111	NA	NA	NA	0.0855258	Yes
D.littoralis	45843	Clean_Injury	8854	8854	8854	3126	13.473	0.0628556	NA	NA	NA	0.0709412	Yes
D.montana	45843	Clean_Injury	8854	8854	8854	3126	13.2398	0.0614883	NA	NA	NA	0.101809	Yes
D.suzukii	45843	Clean_Injury	8854	8854	8854	3126	12.6116	0.0578183	NA	NA	NA	0.183315	Yes
D.willistoni	45843	Clean_Injury	8854	8854	8854	3126	12.2335	0.0556199	NA	NA	NA	0.231158	Yes
D.multispina	45843	Clean_Injury	8854	8854	8854	3126	11.7252	0.0526759	NA	NA	NA	0.294016	NA
D.ananassae	45843	Clean_Injury	8854	8854	8854	3126	13.4736	0.0628593	NA	NA	NA	0.070858	Yes
D.flavomontana	45843	Clean_Injury	8854	8854	8854	3126	12.5825	0.0576493	NA	NA	NA	0.187019	Yes
D.nigromaculata	45843	Clean_Injury	8854	8854	8854	3126	8.26277	0.0330998	8	6	12	0.670241	Yes
D.testacea	45843	Clean_Injury	8854	8854	8854	3126	10.5144	0.0457278	NA	14	NA	0.436435	No
D.simulans	45843	Clean_Injury	8854	8854	8854	3126	13.1285	0.0608366	NA	NA	NA	0.11643	Yes
D.putrida	45843	Clean_Injury	8854	8854	8854	3126	12.7211	0.0584567	NA	NA	NA	0.169282	No
D.lacicola	45843	Clean_Injury	8854	8854	8854	3126	12.8987	0.0594931	NA	NA	NA	0.146369	Yes
D.bifasciata	45843	Clean_Injury	8854	8854	8854	3126	11.4607	0.0511502	NA	NA	NA	0.326023	Yes
D.baimaii	45843	Clean_Injury	8854	8854	8854	3126	12.9178	0.0596047	NA	NA	NA	0.143892	NA
D.virilis	45843	Clean_Injury	8854	8854	8854	3126	13.5605	0.0633693	NA	NA	NA	0.0592737	Yes
D.novamexicana	45843	Clean_Injury	8854	8854	8854	3126	13.4751	0.0628681	NA	NA	NA	0.070658	Yes
D.angularis	45843	Clean_Injury	8854	8854	8854	3126	10.9012	0.047937	NA	NA	NA	0.392101	Yes
D.sucinea	45843	Clean_Injury	8854	8854	8854	3126	11.8677	0.0534998	NA	NA	NA	0.276568	Yes
D.deflecta	45843	Clean_Injury	8854	8854	8854	3126	10.1034	0.0433915	NA	12	NA	0.482296	NA
D.subobscura	45843	Clean_Injury	8854	8854	8854	3126	12.2664	0.0558108	NA	NA	NA	0.227034	Yes
D.persimilis	45843	Clean_Injury	8854	8854	8854	3126	12.8796	0.0593817	NA	NA	NA	0.14884	Yes
D.sulfurigaster	45843	Clean_Injury	8854	8854	8854	3126	12.6355	0.0579576	NA	NA	NA	0.180259	Yes
D.brachynephros	45843	Clean_Injury	8854	8854	8854	3126	10.4662	0.0454531	NA	14	NA	0.441883	NA
D.yakuba	45843	Clean_Injury	8854	8854	8854	3126	12.8417	0.0591606	NA	NA	NA	0.153739	Yes
D.nasuta	45843	Clean_Injury	8854	8854	8854	3126	12.5786	0.0576262	NA	NA	NA	0.187526	Yes
D.immigrans	45843	Clean_Injury	8854	8854	8854	3126	11.5422	0.0516202	NA	NA	NA	0.316205	Yes
D.phalerata	45843	Clean_Injury	8854	8854	8854	3126	11.8784	0.0535617	NA	NA	NA	0.275252	Yes
D.sechellia	45843	Clean_Injury	8854	8854	8854	3126	13.2257	0.0614061	NA	NA	NA	0.103658	Yes
D.guttifera	45843	Clean_Injury	8854	8854	8854	3126	11.494	0.0513419	NA	NA	NA	0.322024	No
D.americana	45843	Clean_Injury	8854	8854	8854	3126	12.9317	0.0596859	NA	NA	NA	0.142089	Yes
D.sturtevanti	45843	Clean_Injury	8854	8854	8854	3126	13.3573	0.0621773	NA	NA	NA	0.0862886	Yes
D.bizonata	45843	Clean_Injury	8854	8854	8854	3126	10.274	0.0443598	NA	12	NA	0.463421	NA
D.paramelanica	45843	Clean_Injury	8854	8854	8854	3126	12.9894	0.060023	NA	NA	NA	0.134592	Yes
D.erecta	45843	Clean_Injury	8854	8854	8854	3126	12.9055	0.0595328	NA	NA	NA	0.145489	Yes
D.euronotus	45843	Clean_Injury	8854	8854	8854	3126	13.4362	0.0626398	NA	NA	NA	0.0758315	NA
D.pseudoobscura	45843	Clean_Injury	8854	8854	8854	3126	11.2084	0.0496987	NA	NA	NA	0.3561	Yes
D.affinis	45843	Clean_Injury	8854	8854	8854	3126	12.7292	0.0585041	NA	NA	NA	0.168239	Yes
D.melanogaster[Isow118(+)]	2025-13-05	Clean_Injury	8854	8854	8854	3126	13.7893	0.0647145	NA	NA	NA	0.0285497	Yes
D.melanogaster[DptBKO]	2025-13-05	Clean_Injury	8854	8854	8854	3126	12.6455	0.058016	NA	NA	NA	0.178977	No
D.affinis	2025-13-05	Clean_Injury	8854	8854	8854	3126	12.9582	0.059841	NA	NA	NA	0.138641	Yes
D.americana	2025-13-05	Clean_Injury	8854	8854	8854	3126	13.1259	0.0608215	NA	NA	NA	0.116766	Yes
D.ananassae	2025-13-05	Clean_Injury	8854	8854	8854	3126	13.5715	0.0634339	NA	NA	NA	0.0578054	Yes
D.bifasciata	2025-13-05	Clean_Injury	8854	8854	8854	3126	11.8918	0.053639	NA	NA	NA	0.273609	Yes
D.erecta	2025-13-05	Clean_Injury	8854	8854	8854	3126	13.1042	0.0606947	NA	NA	NA	0.119603	Yes
D.euronotus	2025-13-05	Clean_Injury	8854	8854	8854	3126	13.5409	0.0632541	NA	NA	NA	0.0618936	NA
D.flavomontana	2025-13-05	Clean_Injury	8854	8854	8854	3126	12.8364	0.0591292	NA	NA	NA	0.154433	Yes
D.immigrans	2025-13-05	Clean_Injury	8854	8854	8854	3126	11.9612	0.0540409	NA	NA	NA	0.265047	Yes
D.lacicola	2025-13-05	Clean_Injury	8854	8854	8854	3126	13.0986	0.0606619	NA	NA	NA	0.120337	Yes
D.micromelanica	2025-13-05	Clean_Injury	8854	8854	8854	3126	13.481	0.0629026	NA	NA	NA	0.0698742	Yes
D.montana	2025-13-05	Clean_Injury	8854	8854	8854	3126	13.3798	0.0623089	NA	NA	NA	0.0833152	Yes
D.nasuta	2025-13-05	Clean_Injury	8854	8854	8854	3126	12.833	0.0591099	NA	NA	NA	0.15486	Yes
D.novamexicana	2025-13-05	Clean_Injury	8854	8854	8854	3126	13.5727	0.0634411	NA	NA	NA	0.0576412	Yes
D.paramelanica	2025-13-05	Clean_Injury	8854	8854	8854	3126	13.1735	0.0611004	NA	NA	NA	0.110518	Yes
D.persimilis	2025-13-05	Clean_Injury	8854	8854	8854	3126	13.0828	0.0605696	NA	NA	NA	0.122401	Yes
D.pseudoobscura	2025-13-05	Clean_Injury	8854	8854	8854	3126	11.6762	0.0523928	NA	NA	NA	0.299984	Yes
D.sechellia	2025-13-05	Clean_Injury	8854	8854	8854	3126	13.3683	0.0622412	NA	NA	NA	0.0848445	Yes
D.simulans	2025-13-05	Clean_Injury	8854	8854	8854	3126	13.2882	0.0617722	NA	NA	NA	0.0954233	Yes
D.sturtevanti	2025-13-05	Clean_Injury	8854	8854	8854	3126	13.4763	0.0628749	NA	NA	NA	0.0705028	Yes
D.subobscura	2025-13-05	Clean_Injury	8854	8854	8854	3126	12.5724	0.0575903	NA	NA	NA	0.188312	Yes
D.sucinea	2025-13-05	Clean_Injury	8854	8854	8854	3126	12.2371	0.0556404	NA	NA	NA	0.230717	Yes
D.virilis	2025-13-05	Clean_Injury	8854	8854	8854	3126	13.6425	0.0638511	NA	NA	NA	0.0482994	Yes
D.yakuba	2025-13-05	Clean_Injury	8854	8854	8854	3126	13.0515	0.0603862	NA	NA	NA	0.126495	Yes
D.baimaii	2025-13-05	Clean_Injury	8854	8854	8854	3126	13.1144	0.0607543	NA	NA	NA	0.11827	NA
D.putrida	2025-13-05	Clean_Injury	8854	8854	8854	3126	12.9515	0.0598016	NA	NA	NA	0.139517	No
D.suzukii	2025-13-05	Clean_Injury	8854	8854	8854	3126	12.8605	0.0592702	NA	NA	NA	0.151312	Yes
D.willistoni	2025-13-05	Clean_Injury	8854	8854	8854	3126	12.5449	0.0574299	NA	NA	NA	0.191822	Yes
D.deflecta	2025-13-05	Clean_Injury	8854	8854	8854	3126	10.7167	0.0468821	NA	NA	NA	0.413386	NA
D.angularis	2025-13-05	Clean_Injury	8854	8854	8854	3126	11.412	0.0508696	NA	NA	NA	0.331867	Yes
D.bizonata	2025-13-05	Clean_Injury	8854	8854	8854	3126	10.8666	0.0477388	NA	NA	NA	0.396116	NA
D.brachynephros	2025-13-05	Clean_Injury	8854	8854	8854	3126	11.0346	0.0487013	NA	NA	NA	0.376552	NA
D.multispina	2025-13-05	Clean_Injury	8854	8854	8854	3126	12.1165	0.0549408	NA	NA	NA	0.245784	NA
D.sulfurigaster	2025-13-05	Clean_Injury	8854	8854	8854	3126	12.8804	0.0593862	NA	NA	NA	0.14874	Yes
D.phalerata	2025-13-05	Clean_Injury	8854	8854	8854	3126	12.2461	0.0556928	NA	NA	NA	0.229584	Yes
D.guttifera	2025-13-05	Clean_Injury	8854	8854	8854	3126	11.9201	0.053803	NA	NA	NA	0.270118	No
D.funebris	2025-13-05	Clean_Injury	8854	8854	8854	3126	12.8315	0.0591009	NA	NA	NA	0.155059	Yes
D.littoralis	2025-13-05	Clean_Injury	8854	8854	8854	3126	13.571	0.0634309	NA	NA	NA	0.0578738	Yes
D.melanogaster[Isow118(+)]	2025-20-05	Clean_Injury	8854	8854	8854	3126	13.7068	0.0642292	NA	NA	NA	0.0396638	Yes
D.melanogaster[DptBKO]	2025-20-05	Clean_Injury	8854	8854	8854	3126	12.1561	0.0551706	NA	NA	NA	0.240842	No
D.affinis	2025-20-05	Clean_Injury	8854	8854	8854	3126	12.5731	0.0575943	NA	NA	NA	0.188225	Yes
D.americana	2025-20-05	Clean_Injury	8854	8854	8854	3126	12.7988	0.0589103	NA	NA	NA	0.159275	Yes
D.ananassae	2025-20-05	Clean_Injury	8854	8854	8854	3126	13.4061	0.062463	NA	NA	NA	0.0798309	Yes
D.littoralis	2025-20-05	Clean_Injury	8854	8854	8854	3126	13.4054	0.0624589	NA	NA	NA	0.0799241	Yes
D.erecta	2025-20-05	Clean_Injury	8854	8854	8854	3126	12.7696	0.0587395	NA	NA	NA	0.163046	Yes
D.euronotus	2025-20-05	Clean_Injury	8854	8854	8854	3126	13.364	0.0622164	NA	NA	NA	0.0854047	NA
D.flavomontana	2025-20-05	Clean_Injury	8854	8854	8854	3126	12.41	0.056645	NA	NA	NA	0.208944	Yes
D.immigrans	2025-20-05	Clean_Injury	8854	8854	8854	3126	11.2626	0.0500102	NA	NA	NA	0.349676	Yes
D.lacicola	2025-20-05	Clean_Injury	8854	8854	8854	3126	12.762	0.0586953	NA	NA	NA	0.164021	Yes
D.micromelanica	2025-20-05	Clean_Injury	8854	8854	8854	3126	13.2819	0.0617351	NA	NA	NA	0.0962578	Yes
D.montana	2025-20-05	Clean_Injury	8854	8854	8854	3126	13.1435	0.0609248	NA	NA	NA	0.114453	Yes
D.nasuta	2025-20-05	Clean_Injury	8854	8854	8854	3126	12.4056	0.0566193	NA	NA	NA	0.209502	Yes
D.novamexicana	2025-20-05	Clean_Injury	8854	8854	8854	3126	13.4078	0.062473	NA	NA	NA	0.0796067	Yes
D.paramelanica	2025-20-05	Clean_Injury	8854	8854	8854	3126	12.8633	0.0592863	NA	NA	NA	0.150953	Yes
D.persimilis	2025-20-05	Clean_Injury	8854	8854	8854	3126	12.7407	0.0585712	NA	NA	NA	0.16676	Yes
D.pseudoobscura	2025-20-05	Clean_Injury	8854	8854	8854	3126	10.8981	0.0479193	NA	NA	NA	0.39246	Yes
D.sechellia	2025-20-05	Clean_Injury	8854	8854	8854	3126	13.1278	0.0608327	NA	NA	NA	0.116517	Yes
D.simulans	2025-20-05	Clean_Injury	8854	8854	8854	3126	13.0188	0.0601953	NA	NA	NA	0.130754	Yes
D.sturtevanti	2025-20-05	Clean_Injury	8854	8854	8854	3126	13.2754	0.0616972	NA	NA	NA	0.0971111	Yes
D.subobscura	2025-20-05	Clean_Injury	8854	8854	8854	3126	12.0595	0.0546102	NA	NA	NA	0.252876	Yes
D.sucinea	2025-20-05	Clean_Injury	8854	8854	8854	3126	11.6197	0.0520668	NA	NA	NA	0.306841	Yes
D.virilis	2025-20-05	Clean_Injury	8854	8854	8854	3126	13.5038	0.0630367	NA	NA	NA	0.066833	Yes
D.yakuba	2025-20-05	Clean_Injury	8854	8854	8854	3126	12.6985	0.0583248	NA	NA	NA	0.172187	Yes
D.testacea	2025-20-05	Clean_Injury	8854	8854	8854	3126	10.1466	0.0436367	NA	12	NA	0.477533	No
D.putrida	2025-20-05	Clean_Injury	8854	8854	8854	3126	12.5641	0.0575416	NA	NA	NA	0.189379	No
D.suzukii	2025-20-05	Clean_Injury	8854	8854	8854	3126	12.4422	0.0568325	NA	NA	NA	0.204862	Yes
D.willistoni	2025-20-05	Clean_Injury	8854	8854	8854	3126	12.0231	0.0543995	NA	NA	NA	0.257386	Yes
D.deflecta	2025-20-05	Clean_Injury	8854	8854	8854	3126	9.70551	0.0411424	13	11	NA	0.525399	NA
D.angularis	2025-20-05	Clean_Injury	8854	8854	8854	3126	10.5644	0.0460127	NA	14	NA	0.430769	Yes
D.bizonata	2025-20-05	Clean_Injury	8854	8854	8854	3126	9.88823	0.0421738	14	11	NA	0.505764	NA
D.brachynephros	2025-20-05	Clean_Injury	8854	8854	8854	3126	10.0947	0.0433424	NA	12	NA	0.483248	NA
D.multispina	2025-20-05	Clean_Injury	8854	8854	8854	3126	11.4631	0.051164	NA	NA	NA	0.325736	NA
D.sulfurigaster	2025-20-05	Clean_Injury	8854	8854	8854	3126	12.4688	0.0569871	NA	NA	NA	0.201494	Yes
D.phalerata	2025-20-05	Clean_Injury	8854	8854	8854	3126	11.6314	0.0521347	NA	NA	NA	0.305414	Yes
D.guttifera	2025-20-05	Clean_Injury	8854	8854	8854	3126	11.2098	0.0497066	NA	NA	NA	0.355937	No
D.funebris	2025-20-05	Clean_Injury	8854	8854	8854	3126	12.4035	0.0566073	NA	NA	NA	0.209763	Yes
D.melanogaster[Isow118(+)]	2025-27-05	Clean_Injury	8854	8854	8854	3126	13.8214	0.064903	NA	NA	NA	0.0242262	Yes
D.melanogaster[DptBKO]	2025-27-05	Clean_Injury	8854	8854	8854	3126	12.8414	0.0591589	NA	NA	NA	0.153776	No
D.affinis	2025-27-05	Clean_Injury	8854	8854	8854	3126	13.1111	0.0607349	NA	NA	NA	0.118705	Yes
D.americana	2025-27-05	Clean_Injury	8854	8854	8854	3126	13.2551	0.0615781	NA	NA	NA	0.0997918	Yes
D.ananassae	2025-27-05	Clean_Injury	8854	8854	8854	3126	13.636	0.0638131	NA	NA	NA	0.0491651	Yes
D.bifasciata	2025-27-05	Clean_Injury	8854	8854	8854	3126	12.1859	0.0553433	NA	NA	NA	0.237123	Yes
D.erecta	2025-27-05	Clean_Injury	8854	8854	8854	3126	13.2365	0.0614691	NA	NA	NA	0.102241	Yes
D.immigrans	2025-27-05	Clean_Injury	8854	8854	8854	3126	12.2466	0.0556959	NA	NA	NA	0.229517	Yes
D.lacicola	2025-27-05	Clean_Injury	8854	8854	8854	3126	13.2317	0.0614409	NA	NA	NA	0.102875	Yes
D.micromelanica	2025-27-05	Clean_Injury	8854	8854	8854	3126	13.5589	0.0633599	NA	NA	NA	0.0594875	Yes
D.montana	2025-27-05	Clean_Injury	8854	8854	8854	3126	13.4725	0.0628526	NA	NA	NA	0.0710078	Yes
D.nasuta	2025-27-05	Clean_Injury	8854	8854	8854	3126	13.0033	0.0601046	NA	NA	NA	0.132776	Yes
D.novamexicana	2025-27-05	Clean_Injury	8854	8854	8854	3126	13.6371	0.0638193	NA	NA	NA	0.0490248	Yes
D.paramelanica	2025-27-05	Clean_Injury	8854	8854	8854	3126	13.296	0.0618175	NA	NA	NA	0.0944029	Yes
D.persimilis	2025-27-05	Clean_Injury	8854	8854	8854	3126	13.2181	0.0613616	NA	NA	NA	0.104657	Yes
D.pseudoobscura	2025-27-05	Clean_Injury	8854	8854	8854	3126	11.9968	0.0542472	NA	NA	NA	0.260643	Yes
D.sechellia	2025-27-05	Clean_Injury	8854	8854	8854	3126	13.4626	0.0627948	NA	NA	NA	0.0723202	Yes
D.simulans	2025-27-05	Clean_Injury	8854	8854	8854	3126	13.3942	0.0623933	NA	NA	NA	0.0814078	Yes
D.sturtevanti	2025-27-05	Clean_Injury	8854	8854	8854	3126	13.5549	0.0633363	NA	NA	NA	0.0600257	Yes
D.subobscura	2025-27-05	Clean_Injury	8854	8854	8854	3126	12.7782	0.0587901	NA	NA	NA	0.161929	Yes
D.sucinea	2025-27-05	Clean_Injury	8854	8854	8854	3126	12.4872	0.0570945	NA	NA	NA	0.199151	Yes
D.virilis	2025-27-05	Clean_Injury	8854	8854	8854	3126	13.6965	0.0641686	NA	NA	NA	0.0410489	Yes
D.yakuba	2025-27-05	Clean_Injury	8854	8854	8854	3126	13.1912	0.061204	NA	NA	NA	0.108195	Yes
D.testacea	2025-27-05	Clean_Injury	8854	8854	8854	3126	11.4673	0.0511881	NA	NA	NA	0.325233	No
D.putrida	2025-27-05	Clean_Injury	8854	8854	8854	3126	13.1053	0.0607009	NA	NA	NA	0.119464	No
D.suzukii	2025-27-05	Clean_Injury	8854	8854	8854	3126	13.027	0.0602428	NA	NA	NA	0.129695	Yes
D.deflecta	2025-27-05	Clean_Injury	8854	8854	8854	3126	11.1466	0.0493437	NA	NA	NA	0.3634	NA
D.angularis	2025-27-05	Clean_Injury	8854	8854	8854	3126	11.7642	0.0529012	NA	NA	NA	0.289256	Yes
D.littoralis	2025-27-05	Clean_Injury	8854	8854	8854	3126	13.6356	0.0638106	NA	NA	NA	0.0492235	Yes
D.brachynephros	2025-27-05	Clean_Injury	8854	8854	8854	3126	11.4299	0.050973	NA	NA	NA	0.329715	NA
D.multispina	2025-27-05	Clean_Injury	8854	8854	8854	3126	12.3822	0.0564836	NA	NA	NA	0.212452	NA
D.sulfurigaster	2025-27-05	Clean_Injury	8854	8854	8854	3126	13.0441	0.0603429	NA	NA	NA	0.127462	Yes
D.phalerata	2025-27-05	Clean_Injury	8854	8854	8854	3126	12.4951	0.0571402	NA	NA	NA	0.198153	Yes
D.guttifera	2025-27-05	Clean_Injury	8854	8854	8854	3126	12.2107	0.0554873	NA	NA	NA	0.23402	No
D.funebris	2025-27-05	Clean_Injury	8854	8854	8854	3126	13.002	0.0600968	NA	NA	NA	0.132949	Yes
