## Supplementary material for "Life history and infection susceptibility parameters of *Drosophila* species reared on a common diet": File S2: VialMicrobiome_CFUs.xlsx

### Sheet: 06.11.2025
ID.Vial	Species	Diet	Collected.Date	Collected.Time	manysmallcolonies	Water.Used	DilFact-1	CFUs-1	DilFact-2	CFUs-2	Vinitial	Vplated	NormalizedCFUs	Log10normCFUs	PlateType	Notes
IC1	D. immigrans	Corn	23.10.2025	6.11.2025	yes	1000	1	2	1	0		20	50	1.69897	MRS
IC1	D. immigrans	Corn	23.10.2025	6.11.2025	yes	1000	1	6	1	0		20	150	2.17609	LB	5 males
IC1	D. immigrans	Corn	23.10.2025	6.11.2025	yes	1000	1	4	1	6		20	250	2.39794	BHI
IC1	D. immigrans	Corn	23.10.2025	6.11.2025	yes	1000	1	1	1	1		20	50	1.69897	YPG
IC2	D. immigrans	Corn	23.10.2025	6.11.2025	yes	1000	1	4	1	8		20	300	2.47712	MRS
IC2	D. immigrans	Corn	23.10.2025	6.11.2025	yes	1000	1	2	1	3		20	125	2.09691	LB	5 males
IC2	D. immigrans	Corn	23.10.2025	6.11.2025	yes	1000	1	3	1	10		20	325	2.51188	BHI
IC2	D. immigrans	Corn	23.10.2025	6.11.2025	yes	1000	1	2	1	4		20	150	2.17609	YPG
IC3	D. immigrans	Corn	23.10.2025	6.11.2025	yes	1000	1	12	1	23		20	875	2.94201	MRS
IC3	D. immigrans	Corn	23.10.2025	6.11.2025	yes	1000	1	3	1	17		20	500	2.69897	LB	5 males
IC3	D. immigrans	Corn	23.10.2025	6.11.2025	yes	1000	1	8	1	8		20	400	2.60206	BHI
IC3	D. immigrans	Corn	23.10.2025	6.11.2025	yes	1000	1	3	1	5		20	200	2.30103	YPG
IP1	D. immigrans	Prop	23.10.2025	6.11.2025		1000	400	14	400	17		20	310000	5.49136	MRS
IP1	D. immigrans	Prop	23.10.2025	6.11.2025	yes	1000	20	13	20	7		20	10000	4	LB	5 males
IP1	D. immigrans	Prop	23.10.2025	6.11.2025	yes	1000	1	3	1	0		20	75	1.87506	BHI
IP1	D. immigrans	Prop	23.10.2025	6.11.2025		1000	400	22	400	13		20	350000	5.54407	YPG	2 colony types
IP2	D. immigrans	Prop	23.10.2025	6.11.2025	yes	1000	160000	7	160000	5		20	60000000	7.77815	MRS	2 colony types, one more abundant than the other by 20x
IP2	D. immigrans	Prop	23.10.2025	6.11.2025		1000	400	5	400	8		20	162500	5.21085	LB	only 4 males entered the experimental vial, and so microbiota adjusted by /.8
IP2	D. immigrans	Prop	23.10.2025	6.11.2025		1000	8000	12	8000	10		20	5500000	6.74036	BHI
IP2	D. immigrans	Prop	23.10.2025	6.11.2025		1000	8000	39	8000	43		20	20500000	7.31175	YPG
IP3	D. immigrans	Prop	23.10.2025	6.11.2025		1000	8000	19	8000	28		20	11750000	7.07004	MRS
IP3	D. immigrans	Prop	23.10.2025	6.11.2025	yes	1000	400	7	400	12		20	237500	5.37566	LB	only 4 males entered the experimental vial, and so microbiota adjusted by /.8
IP3	D. immigrans	Prop	23.10.2025	6.11.2025	yes	1000	400	18	400	4		20	275000	5.43933	BHI
IP3	D. immigrans	Prop	23.10.2025	6.11.2025	yes	1000	8000	7	8000	7		20	3500000	6.54407	YPG
MC1	D. melanogaster	Corn	23.10.2025	6.11.2025		1000	8000	3	8000	1		20	800000	5.90309	MRS	did 20uL droplets here, and plated DFs 1to4	Two DF and CFU cols because I did 2 tech replicates per vial in prev sheets, and ended up doing that here with 10uL per droplet
MC1	D. melanogaster	Corn	23.10.2025	6.11.2025	yes	1000	1	1	1	2		20	75	1.87506	LB
MC1	D. melanogaster	Corn	23.10.2025	6.11.2025	yes	1000	1	0	1	0		20	0	0	BHI
MC1	D. melanogaster	Corn	23.10.2025	6.11.2025		1000	20	34	20	41		20	37500	4.57403	YPG
MC2	D. melanogaster	Corn	23.10.2025	6.11.2025		1000	400	1	400	1		20	20000	4.30103	MRS	Vinitial and Water.Used are basically the same thing here. But each round started with 1/10 last time, and this time it will not start with a dilution.
MC2	D. melanogaster	Corn	23.10.2025	6.11.2025		1000	1	3	1	1		20	100	2	LB
MC2	D. melanogaster	Corn	23.10.2025	6.11.2025		1000	1	1	1	0		20	25	1.39794	BHI
MC2	D. melanogaster	Corn	23.10.2025	6.11.2025		1000	400	5	400	8		20	130000	5.11394	YPG
MC3	D. melanogaster	Corn	23.10.2025	6.11.2025		1000	20	25	20	24		20	24500	4.38917	MRS	I did a 1/20 dilution series this time around (10+190), so I'll just input the DF directly. The previous sheet used a DF that was in log10 basically
MC3	D. melanogaster	Corn	23.10.2025	6.11.2025	yes	1000	1	0	1	0		20	0	0	LB
MC3	D. melanogaster	Corn	23.10.2025	6.11.2025	yes	1000	1	0	1	0		20	0	0	BHI
MC3	D. melanogaster	Corn	23.10.2025	6.11.2025		1000	1	180	20	3		20	6000	3.77815	YPG
MP1	D. melanogaster	Prop	23.10.2025	6.11.2025		1000	160000	5	160000	6		20	44000000	7.64345	MRS
MP1	D. melanogaster	Prop	23.10.2025	6.11.2025	yes	1000	20	21	20	18		20	19500	4.29003	LB
MP1	D. melanogaster	Prop	23.10.2025	6.11.2025	yes	1000	1	0	1	0		20	0	0	BHI
MP1	D. melanogaster	Prop	23.10.2025	6.11.2025		1000	160000	6	160000	4		20	40000000	7.60206	YPG
MP2	D. melanogaster	Prop	23.10.2025	6.11.2025		1000	8000	15	8000	22		20	7400000	6.86923	MRS
MP2	D. melanogaster	Prop	23.10.2025	6.11.2025	yes	1000	20	2	20	6		20	4000	3.60206	LB
MP2	D. melanogaster	Prop	23.10.2025	6.11.2025	yes	1000	1	1	1	1		20	50	1.69897	BHI
MP2	D. melanogaster	Prop	23.10.2025	6.11.2025		1000	8000	21	8000	15		20	7200000	6.85733	YPG
MP3	D. melanogaster	Prop	23.10.2025	6.11.2025		1000	8000	6	8000	5		20	2200000	6.34242	MRS
MP3	D. melanogaster	Prop	23.10.2025	6.11.2025	yes	1000	1	5	1	13		20	450	2.65321	LB
MP3	D. melanogaster	Prop	23.10.2025	6.11.2025	yes	1000	1	0	1	0		20	0	0	BHI
MP3	D. melanogaster	Prop	23.10.2025	6.11.2025		1000	8000	9	8000	5		20	2800000	6.44716	YPG
VC1	D. virilis	Corn	23.10.2025	6.11.2025		1000	20	326	20	326		20	326000	5.51322	MRS	too many to count, just did one blob
VC1	D. virilis	Corn	23.10.2025	6.11.2025	yes	1000	1	0	1	0		20	0	0	LB	numbers here are 24h
VC1	D. virilis	Corn	23.10.2025	6.11.2025	yes	1000	1	0	1	0		20	0	0	BHI
VC1	D. virilis	Corn	23.10.2025	6.11.2025		1000	400	31	400	32		20	630000	5.79934	YPG
VC2	D. virilis	Corn	23.10.2025	6.11.2025		1000	400	34	400	30		20	640000	5.80618	MRS
VC2	D. virilis	Corn	23.10.2025	6.11.2025	yes	1000	1	0	1	0		20	0	0	LB
VC2	D. virilis	Corn	23.10.2025	6.11.2025	yes	1000	1	0	1	0		20	0	0	BHI
VC2	D. virilis	Corn	23.10.2025	6.11.2025		1000	400	27	400	35		20	620000	5.79239	YPG
VC3	D. virilis	Corn	23.10.2025	6.11.2025		1000	400	13	400	10		20	230000	5.36173	MRS
VC3	D. virilis	Corn	23.10.2025	6.11.2025	yes	1000	1	0	1	0		20	0	0	LB
VC3	D. virilis	Corn	23.10.2025	6.11.2025	yes	1000	1	0	1	0		20	0	0	BHI
VC3	D. virilis	Corn	23.10.2025	6.11.2025		1000	400	6	400	16		20	220000	5.34242	YPG
VP1	D. virilis	Prop	23.10.2025	6.11.2025		1000	8000	114	8000	58		20	34400000	7.53656	MRS
VP1	D. virilis	Prop	23.10.2025	6.11.2025	yes	1000	1	17	1	12		20	725	2.86034	LB
VP1	D. virilis	Prop	23.10.2025	6.11.2025	yes	1000	20	2	20	18		20	10000	4	BHI
VP1	D. virilis	Prop	23.10.2025	6.11.2025		1000	160000	5	160000	6		20	44000000	7.64345	YPG
VP2	D. virilis	Prop	23.10.2025	6.11.2025		1000	8000	59	8000	70		20	25800000	7.41162	MRS
VP2	D. virilis	Prop	23.10.2025	6.11.2025	yes	1000	1	21	1	18		20	975	2.989	LB
VP2	D. virilis	Prop	23.10.2025	6.11.2025	yes	1000	20	2	20	10		20	6000	3.77815	BHI
VP2	D. virilis	Prop	23.10.2025	6.11.2025		1000	8000	53	8000	49		20	20400000	7.30963	YPG
VP3	D. virilis	Prop	23.10.2025	6.11.2025		1000	8000	9	8000	11		20	4000000	6.60206	MRS
VP3	D. virilis	Prop	23.10.2025	6.11.2025	yes	1000	1	3	1	3		20	150	2.17609	LB
VP3	D. virilis	Prop	23.10.2025	6.11.2025	yes	1000	20	3	20	4		20	3500	3.54407	BHI	larger colonies first apparent at 24h, but many small colonies not counted
VP3	D. virilis	Prop	23.10.2025	6.11.2025		1000	8000	11	8000	9		20	4000000	6.60206	YPG

### Sheet: 04.02.2023
ID.Vial	Species	Diet	Collected.Date	Collected.Time	manysmallcolonies	Water.Used	DilFact-1	CFUs-1	DilFact-2	CFUs-2	Vinitial	Vplated	NormalizedCFUs	Log10normCFUs	PlateType	Notes
5	D. melanogaster	Banana	25.01.2023	16.38	yes	1000	1	10	1	2		20	3000	3.47712	MRS	Two DF and CFU cols because I did 2 tech replicates per vial (10uL per tech rep)
6	D. melanogaster	Banana	25.01.2023	16.38	yes	1000	1	8	1	12		20	5000	3.69897	MRS
7	D. melanogaster	Banana	25.01.2023	16.38	yes	1000	2	9	1	24		20	28500	4.45484	MRS
8	D. melanogaster	Banana	25.01.2023	16.38	yes	1000	1	0	1	1		20	250	2.39794	MRS
9	D. melanogaster	Banana	25.01.2023	16.38	yes	1000	2	6	2	6		20	30000	4.47712	MRS
15	D. melanogaster	Corn	25.01.2023	16.38	yes	1000	1	1	1	1		20	500	2.69897	MRS
16	D. melanogaster	Corn	25.01.2023	16.38	yes	1000	1	0	1	0.01		20	2.5	0.39794	MRS
17	D. melanogaster	Corn	25.01.2023	16.38	yes	1000	1	0	2	5		20	12500	4.09691	MRS
18	D. melanogaster	Corn	25.01.2023	16.38	yes	1000	1	0	1	0.01		20	2.5	0.39794	MRS
19	D. melanogaster	Corn	25.01.2023	16.38	yes	1000	1	0	1	0.01		20	2.5	0.39794	MRS
25	D. melanogaster	Malt	25.01.2023	16.38		1000	2	9	2	5		20	35000	4.54407	MRS
26	D. melanogaster	Malt	25.01.2023	16.38		1000	2	37	2	40		20	192500	5.28443	MRS
27	D. melanogaster	Malt	25.01.2023	16.38		1000	3	12	3	12		20	600000	5.77815	MRS
28	D. melanogaster	Malt	25.01.2023	16.38		1000	2	8	2	40		20	120000	5.07918	MRS
29	D. melanogaster	Malt	25.01.2023	16.38		1000	5	21	5	30		20	127500000	8.10551	MRS
35	D. melanogaster	Prop	25.01.2023	16.38		1000	1	11	1	14		20	6250	3.79588	MRS
36	D. melanogaster	Prop	25.01.2023	16.38		1000	3	10	2	61		20	402500	5.60477	MRS
37	D. melanogaster	Prop	25.01.2023	16.38		1000	6	21	5	74		20	710000000	8.85126	MRS
38	D. melanogaster	Prop	25.01.2023	16.38		1000	3	8	3	8		20	400000	5.60206	MRS
39	D. melanogaster	Prop	25.01.2023	16.38		1000	5	40	5	47		20	217500000	8.33746	MRS
43	D. virilis	Banana	25.01.2023	17		1000	3	61	3	37		20	2450000	6.38917	MRS
44	D. virilis	Banana	25.01.2023	17		1000	3	17	2	39		20	522500	5.71809	MRS
45	D. virilis	Banana	25.01.2023	17		1000	6	10	5	24		20	310000000	8.49136	MRS
52	D. virilis	Corn	25.01.2023	17		1000	3	4	2	64		20	260000	5.41497	MRS
53	D. virilis	Corn	25.01.2023	17		1000	3	23	3	15		20	950000	5.97772	MRS
54	D. virilis	Corn	25.01.2023	17		1000	2	34	2	23		20	142500	5.15381	MRS
62	D. virilis	Malt	25.01.2023	17		1000	5	28	4	80		20	90000000	7.95424	MRS
63	D. virilis	Malt	25.01.2023	17		1000	5	52	5	30		20	205000000	8.31175	MRS
64	D. virilis	Malt	25.01.2023	17		1000	5	22	5	21		20	107500000	8.03141	MRS
73	D. virilis	Prop	25.01.2023	17		1000	5	50	6	11		20	400000000	8.60206	MRS
74	D. virilis	Prop	25.01.2023	17		1000	4	15	3	52		20	5050000	6.70329	MRS
84	D. immigrans	Banana	25.01.2023	17.15		1000	3	27	3	35		20	1550000	6.19033	MRS
85	D. immigrans	Banana	25.01.2023	17.15		1000	3	6	2	22		20	205000	5.31175	MRS
93	D. immigrans	Corn	25.01.2023	17.15		1000	1	14	1	8		20	5500	3.74036	MRS
94	D. immigrans	Corn	25.01.2023	17.15		1000	2	4	2	6		20	25000	4.39794	MRS
95	D. immigrans	Corn	25.01.2023	17.15		1000	2	39	2	43		20	205000	5.31175	MRS
103	D. immigrans	Malt	25.01.2023	17.15		1000	4	95	5	32		20	103750000	8.01599	MRS
104	D. immigrans	Malt	25.01.2023	17.15		1000	5	13	5	15		20	70000000	7.8451	MRS
105	D. immigrans	Malt	25.01.2023	17.15		1000	5	12	5	28		20	100000000	8	MRS
114	D. immigrans	Prop	25.01.2023	17.15		1000	6	9	6	7		20	400000000	8.60206	MRS
115	D. immigrans	Prop	25.01.2023	17.15		1000	4	12	4	13		20	6250000	6.79588	MRS

### Sheet: 30.01.2023
ID.Vial	Species	Diet	Collected.Date	Collected.Time	manysmallcolonies	Water.Used	DilFact-1	CFUs-1	DilFact-2	CFUs-2	Vinitial	Vplated	NormalizedCFUs	Log10(normCFUs)	PlateType	Formula
1	Dmel	Banana	24.01	14		200	3	5	3	5	200	20	100000	5	MRS	=(((Avg1*DF1+Avg2*DF2)/2)*20)/200uL
2	Dmel	Banana	24.01	14		200	4	5	4	5	200	20	1000000	6	MRS
3	Dmel	Banana	24.01	14		200	4	5	4	5	200	20	1000000	6	MRS	Output: density of bacteria per 200uL in vial (or more if vial needed more)
4	Dmel	Banana	24.01	14		200	4	5	4	5	200	20	1000000	6	MRS	*20 from plated / total in plate
5	Dmel	Banana	25.01	16.38	yes	1000	1	10	1	2	5		1200	3.07918	MRS
6	Dmel	Banana	25.01	16.38	yes	1000	1	8	1	12	5		2000	3.30103	MRS
7	Dmel	Banana	25.01	16.38	yes	1000	2	9	1	24	5		11400	4.0569	MRS	BLOCK 1 NOTES (24.01)
8	Dmel	Banana	25.01	16.38	yes	1000	1	0	1	1	5		100	2	MRS	- Block 1 a bit overgrown, and so beyond the issues with this block raised in the Protocol tab, I wouldn't say the data are comparable anyways
9	Dmel	Banana	25.01	16.38	yes	1000	2	6	2	6	5		12000	4.07918	MRS	- However, as Block 1 was a bit overgrown, it gives a very good sense of qualitative colony morphology data compared to BLOCK 2, and so considering both sets of plates gives both a qualitative and quantitative sense of the experiment results
10	Dmel	Banana	31.01	15.38							0		0	#NUM!	MRS	- I've recorded the data as "5" for any CFUs at the DF where the colonies drop out as a rough estimate of abundance
11	Dmel	Corn	24.01	14		400	1	5	1	5	400	20	1000	3	MRS
12	Dmel	Corn	24.01	14		400	1	5	1	5	400	20	1000	3	MRS	BLOCK 2 NOTES (25.01)
13	Dmel	Corn	24.01	14		400	1	5	1	5	400	20	1000	3	MRS	- Some vials had many small colonies that could not be accurately counted. These are denoted in column "small" with "yes"
14	Dmel	Corn	24.01	14		400	1	5	1	5	400	20	1000	3	MRS
15	Dmel	Corn	25.01	16.38	yes	1000	1	1	1	1	5		200	2.30103	MRS
16	Dmel	Corn	25.01	16.38	yes	1000	1	0	1	0.01	5		1	0	MRS
17	Dmel	Corn	25.01	16.38	yes	1000	1	0	2	5	5		5000	3.69897	MRS
18	Dmel	Corn	25.01	16.38	yes	1000	1	0	1	0.01	5		1	0	MRS
19	Dmel	Corn	25.01	16.38	yes	1000	1	0	1	0.01	5		1	0	MRS
20	Dmel	Corn	31.01	15.38							0		0	#NUM!	MRS
21	Dmel	Malt	24.01	14		400	4	5	5	5	400	20	5500000	6.74036	MRS
22	Dmel	Malt	24.01	14		400	4	5	4	5	400	20	1000000	6	MRS
23	Dmel	Malt	24.01	14		400	7	5	7	5	400	20	1000000000	9	MRS
24	Dmel	Malt	24.01	14		600	7	5	7	5	600	20	1000000000	9	MRS
25	Dmel	Malt	25.01	16.38		1000	2	9	2	5	5		14000	4.14613	MRS
26	Dmel	Malt	25.01	16.38		1000	2	37	2	40	5		77000	4.88649	MRS
27	Dmel	Malt	25.01	16.38		1000	3	12	3	12	5		240000	5.38021	MRS
28	Dmel	Malt	25.01	16.38		1000	2	8	2	40	5		48000	4.68124	MRS
29	Dmel	Malt	25.01	16.38		1000	5	21	5	30	5		51000000	7.70757	MRS
30	Dmel	Malt	31.01	15.38							0		0	#NUM!	MRS
31	Dmel	Prop	24.01	14		200	2	5	2	5	200	20	10000	4	MRS
32	Dmel	Prop	24.01	14		200	3	5	3	5	200	20	100000	5	MRS
33	Dmel	Prop	24.01	14		200	3	5	3	5	200	20	100000	5	MRS
34	Dmel	Prop	24.01	14		200	5	5	5	5	200	20	10000000	7	MRS
35	Dmel	Prop	25.01	16.38		1000	1	11	1	14	5		2500	3.39794	MRS
36	Dmel	Prop	25.01	16.38		1000	3	10	2	61	5		161000	5.20683	MRS
37	Dmel	Prop	25.01	16.38		1000	6	21	5	74	5		284000000	8.45332	MRS
38	Dmel	Prop	25.01	16.38		1000	3	8	3	8	5		160000	5.20412	MRS
39	Dmel	Prop	25.01	16.38		1000	5	40	5	47	5		87000000	7.93952	MRS
40	Dmel	Prop	31.01	15.38							0		0	#NUM!	MRS
41	Dvir	Banana	24.01	14.25		200	7	5	7	5	200	20	1000000000	9	MRS
42	Dvir	Banana	24.01	14.25		200	3	5	3	5	200	20	100000	5	MRS
43	Dvir	Banana	25.01	17		1000	3	61	3	37	5		980000	5.99123	MRS
44	Dvir	Banana	25.01	17		1000	3	17	2	39	5		209000	5.32015	MRS
45	Dvir	Banana	25.01	17		1000	6	10	5	24	5		124000000	8.09342	MRS
46	Dvir	Banana	31.01	15.25							0		0	#NUM!	MRS
47	Dvir	Banana	31.01	15.25							0		0	#NUM!	MRS
48	Dvir	Banana	31.01	15.25							0		0	#NUM!	MRS
49	Dvir	Banana	31.01	15.25							0		0	#NUM!	MRS
50	Dvir	Banana	31.01	15.25							0		0	#NUM!	MRS
51	Dvir	Corn	24.01	14.25		400	5	5	5	5	400	20	10000000	7	MRS
52	Dvir	Corn	25.01	17		1000	3	4	2	64	5		104000	5.01703	MRS
53	Dvir	Corn	25.01	17		1000	3	23	3	15	5		380000	5.57978	MRS
54	Dvir	Corn	25.01	17		1000	2	34	2	23	5		57000	4.75587	MRS
55	Dvir	Corn	31.01	15.25							0		0	#NUM!	MRS
56	Dvir	Corn	31.01	15.25							0		0	#NUM!	MRS
57	Dvir	Corn	31.01	15.25							0		0	#NUM!	MRS
58	Dvir	Corn	31.01	15.25							0		0	#NUM!	MRS
59	Dvir	Corn	31.01	15.25							0		0	#NUM!	MRS
60	Dvir	Corn	31.01	15.25							0		0	#NUM!	MRS
61	Dvir	Malt	24.01	14.25		200	6	5	6	5	200	20	100000000	8	MRS
62	Dvir	Malt	25.01	17		1000	5	28	4	80	5		36000000	7.5563	MRS
63	Dvir	Malt	25.01	17		1000	5	52	5	30	5		82000000	7.91381	MRS
64	Dvir	Malt	25.01	17		1000	5	22	5	21	5		43000000	7.63347	MRS
65	Dvir	Malt	31.01	15.25							0		0	#NUM!	MRS
66	Dvir	Malt	31.01	15.25							0		0	#NUM!	MRS
67	Dvir	Malt	31.01	15.25							0		0	#NUM!	MRS
68	Dvir	Malt	31.01	15.25							0		0	#NUM!	MRS
69	Dvir	Malt	31.01	15.25							0		0	#NUM!	MRS
70	Dvir	Malt	31.01	15.25							0		0	#NUM!	MRS
71	Dvir	Prop	24.01	14.25		200	7	5	7	5	200	20	1000000000	9	MRS
72	Dvir	Prop	24.01	14.25		200	5	5	5	5	200	20	10000000	7	MRS
73	Dvir	Prop	25.01	17		1000	5	50	6	11	5		160000000	8.20412	MRS
74	Dvir	Prop	25.01	17		1000	4	15	3	52	5		2020000	6.30535	MRS
75	Dvir	Prop	31.01	15.25							0		0	#NUM!	MRS
76	Dvir	Prop	31.01	15.25							0		0	#NUM!	MRS
77	Dvir	Prop	31.01	15.25							0		0	#NUM!	MRS
78	Dvir	Prop	31.01	15.25							0		0	#NUM!	MRS
79	Dvir	Prop	31.01	15.25							0		0	#NUM!	MRS
80	Dvir	Prop	31.01	15.25							0		0	#NUM!	MRS
81	Dimm	Banana	24.01	14.4		200	5	5	5	5	200	20	10000000	7	MRS
82	Dimm	Banana	24.01	14.4		200	5	5	5	5	200	20	10000000	7	MRS
83	Dimm	Banana	24.01	14.4		200	7	5	6	5	200	20	550000000	8.74036	MRS
84	Dimm	Banana	25.01	17.15		1000	3	27	3	35	5		620000	5.79239	MRS
85	Dimm	Banana	25.01	17.15		1000	3	6	2	22	5		82000	4.91381	MRS
86	Dimm	Banana	31.01	16.06							0		0	#NUM!	MRS
87	Dimm	Banana									0		0	#NUM!	MRS
88	Dimm	Banana									0		0	#NUM!	MRS
89	Dimm	Banana									0		0	#NUM!	MRS
90	Dimm	Banana									0		0	#NUM!	MRS
91	Dimm	Corn	24.01	14.4		200	4	5	4	5	200	20	1000000	6	MRS
92	Dimm	Corn	24.01	14.4		200	4	2	4	6	200	20	800000	5.90309	MRS
93	Dimm	Corn	25.01	17.15		1000	1	14	1	8	5		2200	3.34242	MRS
94	Dimm	Corn	25.01	17.15		1000	2	4	2	6	5		10000	4	MRS
95	Dimm	Corn	25.01	17.15		1000	2	39	2	43	5		82000	4.91381	MRS
96	Dimm	Corn	31.01	16.06							0		0	#NUM!	MRS
97	Dimm	Corn									0		0	#NUM!	MRS
98	Dimm	Corn									0		0	#NUM!	MRS
99	Dimm	Corn									0		0	#NUM!	MRS
100	Dimm	Corn									0		0	#NUM!	MRS
101	Dimm	Malt	24.01	14.4		400	6	8	6	7	400	20	150000000	8.17609	MRS
102	Dimm	Malt	24.01	14.4		400	7	5	7	5	400	20	1000000000	9	MRS
103	Dimm	Malt	25.01	17.15		1000	4	95	5	32	5		41500000	7.61805	MRS
104	Dimm	Malt	25.01	17.15		1000	5	13	5	15	5		28000000	7.44716	MRS
105	Dimm	Malt	25.01	17.15		1000	5	12	5	28	5		40000000	7.60206	MRS
106	Dimm	Malt	31.01	16.06							0		0	#NUM!	MRS
107	Dimm	Malt									0		0	#NUM!	MRS
108	Dimm	Malt									0		0	#NUM!	MRS
109	Dimm	Malt									0		0	#NUM!	MRS
110	Dimm	Malt									0		0	#NUM!	MRS
111	Dimm	Prop	24.01	14.4		200	4	5	4	5	200	20	1000000	6	MRS
112	Dimm	Prop	24.01	14.4		200	4	5	4	5	200	20	1000000	6	MRS
113	Dimm	Prop	24.01	14.4		200	4	5	4	5	200	20	1000000	6	MRS
114	Dimm	Prop	25.01	17.15		1000	6	9	6	7	5		160000000	8.20412	MRS
115	Dimm	Prop	25.01	17.15		1000	4	12	4	13	5		2500000	6.39794	MRS
116	Dimm	Prop	31.01	16.06							0		0	#NUM!	MRS
117	Dimm	Prop									0		0	#NUM!	MRS
118	Dimm	Prop									0		0	#NUM!	MRS
119	Dimm	Prop									0		0	#NUM!	MRS
120	Dimm	Prop									0		0	#NUM!	MRS

### Sheet: Protocol
In past, when I've wanted to do something like this, we've used 5 sterile glass beads in a vial of flies. But this experiment wants to be a bit more sensitive in getting the microbiome profiles, able to spot single colonies across a dilution series.
Protocol (attempt 1, flies 6 days old)
1)	Add 200uL ddH2O to an emptied bottle and vortex 10s to mix water and surface of food
2)	Pipette off 20uL of slurried water and add to 96-well plate on ice for serial dilution later
3)	Perform 1in10 serial dilutions across 6 concentration ranges (final concentration 1in1,000,000). Try 20uL into 180uL with >10x pipetting up and down to mix between dilutions.
4)	Take 10uL from the sample*dilution range and pipette as a spot onto an agar plate. Keep track of sample/dilution ranges on plate somehow (code: M, V, I, b, c, m p... M-b = Dmel on banana)
Issues with attempt 1:
- Some of the vials (especially malt) were a bit dehydrated and pulling back from the sides of the vial (increased surface area, increased absorbption of water) requiring different volumes of water to be added to different vials
- The plating was done with 10uL per sample, in duplicate, but this was very tightly packed on the plates causing some dilutions to run into each other, and for the mix of water + dilutions, was not a good choice for robust counting
Protocol (attempt 2, Feb 4th 2023, flies 9 days old)
1)	Add 1mL ddH2O to an emptied bottle and vortex 10s to mix water and surface of food
2)	Pipette off 20uL of slurried water and add to 180uL ddH2O in a 96-well plate
3)	Perform 1in10 serial dilutions across 6 concentration ranges (final concentration 1in1,000,000). Used 20uL into 180uL with >10x pipetting up and down of 20uL to mix between dilutions.
4)	Take 20uL from four samples in the sample*dilution range and pipette as a spot onto an agar plate in duplicate
How did attempt 2 go? :
- Plated droplets looked much more clearly defined, and like they'd be better to count. Tips also were more uniform (attempt 1 was kind of a mess of blunt or narrow tips, not sure if that mattered)
- When flipping the flies to go for an extra 3 days, I tried to take only food vials that were fairly full and so wouldn't dessicate. That choice seemed to make a big difference at the plating step as the volume of water atop the food was consistent and also I think the food texture was much more uniform across food types. It also meant there was no extra surface area on sides of food for extra b…
- Let grow at 22'C (room temp in DDM lab) for 2 overnights and the colonies were just about the right size, but maybe a bit small. For ref, I'd normally do about 36-48h at 29'C to get Acetobacter colonies of a nice size.
- Need to count at some point. But I think I'd trust this 2nd attempt at plating far more in terms of vial consistency. A quick glance: there were definitely also major differences that segregated by number group, but haven't confirmed what's what yet.

### Sheet: MarkPerFlyExampleCFUs
Just copy/pasting the CFU sheet I was using for my pooled fly samples from the DptB-Acetobacter bioRxiv paper (Fig. 3) so how I stored this "per fly" info in past is easily referenced
Gtype	Rep	Total flies	Time post-inf	Dilution Factor	uL plated	Total uL originally	CFUs	log(Bact/fly, base=2)	Experimenter	Notes
iso	1	5	16h	15625	100	500	20	18.2535	MH	RPM6000 for 20s
iso	2	5	16h	625	100	500	173	16.7223	MH	RPM6000 for 20s
iso	3	5	16h	15625	100	500	16	17.9316	MH	RPM6000 for 20s
DptSK1	1	5	16h	15625	100	500	165	21.2979	MH	RPM6000 for 20s
DptSK1	2	5	16h	15625	100	500	112	20.7389	MH	RPM6000 for 20s
DptSK1	3	5	16h	15625	100	500	196	21.5463	MH	RPM6000 for 20s
DptS69R	1	5	16h	15625	100	500	141	21.0711	MH	RPM6000 for 20s
DptS69R	2	5	16h	15625	100	500	153	21.189	MH	RPM6000 for 20s
DptS69R	3	5	16h	15625	100	500	110	20.7129	MH	RPM6000 for 20s
Dpt822	1	5	16h	15625	100	500	154	21.1984	MH	RPM6000 for 20s
Dpt822	2	5	16h	15625	100	500	181	21.4314	MH	RPM6000 for 20s
Dpt822	3	5	16h	15625	100	500	151	21.17	MH	RPM6000 for 20s
DptB-KO	1	5	16h	15625	100	500	65	19.9539	MH	RPM6000 for 20s
DptB-KO	2	5	16h	15625	100	500	87	20.3745	MH	RPM6000 for 20s
DptB-KO	3	5	16h	15625	100	500	101	20.5898	MH	RPM6000 for 20s
iso	1	5	22h	625	100	500	39	14.5731	MH	RPM6000 for 20s
iso	2	5	22h	15625	100	500	18	18.1015	MH	RPM6000 for 20s
iso	3	5	22h	15625	100	500	6	16.5165	MH	RPM6000 for 20s
DptB-KO	1	5	22h	15625	100	500	121	20.8504	MH	RPM6000 for 20s
DptB-KO	2	5	22h	15625	100	500	113	20.7517	MH	RPM6000 for 20s
DptB-KO	3	5	22h	15625	100	500	680	23.341	MH	RPM6000 for 20s
