## Supplementary material for "Life history and infection susceptibility parameters of *Drosophila* species reared on a common diet": File S2: WickAdded_MAH_Bk3Pg57.xlsx

### Sheet: MAH_Bk3Pg57
ParentVial	TubeID	TubeID2	SpeciesNumber	SpeciesName	Sex	Block	Diet	Parent_M_N	Parent_F_N	DateVialStart	EmergentStart	Egg2Adult	n_emergents	n_emergents_perF	TubeWeightInitial	TubeWeightWetMass	TubeWeightDryMass	n_in_Tube	Notes
60_1a_PROP_WICK	L	1	60	D. miranda	M	1a	PROP_WICK	10	10	2025-10-27	2025-11-07	11						25
60_1a_PROP_WICK	L	2	60	D. miranda	F	1a	PROP_WICK	10	10	2025-10-27	2025-11-07	11						25
60_2a_PROP_WICK	L	3	60	D. miranda	M	2a	PROP_WICK	10	9	2025-10-27	2025-11-07	11	3	0.333333				25
60_2a_PROP_WICK	L	4	60	D. miranda	F	2a	PROP_WICK	10	9	2025-10-27	2025-11-07	11	1	0.111111				25
60_3a_PROP_WICK	L	5	60	D. miranda	M	3a	PROP_WICK	10	10	2025-10-27	2025-11-07	11	9	0.9				25
60_3a_PROP_WICK	L	6	60	D. miranda	F	3a	PROP_WICK	10	10	2025-10-27	2025-11-07	11	17	1.7				25
60_4a_PROPIONIC	L	7	60	D. miranda	M	4a	PROPIONIC	10	10	2025-10-27	2025-11-07	11	1	0.1
60_4a_PROPIONIC	L	8	60	D. miranda	F	4a	PROPIONIC	10	10	2025-10-27	2025-11-07	11	4	0.4
60_5a_PROPIONIC	L	9	60	D. miranda	M	5a	PROPIONIC	10	10	2025-10-27	2025-11-07	11	8	0.8				25
60_5a_PROPIONIC	L	10	60	D. miranda	F	5a	PROPIONIC	10	10	2025-10-27	2025-11-07	11	19	1.9
60_6a_PROPIONIC	L	11	60	D. miranda	M	6a	PROPIONIC	10	10	2025-10-27	2025-11-07	11	0	0
60_6a_PROPIONIC	L	12	60	D. miranda	F	6a	PROPIONIC	10	10	2025-10-27	2025-11-07	11	4	0.4
60_1b_PROP_WICK	L	1	60	D. miranda	M	1b	PROP_WICK	10	10	2025-10-27	2025-11-07	11	13	1.3				25
60_1b_PROP_WICK	L	2	60	D. miranda	F	1b	PROP_WICK	10	10	2025-10-27	2025-11-07	11	24	2.4				25
60_2b_PROP_WICK	L	3	60	D. miranda	M	2b	PROP_WICK	10	9	2025-10-27	2025-11-07	11	4	0.444444				25
60_2b_PROP_WICK	L	4	60	D. miranda	F	2b	PROP_WICK	10	9	2025-10-27	2025-11-07	11	18	2				25
60_3b_PROP_WICK	L	5	60	D. miranda	M	3b	PROP_WICK	10	10	2025-10-27	2025-11-07	11	6	0.6				25
60_3b_PROP_WICK	L	6	60	D. miranda	F	3b	PROP_WICK	10	10	2025-10-27	2025-11-07	11	13	1.3				25
60_4b_PROPIONIC	L	7	60	D. miranda	M	4b	PROPIONIC	10	10	2025-10-27	2025-11-07	11	4	0.4
60_4b_PROPIONIC	L	8	60	D. miranda	F	4b	PROPIONIC	10	10	2025-10-27	2025-11-07	11	7	0.7
60_5b_PROPIONIC	L	9	60	D. miranda	M	5b	PROPIONIC	10	10	2025-10-27	2025-11-07	11	3	0.3				25
60_5b_PROPIONIC	L	10	60	D. miranda	F	5b	PROPIONIC	10	10	2025-10-27	2025-11-07	11	18	1.8
60_6b_PROPIONIC	L	11	60	D. miranda	M	6b	PROPIONIC	10	10	2025-10-27	2025-11-07	11	3	0.3
60_6b_PROPIONIC	L	12	60	D. miranda	F	6b	PROPIONIC	10	10	2025-10-27	2025-11-07	11	5	0.5
60_1c_PROP_WICK	L	1	60	D. miranda	M	1c	PROP_WICK	10	10	2025-10-27	2025-11-07	11	2	0.2				25
60_1c_PROP_WICK	L	2	60	D. miranda	F	1c	PROP_WICK	10	10	2025-10-27	2025-11-07	11	0	0				25
60_2c_PROP_WICK	L	3	60	D. miranda	M	2c	PROP_WICK	10	9	2025-10-27	2025-11-07	11	1	0.111111				25
60_2c_PROP_WICK	L	4	60	D. miranda	F	2c	PROP_WICK	10	9	2025-10-27	2025-11-07	11	3	0.333333				25
60_3c_PROP_WICK	L	5	60	D. miranda	M	3c	PROP_WICK	10	10	2025-10-27	2025-11-07	11	1	0.1				25
60_3c_PROP_WICK	L	6	60	D. miranda	F	3c	PROP_WICK	10	10	2025-10-27	2025-11-07	11	15	1.5				25
60_4c_PROPIONIC	L	7	60	D. miranda	M	4c	PROPIONIC	10	10	2025-10-27	2025-11-07	11	1	0.1
60_4c_PROPIONIC	L	8	60	D. miranda	F	4c	PROPIONIC	10	10	2025-10-27	2025-11-07	11	15	1.5
60_5c_PROPIONIC	L	9	60	D. miranda	M	5c	PROPIONIC	10	10	2025-10-27	2025-11-07	11	0	0				25
60_5c_PROPIONIC	L	10	60	D. miranda	F	5c	PROPIONIC	10	10	2025-10-27	2025-11-07	11	4	0.4
60_6c_PROPIONIC	L	11	60	D. miranda	M	6c	PROPIONIC	10	10	2025-10-27	2025-11-07	11	0	0
60_6c_PROPIONIC	L	12	60	D. miranda	F	6c	PROPIONIC	10	10	2025-10-27	2025-11-07	11	4	0.4
