## Supplementary material for "Life history and infection susceptibility parameters of *Drosophila* species reared on a common diet": File S2: YeastAdded_MAH_Bk3Pg57.xlsx

### Sheet: MAH_Bk3Pg57
ParentVial	TubeID	TubeID2	SpeciesNumber	SpeciesName	Sex	Block	Diet	Parent_M_N	Parent_F_N	DateVialStart	EmergentStart	Egg2Adult	n_emergents	n_emergents_perF	TubeWeightInitial	TubeWeightWetMass	TubeWeightDryMass	n_in_Tube	Notes
19_1a_PROPIONIC	L	1	19	D. melanogaster	M	1a	PROPIONIC	10	10	2025-10-27	2025-11-07	11	71	7.1				25
19_1a_PROPIONIC	L	2	19	D. melanogaster	F	1a	PROPIONIC	10	10	2025-10-27	2025-11-07	11	63	6.3				25
19_2a_PROPIONIC	L	3	19	D. melanogaster	M	2a	PROPIONIC	10	10	2025-10-27	2025-11-07	11	33	3.3				25
19_2a_PROPIONIC	L	4	19	D. melanogaster	F	2a	PROPIONIC	10	10	2025-10-27	2025-11-07	11	31	3.1				25
19_3a_PROPIONIC	L	5	19	D. melanogaster	M	3a	PROPIONIC	10	10	2025-10-27	2025-11-07	11	35	3.5				25
19_3a_PROPIONIC	L	6	19	D. melanogaster	F	3a	PROPIONIC	10	10	2025-10-27	2025-11-07	11	58	5.8				25
45_2a_PROPIONIC	L	9	45	D. virilis	M	2a	PROPIONIC	9	9	2025-10-27	2025-11-12	16	7	0.777778				25
45_2a_PROPIONIC	L	10	45	D. virilis	F	2a	PROPIONIC	9	9	2025-10-27	2025-11-12	16	10	1.11111				25
19_4a_PROP_YEAST	L	13	19	D. melanogaster	M	4a	PROP_YEAST	10	10	2025-10-27	2025-11-07	11	137	13.7				25
19_4a_PROP_YEAST	L	14	19	D. melanogaster	F	4a	PROP_YEAST	10	10	2025-10-27	2025-11-07	11	166	16.6				25
19_5a_PROP_YEAST	L	15	19	D. melanogaster	M	5a	PROP_YEAST	10	10	2025-10-27	2025-11-07	11	148	14.8				25
19_5a_PROP_YEAST	L	16	19	D. melanogaster	F	5a	PROP_YEAST	10	10	2025-10-27	2025-11-07	11	184	18.4				25
19_6a_PROP_YEAST	L	17	19	D. melanogaster	M	6a	PROP_YEAST	10	10	2025-10-27	2025-11-07	11	144	14.4				25
19_6a_PROP_YEAST	L	18	19	D. melanogaster	F	6a	PROP_YEAST	10	10	2025-10-27	2025-11-07	11	158	15.8				25
45_4a_PROP_YEAST	L	19	45	D. virilis	M	4a	PROP_YEAST	10	10	2025-10-27	2025-11-12	16	71	7.1				25
45_4a_PROP_YEAST	L	20	45	D. virilis	F	4a	PROP_YEAST	10	10	2025-10-27	2025-11-12	16	85	8.5				25
45_5a_PROP_YEAST	L	21	45	D. virilis	M	5a	PROP_YEAST	9	10	2025-10-27	2025-11-12	16	77	7.7				25
45_5a_PROP_YEAST	L	22	45	D. virilis	F	5a	PROP_YEAST	9	10	2025-10-27	2025-11-12	16	100	10				25
45_6a_PROP_YEAST	L	23	45	D. virilis	M	6a	PROP_YEAST	10	9	2025-10-27	2025-11-12	16	97	10.7778				25
45_6a_PROP_YEAST	L	24	45	D. virilis	F	6a	PROP_YEAST	10	9	2025-10-27	2025-11-12	16	104	11.5556				25
19_1b_PROPIONIC	L	25	19	D. melanogaster	M	1b	PROPIONIC	10	10	2025-10-28	2025-11-08	11	39	3.9				25
19_1b_PROPIONIC	L	26	19	D. melanogaster	F	1b	PROPIONIC	10	10	2025-10-28	2025-11-08	11	33	3.3				25
19_2b_PROPIONIC	L	27	19	D. melanogaster	M	2b	PROPIONIC	10	10	2025-10-28	2025-11-08	11	48	4.8				25
19_2b_PROPIONIC	L	28	19	D. melanogaster	F	2b	PROPIONIC	10	10	2025-10-28	2025-11-08	11	34	3.4				25
19_3b_PROPIONIC	L	29	19	D. melanogaster	M	3b	PROPIONIC	10	10	2025-10-28	2025-11-08	11	34	3.4				25
19_3b_PROPIONIC	L	30	19	D. melanogaster	F	3b	PROPIONIC	10	10	2025-10-28	2025-11-08	11	46	4.6				25
45_1b_PROPIONIC	L	31	45	D. virilis	M	1b	PROPIONIC	10	10	2025-10-28	2025-11-13	16	20	2				25
45_1b_PROPIONIC	L	32	45	D. virilis	F	1b	PROPIONIC	10	10	2025-10-28	2025-11-13	16	19	1.9				25
45_2b_PROPIONIC	L	33	45	D. virilis	M	2b	PROPIONIC	9	9	2025-10-28	2025-11-13	16	7	0.777778				25
45_2b_PROPIONIC	L	34	45	D. virilis	F	2b	PROPIONIC	9	9	2025-10-28	2025-11-13	16	14	1.55556				25
45_3b_PROPIONIC	L	35	45	D. virilis	M	3b	PROPIONIC	9	9	2025-10-28	2025-11-13	16	10	1.11111				25
45_3b_PROPIONIC	L	36	45	D. virilis	F	3b	PROPIONIC	9	9	2025-10-28	2025-11-13	16	14	1.55556				25
19_4b_PROP_YEAST	L	37	19	D. melanogaster	M	4b	PROP_YEAST	10	10	2025-10-28	2025-11-08	11	86	8.6				25
19_4b_PROP_YEAST	L	38	19	D. melanogaster	F	4b	PROP_YEAST	10	10	2025-10-28	2025-11-08	11	113	11.3				25
19_5b_PROP_YEAST	L	39	19	D. melanogaster	M	5b	PROP_YEAST	10	10	2025-10-28	2025-11-08	11	139	13.9				25
19_5b_PROP_YEAST	L	40	19	D. melanogaster	F	5b	PROP_YEAST	10	10	2025-10-28	2025-11-08	11	156	15.6				25
19_6b_PROP_YEAST	L	41	19	D. melanogaster	M	6b	PROP_YEAST	10	10	2025-10-28	2025-11-08	11	108	10.8				25
19_6b_PROP_YEAST	L	42	19	D. melanogaster	F	6b	PROP_YEAST	10	10	2025-10-28	2025-11-08	11	117	11.7				25
45_4b_PROP_YEAST	L	43	45	D. virilis	M	4b	PROP_YEAST	10	10	2025-10-28	2025-11-13	16	60	6				25
45_4b_PROP_YEAST	L	44	45	D. virilis	F	4b	PROP_YEAST	9	10	2025-10-28	2025-11-13	16	65	6.5				25
45_5b_PROP_YEAST	L	45	45	D. virilis	M	5b	PROP_YEAST	9	10	2025-10-28	2025-11-13	16	92	9.2				25
45_5b_PROP_YEAST	L	46	45	D. virilis	F	5b	PROP_YEAST	10	9	2025-10-28	2025-11-13	16	96	10.6667				25
45_6b_PROP_YEAST	L	47	45	D. virilis	M	6b	PROP_YEAST	10	9	2025-10-28	2025-11-13	16	85	9.44444				25
45_6b_PROP_YEAST	L	48	45	D. virilis	F	6b	PROP_YEAST	10	10	2025-10-28	2025-11-13	16	92	9.2				25
